# Multiplatform Biomarker Identification using a Data-driven Approach Enables Single-sample Classification

**DOI:** 10.1101/581686

**Authors:** Ling Zhang, Ishwor Thapa, Christian Haas, Dhundy Bastola

## Abstract

High-throughput gene expression profiles have allowed discovery of potential biomarkers enabling early diagnosis, prognosis and developing individualized treatment. However, it remains a challenge to identify a set of reliable and reproducible biomarkers across various gene expression platforms and laboratories for single sample diagnosis and prognosis. We address this need with our Data-Driven Reference (DDR) approach, which employs stably expressed housekeeping genes as references to eliminate platform-specific biases and non-biological variabilities. Our method identifies biomarkers with “built-in” features, and these features can be interpreted consistently regardless of profiling technology, which enable classification of single-sample independent of platforms. Validation with RNA-seq data of blood platelets shows that DDR achieves the superior performance in classification of six different tumor types as well as molecular target statuses (such as *MET* or *HER2*-positive, and mutant *KRAS, EGFR* or *PIK3CA*) with smaller sets of biomarkers. We demonstrate on the three microarray datasets that our method is capable of identifying robust biomarkers for subgrouping medulloblastoma samples with data perturbation due to different microarray platforms. In addition to identifying the majority of subgroup-specific biomarkers in Code-Set of nanoString, some potential new biomarkers for subgrouping medulloblastoma were detected by our method. Our results show that the DDR method contributes significantly to single-sample classification of disease and shed light on personalized medicine.
