## Supplementary Excel IV for "Multiplatform Biomarker Identification using a Data-driven Approach Enables Single-sample Classification"

### Sheet: TCGA-LUAD-FEATURE
AGER	CAV1	CLDN18	STX11	PECAM1	GPM6A	EMP2	FAM107A	SPOCK2	Group
0	2	0	0	3	0	2	0	2	cancer
1	3	3	1	3	0	3	1	2	cancer
3	3	0	0	3	0	3	1	2	cancer
2	2	1	1	3	0	3	1	3	cancer
2	2	1	1	3	0	3	0	1	cancer
0	2	0	0	3	0	3	1	2	cancer
3	3	4	1	3	0	3	2	3	cancer
2	2	1	0	3	0	3	1	2	cancer
2	2	1	0	3	0	3	0	3	cancer
1	2	0	1	3	0	2	0	2	cancer
2	2	2	1	3	0	2	1	2	cancer
1	3	0	0	3	0	3	0	0	cancer
0	3	0	0	2	0	3	0	1	cancer
0	2	0	0	2	0	3	0	1	cancer
0	2	0	0	3	0	3	0	3	cancer
0	2	0	1	3	0	3	0	2	cancer
1	2	2	0	3	0	3	1	3	cancer
2	3	2	0	3	0	3	2	2	cancer
1	3	0	1	2	0	2	1	2	cancer
1	3	0	0	3	0	3	0	3	cancer
0	2	0	0	3	0	3	1	2	cancer
2	2	0	0	3	0	3	0	2	cancer
1	3	0	1	3	0	3	1	2	cancer
0	1	0	0	3	0	3	0	2	cancer
0	3	0	0	2	0	3	0	1	cancer
0	2	0	0	2	0	3	0	1	cancer
0	2	0	0	2	0	2	0	2	cancer
1	2	1	1	3	0	3	0	2	cancer
0	0	0	0	3	1	2	0	1	cancer
0	1	4	0	3	0	3	0	2	cancer
1	2	1	0	3	0	3	1	2	cancer
0	3	0	0	3	0	3	0	3	cancer
0	2	0	0	3	0	3	1	2	cancer
0	3	0	1	3	0	3	0	1	cancer
2	2	1	0	3	0	3	1	2	cancer
0	2	2	0	3	0	2	0	2	cancer
1	2	0	0	3	0	3	0	2	cancer
1	3	0	0	3	0	3	0	2	cancer
2	1	0	0	3	0	3	0	2	cancer
2	3	1	0	3	0	3	1	2	cancer
1	2	1	0	2	0	3	0	1	cancer
0	2	2	0	2	0	3	0	1	cancer
2	2	1	0	3	0	3	2	2	cancer
1	2	0	0	2	0	3	0	2	cancer
2	2	2	1	3	0	3	1	3	cancer
3	2	2	1	3	0	3	0	2	cancer
1	2	1	0	3	0	3	0	2	cancer
1	2	2	0	3	0	3	1	2	cancer
0	2	0	0	3	0	3	0	1	cancer
1	3	0	0	3	0	3	0	1	cancer
2	3	1	0	3	0	3	1	3	cancer
1	2	2	1	3	1	3	1	2	cancer
3	3	2	1	3	0	3	1	2	cancer
0	1	0	1	3	0	3	1	1	cancer
1	2	0	0	3	0	3	1	2	cancer
2	2	2	1	3	1	3	2	3	cancer
1	3	0	1	3	0	3	1	1	cancer
0	2	0	0	2	0	3	0	2	cancer
2	3	3	0	3	0	3	1	2	cancer
2	2	2	0	2	0	3	0	1	cancer
1	2	0	0	3	0	3	0	1	cancer
1	2	1	0	3	0	3	1	2	cancer
2	3	2	0	3	0	3	1	1	cancer
0	2	0	0	3	0	3	1	1	cancer
1	3	1	0	3	0	3	0	2	cancer
2	2	2	1	3	1	3	1	2	cancer
2	2	1	1	3	0	3	0	1	cancer
0	3	2	0	3	0	3	0	3	cancer
1	2	0	0	3	0	3	1	2	cancer
3	3	3	1	3	0	3	2	2	cancer
3	3	3	0	3	0	3	1	2	cancer
1	2	0	0	3	0	3	1	1	cancer
1	2	0	0	2	0	3	0	2	cancer
3	3	3	1	3	0	3	0	2	cancer
1	2	1	0	3	0	3	1	2	cancer
1	2	0	0	3	0	2	0	2	cancer
0	3	0	1	3	0	3	0	2	cancer
3	2	2	0	3	0	3	0	3	cancer
3	2	1	0	3	0	3	0	2	cancer
0	1	0	0	3	0	2	0	2	cancer
2	4	3	0	3	0	3	2	2	cancer
0	2	0	0	3	0	3	0	2	cancer
2	2	2	0	3	0	3	1	2	cancer
0	1	0	0	3	0	3	0	1	cancer
2	2	1	0	3	0	3	1	2	cancer
0	1	0	0	2	0	2	0	1	cancer
1	2	0	1	3	0	3	1	2	cancer
3	3	2	0	3	0	3	1	2	cancer
0	1	0	0	3	0	3	0	2	cancer
2	3	3	1	3	0	3	1	3	cancer
2	3	0	1	3	0	3	1	3	cancer
3	3	3	1	3	0	3	2	3	cancer
2	2	1	0	2	0	2	0	2	cancer
1	1	0	0	3	2	3	0	1	cancer
2	2	3	0	3	0	3	0	1	cancer
1	2	0	0	2	0	3	0	1	cancer
1	2	0	0	3	0	2	0	3	cancer
1	2	3	0	3	0	3	0	2	cancer
1	1	1	0	2	0	3	0	1	cancer
2	2	2	0	3	0	3	1	2	cancer
1	3	0	1	3	0	3	1	2	cancer
0	3	0	0	3	0	2	0	1	cancer
2	2	1	0	3	0	2	0	2	cancer
2	2	2	1	3	0	2	1	3	cancer
0	3	0	0	3	0	3	0	2	cancer
0	2	0	0	3	0	3	0	2	cancer
3	3	2	1	3	0	3	0	2	cancer
0	2	0	0	2	0	3	0	1	cancer
2	2	1	0	3	0	3	0	1	cancer
3	3	3	1	3	0	3	2	2	cancer
1	3	0	0	3	0	3	1	3	cancer
2	3	4	1	3	0	3	1	3	cancer
3	3	3	1	3	1	3	2	3	cancer
0	2	3	0	3	0	3	0	1	cancer
3	3	3	0	3	0	3	2	3	cancer
1	2	0	0	2	0	2	0	2	cancer
0	4	0	0	2	0	3	0	1	cancer
2	3	1	1	3	0	3	1	2	cancer
1	2	0	0	2	0	2	0	2	cancer
2	3	2	1	3	0	3	1	2	cancer
0	2	0	0	3	0	2	0	2	cancer
0	2	1	0	3	0	3	0	2	cancer
2	2	2	0	3	0	3	0	2	cancer
1	2	0	0	3	0	3	0	2	cancer
1	1	3	1	3	0	3	0	2	cancer
3	3	3	0	3	1	3	2	2	cancer
1	2	2	0	3	0	3	1	1	cancer
3	3	2	0	3	0	3	2	3	cancer
2	2	2	1	3	0	2	1	2	cancer
0	2	0	0	3	0	3	0	2	cancer
0	3	0	1	3	0	2	0	2	cancer
2	2	2	1	3	0	3	1	3	cancer
3	3	3	1	3	1	3	2	3	cancer
2	3	1	1	3	0	3	0	3	cancer
2	2	1	0	3	0	3	0	2	cancer
0	1	0	0	3	0	3	0	2	cancer
2	3	1	0	3	0	3	1	2	cancer
0	3	0	2	3	2	2	1	3	cancer
2	2	0	1	3	0	3	1	2	cancer
1	2	2	0	3	0	3	1	2	cancer
0	3	0	0	3	0	2	0	2	cancer
1	3	0	0	3	0	3	0	3	cancer
3	3	3	0	3	0	3	1	3	cancer
1	2	1	1	3	0	3	0	2	cancer
0	3	0	0	3	0	3	0	2	cancer
2	2	2	1	3	0	3	1	2	cancer
1	2	0	0	3	0	3	0	2	cancer
3	3	3	1	3	0	3	2	3	cancer
1	2	0	0	3	0	3	0	1	cancer
2	3	1	1	3	0	3	2	2	cancer
0	2	0	0	2	0	3	0	2	cancer
1	2	0	0	3	0	3	2	2	cancer
1	1	0	0	3	0	3	0	1	cancer
0	2	0	0	3	0	2	0	3	cancer
1	2	0	1	3	0	3	0	3	cancer
0	1	1	0	2	2	3	0	2	cancer
2	2	1	0	3	0	3	1	2	cancer
1	3	0	0	3	0	3	0	1	cancer
2	2	2	1	3	0	3	2	2	cancer
2	2	1	1	3	0	3	1	3	cancer
0	0	0	0	2	0	0	2	0	cancer
0	2	0	0	2	0	3	0	0	cancer
3	2	2	0	3	0	3	0	2	cancer
2	2	2	0	3	0	3	1	2	cancer
3	3	2	1	3	0	3	2	3	cancer
0	3	0	0	3	0	3	0	1	cancer
3	3	2	1	2	0	3	1	2	cancer
3	3	2	1	3	1	3	2	3	cancer
1	3	3	0	3	0	3	0	1	cancer
2	2	4	0	2	0	3	0	2	cancer
2	2	1	1	3	0	3	0	3	cancer
1	2	1	0	3	0	3	0	2	cancer
0	2	0	0	2	0	3	0	2	cancer
3	3	2	1	3	0	3	2	3	cancer
2	2	2	1	3	0	3	1	2	cancer
0	2	0	1	3	0	3	0	3	cancer
0	2	0	0	3	0	3	0	2	cancer
1	2	3	0	3	0	3	0	1	cancer
4	3	3	2	3	1	3	2	3	cancer
2	3	2	0	3	0	3	0	1	cancer
0	3	0	1	3	0	3	0	3	cancer
0	1	0	0	3	0	2	0	1	cancer
0	2	0	0	3	0	3	0	2	cancer
2	2	2	0	3	0	3	0	2	cancer
0	2	0	0	3	0	2	0	2	cancer
3	3	2	0	3	0	3	1	2	cancer
1	2	1	0	3	0	3	0	2	cancer
2	3	1	1	3	0	3	0	3	cancer
2	3	2	1	3	0	3	1	2	cancer
2	2	2	1	3	0	3	0	3	cancer
4	3	3	2	3	2	3	2	3	cancer
1	2	0	0	3	0	3	0	2	cancer
1	2	1	0	3	0	3	1	2	cancer
1	2	0	0	3	0	3	0	0	cancer
2	2	3	0	3	0	3	0	2	cancer
2	3	2	0	3	0	3	1	2	cancer
1	3	0	0	3	0	3	0	2	cancer
1	3	0	1	3	0	3	1	2	cancer
0	2	0	0	3	0	3	0	2	cancer
2	2	1	0	3	0	3	0	2	cancer
1	3	1	1	3	0	3	0	3	cancer
0	2	0	0	2	0	3	0	2	cancer
0	3	0	0	3	0	2	0	1	cancer
2	3	2	1	3	0	3	1	2	cancer
1	3	0	1	3	0	3	0	2	cancer
0	1	0	0	2	0	3	0	1	cancer
3	3	2	1	3	0	3	2	2	cancer
3	2	2	0	3	0	3	1	2	cancer
0	1	0	0	3	0	2	0	2	cancer
2	2	0	0	3	0	2	0	2	cancer
3	3	2	0	3	0	3	2	2	cancer
0	3	0	0	3	0	3	0	1	cancer
1	2	2	1	3	0	3	1	2	cancer
2	2	2	0	3	0	3	0	2	cancer
0	1	0	0	3	0	3	0	1	cancer
2	2	1	0	3	0	3	1	2	cancer
3	3	3	1	3	0	3	1	2	cancer
1	2	0	0	3	0	3	0	2	cancer
0	0	0	0	2	0	3	0	2	cancer
0	2	0	0	3	0	2	0	2	cancer
0	3	1	0	2	0	2	0	0	cancer
1	2	1	0	3	0	3	0	2	cancer
2	2	3	0	3	0	3	1	2	cancer
2	3	3	0	3	0	3	1	2	cancer
1	3	2	0	3	0	3	0	3	cancer
2	2	0	0	2	0	3	0	2	cancer
3	3	3	1	3	1	3	1	2	cancer
4	3	3	2	3	1	3	2	3	cancer
2	2	2	1	3	0	3	2	2	cancer
1	2	0	1	2	0	3	1	2	cancer
1	2	0	0	2	0	3	0	1	cancer
2	3	0	0	3	0	3	1	2	cancer
2	2	1	0	2	0	3	0	2	cancer
3	3	3	2	3	1	3	2	3	cancer
2	2	1	0	2	0	3	1	2	cancer
0	2	0	0	2	0	1	0	1	cancer
1	2	3	0	3	0	3	0	2	cancer
2	2	1	0	3	0	3	0	2	cancer
2	2	1	0	3	0	3	0	2	cancer
2	3	1	1	2	0	3	1	1	cancer
3	3	2	1	3	0	3	1	3	cancer
1	2	1	1	3	0	3	1	2	cancer
0	2	0	1	3	0	3	2	2	cancer
0	3	0	1	3	0	3	0	1	cancer
3	2	2	0	3	0	3	0	2	cancer
1	2	1	0	3	0	3	1	2	cancer
3	3	3	1	3	0	3	2	3	cancer
2	2	2	0	2	0	3	0	2	cancer
2	2	1	0	2	0	2	0	1	cancer
0	3	0	0	2	0	3	0	1	cancer
2	3	1	0	3	0	3	2	2	cancer
1	3	0	1	3	0	3	0	2	cancer
1	1	0	0	2	0	3	0	2	cancer
1	1	0	0	3	0	3	0	2	cancer
3	3	2	0	3	0	3	1	2	cancer
2	3	1	1	3	0	3	0	2	cancer
2	2	1	0	3	0	3	1	2	cancer
0	1	0	0	2	1	3	0	1	cancer
0	2	0	0	3	0	3	0	2	cancer
2	3	1	1	3	0	3	1	2	cancer
2	3	0	0	3	0	3	0	2	cancer
0	2	0	0	3	0	3	0	2	cancer
0	1	0	0	2	0	2	2	3	cancer
3	3	2	1	3	1	3	1	3	cancer
2	3	2	1	3	0	3	1	2	cancer
1	2	0	0	3	0	3	0	2	cancer
0	1	0	0	2	0	3	0	1	cancer
3	3	3	1	3	0	3	3	3	cancer
3	2	1	1	3	0	3	1	3	cancer
2	2	1	0	3	0	2	1	2	cancer
0	2	0	1	3	0	3	0	3	cancer
1	0	0	0	2	0	3	0	1	cancer
3	3	3	1	3	1	3	1	3	cancer
1	1	0	0	3	0	3	0	1	cancer
2	2	2	1	3	0	3	1	2	cancer
2	3	2	1	3	0	3	1	2	cancer
2	2	2	1	3	0	3	1	3	cancer
2	2	0	0	3	0	3	0	2	cancer
1	3	0	0	3	0	3	0	2	cancer
0	3	0	1	3	0	3	1	2	cancer
3	3	3	1	3	1	3	1	3	cancer
2	2	2	0	3	0	3	1	2	cancer
0	2	0	0	3	0	2	0	2	cancer
0	2	0	0	3	0	2	0	2	cancer
3	3	3	0	3	0	3	1	2	cancer
0	3	0	1	3	0	3	0	2	cancer
1	1	0	0	2	0	3	0	2	cancer
2	2	2	0	3	0	3	1	2	cancer
1	2	0	0	3	0	3	0	2	cancer
0	2	0	0	3	0	3	0	2	cancer
2	3	2	1	3	0	3	1	3	cancer
1	2	0	1	3	0	3	1	3	cancer
0	2	0	0	3	0	2	0	1	cancer
1	3	1	1	3	0	3	1	2	cancer
3	3	3	1	3	1	3	2	3	cancer
2	2	2	0	3	0	3	2	3	cancer
1	1	0	0	3	0	3	0	2	cancer
2	2	0	0	2	0	3	0	2	cancer
2	3	3	0	3	0	3	1	3	cancer
0	3	0	0	3	0	3	0	3	cancer
1	2	0	0	2	0	3	0	2	cancer
1	2	0	0	2	0	2	0	1	cancer
0	3	0	1	3	0	3	0	3	cancer
3	3	2	1	3	0	3	0	3	cancer
0	2	2	0	3	0	3	0	1	cancer
2	2	2	0	3	0	3	1	2	cancer
0	3	0	0	3	0	2	0	2	cancer
2	2	0	0	3	0	3	0	1	cancer
2	2	1	0	3	0	3	1	1	cancer
0	1	0	0	2	0	3	0	0	cancer
1	2	0	1	3	0	3	1	2	cancer
0	2	0	0	2	0	3	0	1	cancer
3	3	2	1	3	0	3	1	2	cancer
1	2	0	0	3	0	3	1	2	cancer
2	3	1	0	3	0	3	0	2	cancer
0	1	0	0	3	0	3	0	2	cancer
1	2	0	0	3	0	3	1	2	cancer
3	3	3	0	3	0	3	2	3	cancer
3	3	3	2	3	1	3	2	3	cancer
2	3	3	1	3	0	2	1	2	cancer
0	2	0	0	3	0	3	0	2	cancer
2	2	1	0	3	0	3	0	2	cancer
0	3	0	0	3	0	3	0	1	cancer
0	1	0	0	2	0	3	0	1	cancer
1	1	1	0	2	0	3	0	2	cancer
0	1	0	0	3	0	3	0	2	cancer
3	3	2	1	3	0	3	1	3	cancer
0	2	0	0	3	0	3	0	2	cancer
2	2	2	0	3	2	3	1	2	cancer
4	3	3	1	3	2	3	3	3	cancer
0	2	0	0	3	0	3	2	2	cancer
3	2	2	0	3	0	3	1	3	cancer
1	2	3	0	3	0	3	1	2	cancer
1	3	0	0	2	0	2	0	1	cancer
3	2	3	1	3	0	3	0	3	cancer
0	1	0	0	2	0	1	0	0	cancer
3	3	4	1	3	0	3	1	2	cancer
2	2	1	0	3	0	3	0	2	cancer
0	2	0	0	3	0	3	0	2	cancer
1	3	0	1	3	0	3	0	2	cancer
2	3	1	0	3	0	3	0	2	cancer
1	3	0	0	3	0	2	0	2	cancer
3	2	3	0	3	0	3	0	3	cancer
2	3	3	1	3	0	3	1	2	cancer
0	2	0	0	3	0	2	0	3	cancer
0	1	0	0	2	0	2	0	2	cancer
0	1	0	1	2	0	3	0	1	cancer
3	2	2	1	3	0	3	2	2	cancer
1	2	1	0	3	0	3	0	2	cancer
3	3	3	1	3	1	3	2	3	cancer
1	2	0	0	3	0	3	0	1	cancer
1	1	3	0	2	0	2	0	1	cancer
2	3	2	0	3	0	3	0	2	cancer
0	2	0	0	3	0	3	0	2	cancer
2	2	2	0	3	0	3	1	2	cancer
1	3	0	0	2	0	2	0	1	cancer
1	2	0	0	3	0	3	0	1	cancer
1	1	0	0	2	0	3	0	2	cancer
3	3	3	1	3	0	3	1	2	cancer
3	2	2	1	3	0	3	1	2	cancer
2	2	1	0	3	0	3	0	2	cancer
0	1	0	0	2	0	3	0	1	cancer
4	4	4	2	3	2	4	2	3	cancer
0	2	0	1	3	0	3	0	2	cancer
1	2	0	0	2	3	2	0	1	cancer
2	2	1	1	3	0	3	1	2	cancer
2	2	1	0	2	0	3	0	2	cancer
3	2	2	1	3	0	3	1	2	cancer
1	2	0	1	3	0	3	0	2	cancer
2	3	1	1	3	0	3	1	2	cancer
0	2	0	0	3	0	2	1	2	cancer
2	2	1	0	2	0	3	0	2	cancer
3	3	3	1	3	0	3	1	3	cancer
1	2	0	0	3	0	2	0	3	cancer
1	3	0	0	3	0	3	1	2	cancer
1	2	0	0	3	0	3	0	1	cancer
1	3	0	1	3	0	3	0	2	cancer
1	2	1	0	3	0	3	0	2	cancer
0	2	0	0	3	0	3	0	2	cancer
0	3	0	0	3	0	3	0	1	cancer
1	2	2	0	3	0	3	0	2	cancer
1	3	1	0	3	0	3	1	2	cancer
0	2	0	0	3	0	3	0	2	cancer
3	3	2	1	3	0	3	1	3	cancer
2	2	2	0	3	0	3	1	3	cancer
2	2	1	0	3	0	3	0	2	cancer
1	2	0	0	3	0	2	0	4	cancer
3	3	2	1	3	0	3	1	2	cancer
0	4	0	1	3	0	3	0	2	cancer
0	2	0	0	3	0	2	0	2	cancer
2	3	1	1	3	0	3	0	2	cancer
2	2	1	0	3	0	3	0	3	cancer
1	2	3	0	3	0	3	0	2	cancer
0	3	0	1	3	0	3	0	2	cancer
3	3	2	0	3	0	3	1	2	cancer
0	2	0	0	3	0	2	0	2	cancer
2	2	2	0	2	0	3	0	1	cancer
1	3	0	1	3	0	3	0	1	cancer
0	1	0	0	3	0	2	0	2	cancer
2	2	2	1	3	0	3	0	2	cancer
2	2	1	0	3	0	3	0	2	cancer
3	3	2	1	3	1	3	1	1	cancer
1	3	1	1	3	0	3	1	2	cancer
0	3	0	0	3	0	3	0	2	cancer
3	3	2	0	3	0	3	1	2	cancer
1	2	1	0	2	0	3	1	4	cancer
1	2	1	1	3	0	3	1	2	cancer
3	1	3	1	3	0	3	0	2	cancer
3	3	2	0	3	0	3	1	2	cancer
3	3	3	0	3	0	3	1	3	cancer
0	3	0	0	3	0	3	0	2	cancer
0	3	0	0	3	0	3	0	1	cancer
2	3	2	1	3	0	3	1	2	cancer
0	2	0	0	3	0	2	0	2	cancer
3	2	2	0	3	0	3	0	2	cancer
2	2	1	0	2	0	3	0	2	cancer
2	3	2	1	3	0	3	1	2	cancer
2	2	2	0	3	0	3	1	3	cancer
2	2	2	1	3	0	3	1	3	cancer
4	2	1	1	3	0	3	1	2	cancer
1	1	0	0	2	0	2	0	2	cancer
1	3	0	0	3	0	3	0	3	cancer
1	2	1	0	3	0	3	1	2	cancer
2	3	1	1	3	0	3	0	2	cancer
1	3	0	1	3	0	3	1	2	cancer
0	2	0	0	3	0	1	0	2	cancer
2	2	0	0	3	0	3	0	0	cancer
1	2	1	0	3	0	3	1	2	cancer
0	2	0	0	3	0	3	1	2	cancer
1	3	0	0	3	0	3	0	1	cancer
1	2	0	0	2	0	3	0	0	cancer
0	3	0	1	3	0	2	0	2	cancer
0	2	0	1	3	0	2	0	2	cancer
2	1	1	0	2	0	3	0	1	cancer
0	3	0	1	3	0	3	0	2	cancer
1	1	0	0	3	0	2	0	1	cancer
4	3	4	2	3	1	3	2	3	cancer
1	3	0	1	3	0	3	1	2	cancer
1	3	0	0	2	0	3	0	1	cancer
2	2	1	0	3	0	3	1	2	cancer
2	2	1	0	3	0	3	1	2	cancer
1	3	0	1	3	0	3	0	2	cancer
1	3	1	1	3	0	3	1	2	cancer
1	2	1	0	3	0	3	1	2	cancer
2	2	2	0	3	0	3	0	2	cancer
2	2	3	0	3	0	3	1	2	cancer
3	3	4	0	3	0	3	1	2	cancer
1	2	2	0	3	0	3	1	2	cancer
2	3	0	0	3	0	3	1	2	cancer
1	2	0	0	2	0	3	1	2	cancer
2	3	1	0	3	0	3	0	2	cancer
0	0	0	0	2	0	3	0	0	cancer
3	3	2	1	3	0	4	2	2	cancer
0	2	0	0	3	0	2	0	2	cancer
2	3	2	1	3	0	3	2	2	cancer
0	3	0	1	1	0	3	0	3	cancer
1	2	1	0	2	0	3	0	2	cancer
0	2	0	0	3	0	3	0	2	cancer
2	2	4	0	3	0	3	1	2	cancer
2	2	3	1	3	0	3	2	2	cancer
2	3	2	1	3	1	3	2	2	cancer
0	2	1	1	3	0	3	0	2	cancer
1	2	0	0	3	0	3	1	2	cancer
3	3	2	1	3	0	3	1	2	cancer
1	2	0	1	3	0	3	1	2	cancer
3	3	3	0	3	0	3	1	2	cancer
1	1	0	0	3	0	3	0	1	cancer
0	1	0	0	2	0	1	0	1	cancer
2	2	2	0	3	0	3	1	2	cancer
3	2	2	0	3	0	3	0	2	cancer
0	2	1	0	3	0	3	1	2	cancer
3	2	2	1	3	0	3	1	2	cancer
0	1	0	0	3	0	3	0	2	cancer
0	2	0	2	3	0	2	0	2	cancer
2	2	2	0	2	0	3	1	3	cancer
2	2	2	0	2	0	3	0	2	cancer
1	3	1	0	3	0	3	1	3	cancer
2	3	2	1	3	0	3	2	2	cancer
3	3	2	1	3	0	3	1	2	cancer
3	3	2	1	3	0	3	1	3	cancer
1	1	0	1	2	0	2	0	2	cancer
4	4	3	2	3	2	4	2	3	cancer
2	2	1	1	3	0	3	0	1	cancer
1	2	2	0	2	0	3	0	1	cancer
0	2	0	0	3	0	3	0	2	cancer
2	3	2	0	3	0	3	1	2	cancer
2	2	1	1	3	0	3	0	2	cancer
3	3	2	0	3	0	3	2	2	cancer
3	3	2	1	3	0	3	1	2	cancer
2	2	1	1	3	0	3	0	3	cancer
0	1	0	0	3	0	3	0	1	cancer
2	2	1	1	3	0	3	2	3	cancer
1	2	0	0	2	0	3	0	2	cancer
2	2	1	1	3	0	3	0	2	cancer
2	2	1	1	3	0	3	0	2	cancer
3	3	3	0	3	0	3	1	2	cancer
2	2	2	1	3	0	3	1	2	cancer
0	2	1	0	3	0	3	1	1	cancer
0	2	0	0	3	0	3	0	3	cancer
1	3	0	0	3	0	3	0	2	cancer
2	2	2	1	3	0	2	1	3	cancer
1	3	1	1	3	0	3	1	2	cancer
1	3	0	1	3	0	3	0	2	cancer
0	1	0	0	2	0	2	0	1	cancer
2	3	0	0	3	0	3	1	2	cancer
0	2	0	1	3	0	3	0	2	cancer
1	1	1	0	2	0	2	0	1	cancer
2	2	2	1	3	0	3	0	3	cancer
1	2	0	0	3	0	3	0	2	cancer
0	1	0	0	2	0	2	0	2	cancer
0	2	0	0	3	0	3	0	2	cancer
2	3	3	1	3	0	3	1	2	cancer
1	3	0	1	3	0	3	0	1	cancer
2	2	1	0	3	0	3	2	2	cancer
3	3	3	1	3	0	3	0	2	cancer
0	2	0	0	3	0	3	0	2	cancer
2	3	2	1	3	0	3	1	2	cancer
3	3	2	1	3	0	3	1	4	cancer
0	2	0	0	3	0	3	0	1	cancer
1	2	2	0	2	0	2	1	1	cancer
0	2	0	0	2	0	2	0	0	cancer
0	1	0	0	2	1	2	0	1	cancer
1	2	2	1	2	0	2	0	2	cancer
0	2	1	0	2	0	2	1	2	cancer
0	2	4	0	2	0	2	0	1	cancer
0	1	0	0	2	0	2	0	1	cancer
0	2	1	0	2	0	2	0	1	cancer
0	2	0	0	2	0	2	0	1	cancer
0	2	0	0	3	0	2	0	2	cancer
3	3	4	1	3	1	3	2	3	cancer
3	3	2	1	3	0	3	2	2	cancer
1	2	2	0	2	0	3	1	1	cancer
0	2	1	0	2	0	2	0	1	cancer
0	2	0	0	2	0	3	0	3	cancer
1	2	1	0	3	0	2	1	3	cancer
4	4	4	2	3	3	4	3	4	normal
4	3	3	2	3	3	3	3	3	normal
4	4	4	2	3	2	4	2	4	normal
4	4	4	2	4	2	4	3	3	normal
4	4	4	2	3	2	4	3	3	normal
4	4	4	2	3	2	4	3	3	normal
4	4	4	2	4	2	4	3	3	normal
4	4	3	2	4	2	4	3	3	normal
3	3	3	2	3	2	3	3	3	normal
4	4	4	2	3	2	4	3	3	normal
4	4	4	2	3	2	4	2	4	normal
4	3	3	2	4	1	4	2	3	normal
3	3	3	2	3	1	4	3	3	normal
4	3	3	2	3	2	3	2	3	normal
4	4	4	2	3	2	4	3	3	normal
4	3	3	2	3	2	3	3	3	normal
4	4	4	2	3	2	4	2	3	normal
4	4	3	2	4	3	4	3	3	normal
4	4	3	2	3	2	4	3	3	normal
4	4	4	2	4	2	4	3	4	normal
4	4	4	2	4	2	4	3	4	normal
3	3	3	2	3	2	3	3	3	normal
4	4	4	2	4	2	4	3	4	normal
4	4	4	2	3	2	4	3	3	normal
4	4	3	2	4	2	4	3	3	normal
4	3	3	2	3	3	3	3	3	normal
4	3	3	2	3	1	3	3	3	normal
4	3	3	2	3	2	4	3	3	normal
4	4	4	2	3	1	4	2	3	normal
4	4	4	2	3	2	4	3	3	normal
4	4	4	2	4	2	4	3	4	normal
4	4	4	2	3	2	4	2	3	normal
4	3	3	2	3	2	3	3	3	normal
4	4	4	2	4	2	4	3	4	normal
4	4	3	2	4	2	4	3	3	normal
4	4	4	2	4	2	4	3	4	normal
4	4	4	2	3	2	4	3	3	normal
4	4	4	2	4	2	4	3	3	normal
4	4	3	2	3	2	4	3	3	normal
4	4	3	2	3	2	4	3	3	normal
4	3	3	2	3	2	3	3	3	normal
3	3	3	2	3	2	3	2	3	normal
3	3	3	2	3	2	3	2	3	normal
4	4	4	2	3	2	4	3	3	normal
4	3	3	2	3	2	3	3	3	normal
4	4	4	2	3	2	4	3	3	normal
4	4	4	2	3	2	4	3	3	normal
3	3	3	1	3	2	3	2	3	normal
4	4	3	2	3	2	4	3	3	normal
4	4	3	2	3	2	4	3	3	normal
4	4	4	2	3	2	4	2	3	normal
4	4	4	2	4	2	4	4	3	normal
4	3	3	2	3	3	3	2	3	normal
4	4	4	2	4	2	4	3	4	normal
4	3	3	2	3	2	4	3	3	normal
3	3	3	2	3	1	3	3	3	normal
4	4	4	2	4	2	4	3	3	normal
4	4	3	2	3	1	4	3	3	normal
4	4	3	2	3	2	3	3	3	normal

### Sheet: GSE40419-LUAD-FEATURE
AGER	CAV1	CLDN18	STX11	PECAM1	GPM6A	EMP2	FAM107A	SPOCK2	Group
0	3	0	0	2	0	3	0	0	cancer
4	4	3	1	3	0	4	0	2	cancer
4	4	3	0	3	0	3	1	3	cancer
0	0	0	0	1	0	1	0	0	cancer
4	4	4	1	3	0	4	2	3	cancer
4	3	2	0	3	0	3	0	3	cancer
2	2	1	0	1	0	2	1	1	cancer
2	2	0	0	2	0	3	0	2	cancer
0	3	0	0	1	0	3	0	0	cancer
0	1	0	0	1	0	2	0	1	cancer
4	4	3	0	2	0	4	1	2	cancer
2	3	0	0	2	0	2	0	1	cancer
1	2	0	0	1	0	3	0	1	cancer
2	3	0	0	3	0	3	1	1	cancer
3	3	2	0	1	0	4	1	1	cancer
3	3	3	0	2	0	3	1	2	cancer
4	4	3	0	3	0	3	0	2	cancer
1	0	0	0	1	0	1	0	0	cancer
4	4	3	0	2	0	3	2	2	cancer
1	4	0	1	3	0	3	2	2	cancer
0	0	0	0	1	0	3	0	0	cancer
1	2	0	0	2	0	3	0	2	cancer
4	4	3	0	3	0	3	2	3	cancer
4	4	3	0	2	0	4	1	1	cancer
3	3	2	0	2	0	3	1	2	cancer
2	3	1	1	2	0	4	0	1	cancer
1	3	0	0	3	0	3	1	3	cancer
3	3	2	0	3	0	3	2	2	cancer
2	3	4	0	3	0	3	2	2	cancer
4	3	3	1	3	0	3	1	1	cancer
4	4	3	1	3	0	3	3	3	cancer
4	4	3	1	3	0	3	1	3	cancer
3	2	1	0	2	0	2	0	1	cancer
2	3	0	0	3	0	3	0	2	cancer
2	3	2	1	3	0	2	0	2	cancer
1	2	0	0	2	0	3	0	1	cancer
4	4	4	0	4	0	4	4	4	cancer
4	4	4	1	4	0	4	3	4	cancer
3	1	0	0	3	0	3	0	1	cancer
1	3	0	1	3	0	3	0	1	cancer
1	4	0	0	1	0	1	0	1	cancer
1	3	0	0	3	0	2	0	3	cancer
4	4	4	0	4	0	3	1	3	cancer
3	3	1	1	3	0	4	3	3	cancer
3	3	3	1	3	0	3	3	2	cancer
4	4	4	0	3	0	3	1	2	cancer
1	2	0	0	3	0	3	2	1	cancer
4	4	3	0	4	0	4	3	3	cancer
3	3	1	0	2	0	3	1	1	cancer
1	3	0	0	3	0	3	0	0	cancer
4	3	2	0	2	0	3	1	1	cancer
4	4	3	0	3	0	4	2	3	cancer
1	1	0	0	1	0	4	0	0	cancer
3	3	3	0	2	0	3	2	2	cancer
3	2	1	0	2	0	3	1	1	cancer
3	3	1	0	3	0	3	0	2	cancer
1	4	0	0	3	0	3	1	0	cancer
1	3	0	0	2	0	3	1	2	cancer
1	3	0	0	3	0	3	0	1	cancer
4	4	4	0	3	0	4	1	3	cancer
0	1	0	0	2	0	2	0	2	cancer
3	4	2	0	3	0	4	1	2	cancer
4	4	4	1	4	1	4	3	3	cancer
3	3	2	0	2	0	4	0	1	cancer
0	2	0	0	2	0	3	0	1	cancer
2	3	4	0	3	0	2	0	2	cancer
2	3	0	0	3	0	2	1	2	cancer
0	0	1	0	0	0	0	0	0	cancer
0	2	0	0	2	0	2	0	0	cancer
1	2	2	0	1	0	3	0	1	cancer
3	3	2	0	2	0	3	0	2	cancer
0	2	0	0	2	0	3	0	1	cancer
1	3	4	0	3	0	3	0	1	cancer
4	4	4	0	3	0	3	1	2	cancer
4	4	0	0	2	0	4	0	1	cancer
2	2	0	0	2	0	4	0	1	cancer
4	4	3	1	3	1	4	2	2	cancer
3	3	2	0	2	0	4	1	2	cancer
3	3	0	0	3	0	3	0	1	cancer
2	3	2	0	3	0	2	0	2	cancer
2	3	0	0	3	0	3	1	2	cancer
0	2	0	0	2	0	2	0	0	cancer
1	3	0	0	2	0	3	0	0	cancer
1	2	1	0	2	0	2	0	1	cancer
4	4	3	0	3	1	3	3	2	cancer
1	1	0	0	1	0	1	0	1	cancer
4	4	4	1	3	1	4	3	3	cancer
4	4	4	1	3	2	4	2	4	normal
4	4	4	1	4	2	4	3	3	normal
4	4	4	1	3	2	4	3	4	normal
4	4	4	1	4	1	4	2	3	normal
3	4	3	1	4	0	3	4	1	normal
4	4	4	2	4	2	4	4	3	normal
4	4	4	1	3	1	4	2	3	normal
5	4	4	2	4	2	4	4	4	normal
4	4	4	2	4	2	4	3	4	normal
4	4	4	2	4	1	4	3	3	normal
4	4	4	1	4	2	4	4	4	normal
4	4	4	1	4	2	4	2	4	normal
4	4	4	2	4	2	4	3	3	normal
4	4	4	1	3	2	4	3	4	normal
4	4	4	1	3	2	4	3	4	normal
5	4	4	1	4	2	4	3	4	normal
4	4	4	1	4	2	4	3	3	normal
5	4	4	1	4	2	4	3	4	normal
4	4	4	1	4	1	4	4	4	normal
4	4	4	1	4	1	4	3	3	normal
4	4	4	2	3	2	4	3	4	normal
4	4	4	2	4	1	4	4	4	normal
4	4	4	2	4	1	4	4	3	normal
4	4	4	2	4	1	4	3	4	normal
4	4	4	1	4	1	4	3	4	normal
4	4	4	1	3	1	4	2	3	normal
4	4	4	1	4	2	4	4	4	normal
5	4	4	3	4	3	4	4	4	normal
4	4	4	2	3	1	4	2	3	normal
4	4	4	2	4	1	4	3	3	normal
4	4	4	2	4	1	4	4	3	normal
4	4	4	1	3	1	4	2	3	normal
4	4	4	1	4	2	4	3	4	normal
4	4	4	1	4	1	4	3	3	normal
4	4	4	3	4	1	4	4	4	normal
5	4	4	2	4	3	4	3	4	normal
4	4	4	2	4	2	4	4	4	normal
4	4	4	2	3	2	4	3	4	normal
4	4	4	2	4	1	4	4	3	normal
5	4	4	2	4	2	4	4	4	normal
4	4	4	2	4	1	4	3	3	normal
4	4	4	1	3	1	4	2	4	normal
4	4	4	1	4	1	4	3	4	normal
5	4	4	3	4	3	4	4	4	normal
5	4	4	2	4	3	4	4	4	normal
1	4	0	3	2	1	2	0	3	normal
4	4	4	2	4	2	4	3	3	normal
5	4	4	1	4	2	4	3	4	normal
4	4	4	1	3	1	4	3	3	normal
4	4	4	1	4	1	4	3	4	normal
4	4	4	1	3	1	4	3	3	normal
4	4	4	2	4	3	4	3	4	normal
4	4	4	1	3	1	4	2	3	normal
4	4	4	1	4	3	4	2	4	normal
5	4	4	3	4	3	4	3	4	normal
2	4	1	2	3	0	3	1	2	normal
4	4	4	1	4	1	4	3	3	normal
4	4	2	0	4	0	3	3	2	normal
4	4	4	1	4	1	4	3	3	normal
4	4	4	1	3	2	4	3	3	normal
4	4	4	2	3	1	4	3	3	normal
4	4	4	1	3	1	4	3	3	normal
4	4	4	1	3	2	4	3	4	normal
5	4	4	2	4	3	4	3	4	normal
4	4	4	1	4	1	4	4	4	normal
4	4	4	1	4	2	4	3	3	normal
4	4	4	3	4	3	4	3	4	normal
4	4	4	1	4	1	4	4	4	normal
4	4	4	1	4	1	4	4	4	normal
4	4	4	2	3	1	4	3	3	normal
5	4	4	2	4	2	4	3	4	normal
4	4	4	2	3	1	4	2	4	normal
4	4	4	2	4	3	4	4	4	normal
4	4	4	1	3	1	4	3	3	normal
4	4	4	1	4	1	4	4	3	normal
4	4	4	2	4	2	4	3	4	normal
4	4	4	1	4	2	4	3	4	normal
