## Supplementary Excel V for "Multiplatform Biomarker Identification using a Data-driven Approach Enables Single-sample Classification"

### Sheet: TCGA-BRCA-top20-FEATURE
ESR1	AGR2	FOXA1	AGR3	TFF3	MLPH	CA12	GATA3	TBC1D9	ERBB4	THSD4	PRR15	SLC16A6	ENSG00000280111.1	C5AR2	CCDC170	BCL11A	TTC6	LINC00504	B3GNT5	Group
0	0	0	0	0	2	1	0	1	0	1	0	0	1	0	0	2	0	0	2	TN
0	0	2	0	0	2	2	1	2	0	1	0	0	1	0	0	1	0	0	2	TN
2	2	2	0	1	2	2	2	2	1	2	0	0	2	0	1	2	0	0	2	TN
0	0	3	0	3	2	1	0	2	0	0	0	0	0	0	0	2	0	0	2	TN
0	1	1	0	0	0	1	3	2	0	0	0	0	1	0	0	2	0	0	2	TN
2	0	2	0	0	2	1	2	2	0	1	0	1	1	0	1	2	0	0	2	TN
1	1	2	0	3	1	1	1	2	0	0	0	0	0	0	0	2	0	0	2	TN
2	5	3	3	3	4	3	3	3	1	2	2	1	2	0	1	0	1	1	1	TN
0	2	3	0	2	2	2	2	2	0	1	1	0	1	0	0	2	0	0	3	TN
0	0	0	0	0	0	2	1	1	0	0	0	0	1	0	0	2	0	0	2	TN
0	0	1	0	0	0	0	0	1	1	0	0	0	0	0	0	3	0	0	2	TN
0	0	0	0	0	1	2	0	1	0	1	0	0	0	0	0	1	0	0	0	TN
0	2	1	0	0	0	1	3	3	0	2	0	0	0	0	0	2	0	0	1	TN
1	1	1	0	0	2	1	2	2	0	1	0	0	1	1	0	2	0	0	2	TN
0	0	0	0	0	0	2	0	2	0	2	0	0	1	0	0	2	0	0	2	TN
1	4	4	0	3	4	2	2	2	0	2	2	1	2	0	0	2	0	0	2	TN
1	0	0	0	0	0	1	1	2	0	1	0	0	1	0	0	2	0	0	1	TN
2	2	4	0	3	3	0	2	2	1	2	2	1	2	1	1	0	1	0	1	TN
1	0	0	0	0	2	2	3	2	0	0	0	0	1	0	0	2	0	0	2	TN
0	2	0	0	0	2	0	3	2	0	1	1	0	0	0	0	2	0	0	1	TN
1	0	0	0	0	0	1	0	1	0	0	1	0	0	0	0	2	0	0	2	TN
3	4	3	3	3	3	5	3	4	2	3	2	2	2	1	2	1	2	1	1	TN
0	0	0	0	0	1	2	1	2	0	1	0	0	1	0	0	2	0	0	2	TN
1	0	1	0	0	1	2	3	2	0	1	0	0	1	0	0	1	0	0	2	TN
0	0	0	0	0	0	0	2	2	0	0	0	0	0	0	0	3	0	0	3	TN
1	3	2	1	0	2	1	2	1	0	1	2	0	0	0	0	2	0	0	1	TN
0	0	0	0	0	1	2	1	2	0	2	0	0	0	0	0	2	0	0	2	TN
1	4	2	0	0	2	1	2	2	0	2	1	0	1	0	0	2	0	0	2	TN
0	1	0	0	0	3	2	4	1	0	2	0	1	1	0	0	2	0	0	2	TN
0	1	2	0	2	2	2	2	2	0	1	2	0	0	0	0	2	0	0	2	TN
1	1	0	0	0	3	2	3	2	0	1	0	0	0	0	0	2	0	0	2	TN
1	0	1	0	0	1	0	3	2	0	1	0	0	1	0	0	2	0	0	2	TN
0	0	0	0	0	2	1	1	2	0	0	0	0	0	1	0	2	0	0	2	TN
0	1	0	0	0	2	2	4	2	0	1	0	0	1	0	0	2	0	0	2	TN
0	2	4	0	2	3	1	4	4	2	2	2	0	2	0	1	1	1	1	0	TN
1	2	2	0	0	1	1	2	2	0	2	0	1	0	1	1	2	0	0	2	TN
2	0	0	0	0	2	2	2	2	0	1	0	0	0	0	0	2	0	0	2	TN
0	4	2	0	1	0	2	2	2	2	1	2	0	1	0	0	2	0	0	2	TN
0	0	0	0	0	0	0	2	2	0	0	0	0	0	0	0	2	0	0	3	TN
0	0	1	0	0	2	2	1	2	0	2	0	0	1	0	0	2	0	0	2	TN
1	0	0	0	0	0	0	1	2	0	0	0	0	0	0	0	2	0	0	2	TN
1	1	0	0	0	2	2	3	2	0	1	0	0	1	0	0	2	0	0	2	TN
0	1	0	0	0	1	0	2	2	0	0	0	0	0	0	0	2	0	0	2	TN
1	2	2	0	0	2	1	2	3	1	2	0	0	1	1	1	2	0	0	2	TN
0	0	1	0	0	0	2	0	1	0	0	0	0	0	0	0	2	0	0	2	TN
0	1	0	0	0	2	2	0	2	0	0	0	0	0	1	0	1	0	0	0	TN
1	3	4	0	1	4	4	2	2	1	2	1	1	2	0	0	1	1	0	1	TN
1	0	0	0	0	2	1	2	2	1	2	0	0	1	0	0	2	0	0	2	TN
1	1	0	0	0	1	1	2	2	0	0	0	1	1	0	0	2	0	0	2	TN
0	1	4	0	0	4	4	3	3	2	1	1	1	2	0	0	0	1	2	3	TN
0	0	0	0	0	0	0	2	2	0	2	0	0	0	0	0	2	0	0	2	TN
0	0	1	0	0	0	2	3	2	0	1	0	0	1	0	0	3	0	0	2	TN
2	4	2	0	0	2	4	3	2	1	2	0	0	1	0	0	0	0	0	3	TN
0	0	0	0	0	2	1	2	2	0	0	0	0	0	0	0	2	0	0	2	TN
1	0	2	0	0	1	2	3	1	0	1	0	0	2	0	0	2	0	0	2	TN
0	0	1	0	0	1	2	2	2	0	2	0	0	0	0	0	2	0	0	2	TN
1	2	0	0	0	0	1	2	2	0	1	0	0	1	1	0	2	0	0	2	TN
1	0	0	0	0	1	2	3	2	2	1	0	0	0	0	0	1	0	0	2	TN
1	1	1	0	0	2	2	2	2	0	1	0	0	2	0	0	2	0	0	2	TN
1	1	2	0	1	2	1	4	2	0	1	0	0	1	0	0	2	0	0	2	TN
0	0	1	0	0	0	2	2	2	0	0	0	0	2	0	0	2	0	0	1	TN
0	2	4	0	4	3	2	1	2	0	1	1	0	2	0	0	0	1	0	2	TN
0	0	0	0	0	2	2	1	3	0	2	0	0	1	0	0	1	0	0	2	TN
1	1	2	0	0	1	3	3	1	0	0	0	0	0	0	0	2	0	1	3	TN
1	1	1	0	0	1	2	2	2	0	1	0	0	1	0	0	3	0	0	2	TN
1	0	0	0	0	1	2	2	2	0	2	0	0	1	0	1	2	0	0	2	TN
2	1	1	1	1	1	1	4	2	0	1	1	0	1	0	0	2	0	1	2	TN
0	0	0	0	0	0	1	3	2	0	1	0	0	0	0	0	2	0	0	2	TN
2	0	0	0	0	0	2	3	2	0	1	0	1	0	0	0	2	0	0	2	TN
2	2	4	0	2	2	3	4	3	2	2	2	2	2	0	0	0	2	0	2	TN
0	0	0	0	0	0	2	0	2	1	2	0	0	0	0	0	2	0	0	3	TN
0	0	0	0	0	0	2	1	2	0	0	0	0	1	0	0	1	0	0	2	TN
4	3	3	2	3	3	3	3	3	2	2	1	2	2	2	1	1	0	1	1	TN
2	0	0	0	0	2	3	2	2	0	0	0	0	0	0	0	2	0	0	2	TN
0	1	0	0	0	2	2	3	2	0	1	0	0	1	0	0	2	0	0	1	TN
1	0	0	0	0	1	2	2	2	0	1	1	1	1	1	0	2	0	0	2	TN
0	0	1	0	0	1	2	0	2	1	0	0	1	1	0	0	2	0	0	2	TN
0	1	0	0	0	1	2	2	2	0	2	0	0	0	0	0	2	0	0	2	TN
0	0	0	0	0	0	1	2	2	0	0	0	0	1	0	0	1	0	0	1	TN
0	2	3	0	2	2	2	3	2	0	1	1	1	2	0	0	1	1	0	1	TN
1	1	0	0	0	1	1	3	2	0	1	0	0	1	0	0	1	0	0	2	TN
1	3	4	0	1	4	4	3	2	0	1	1	1	2	0	0	1	1	0	1	TN
0	1	0	0	0	1	0	2	2	1	2	0	0	1	0	0	2	0	0	2	TN
1	1	1	0	0	2	3	1	2	0	2	1	0	1	1	0	1	0	0	2	TN
1	1	0	0	0	1	0	0	2	0	1	0	0	0	0	0	2	0	0	2	TN
1	0	1	0	0	2	2	2	2	0	2	0	0	1	0	0	2	0	0	2	TN
1	0	1	0	0	0	0	2	2	0	0	0	0	1	0	0	2	0	0	2	TN
1	0	2	0	0	2	1	2	2	0	2	1	0	1	0	1	2	0	0	2	TN
0	0	0	0	0	1	0	1	1	0	0	0	0	0	0	0	3	0	0	2	TN
1	0	0	0	0	0	1	2	2	0	1	0	0	0	0	0	2	0	0	2	TN
0	0	0	0	0	0	0	1	2	0	2	0	0	0	0	0	2	0	0	3	TN
3	3	3	2	3	3	3	4	3	1	2	2	0	2	1	1	2	1	0	1	TN
0	4	4	0	4	3	2	1	2	0	1	2	0	2	0	0	2	2	0	2	TN
0	0	1	0	0	2	1	4	2	0	2	0	0	1	0	0	1	0	0	2	TN
2	1	1	0	0	1	2	2	2	0	1	0	0	1	0	0	2	0	0	2	TN
0	0	0	0	0	0	2	1	2	0	2	0	0	0	0	0	2	0	0	2	TN
1	1	1	0	0	1	1	2	2	0	1	0	0	1	0	0	1	0	0	2	TN
0	0	2	0	0	2	0	3	2	0	2	0	0	2	0	0	2	0	0	2	TN
0	0	0	0	0	0	1	2	2	0	1	0	0	0	0	0	2	0	0	2	TN
0	0	1	0	0	2	2	2	3	0	2	0	0	0	0	0	2	0	0	2	TN
0	0	0	0	0	2	0	1	2	0	0	0	0	0	0	0	2	0	0	2	TN
0	2	1	0	0	0	0	0	2	0	0	0	0	0	0	0	2	0	0	2	TN
2	2	2	0	0	1	1	1	2	0	2	0	1	1	0	0	1	0	0	1	TN
1	0	0	0	0	1	2	4	2	0	1	0	0	0	0	0	2	0	0	2	TN
2	2	2	1	1	1	2	4	3	1	1	1	1	1	0	1	2	0	0	1	TN
0	0	0	0	0	0	2	1	2	0	2	0	0	0	0	0	2	0	0	2	TN
0	0	0	0	0	1	2	2	2	0	2	0	0	0	0	0	3	0	0	3	TN
1	0	0	0	0	1	1	1	1	0	1	0	0	1	0	0	2	0	0	1	TN
0	0	2	0	0	2	1	2	2	0	1	0	1	1	0	0	2	0	0	2	TN
1	0	0	0	0	0	0	3	1	0	0	0	0	0	0	0	2	0	0	2	TN
1	3	1	0	0	3	4	3	3	0	3	1	0	1	0	1	2	0	0	2	TN
0	0	0	0	0	1	1	1	2	0	1	0	1	0	0	0	2	0	0	2	TN
0	0	0	0	0	0	2	2	2	0	2	0	0	0	0	0	2	0	0	2	TN
0	0	0	0	0	0	0	0	0	0	0	0	0	0	0	0	2	0	0	2	TN
0	0	0	0	0	1	0	1	2	2	0	0	0	0	0	0	2	0	0	1	TN
3	4	3	2	2	3	3	3	4	2	3	1	1	2	1	2	1	1	1	1	TN
5	4	4	3	4	4	4	4	4	2	4	2	1	2	2	2	0	2	1	0	OT
4	4	4	2	3	3	4	4	4	3	4	3	1	2	2	1	0	3	1	0	OT
4	4	3	2	3	3	3	3	3	2	2	2	1	2	1	2	0	2	1	1	OT
2	2	2	1	1	2	2	2	2	2	2	0	0	1	0	0	2	0	0	2	OT
4	5	4	4	5	4	5	4	4	3	4	2	2	2	3	2	0	2	2	1	OT
1	4	4	0	2	3	3	3	3	1	2	2	2	2	0	0	0	1	0	1	OT
3	2	3	3	3	4	4	5	4	2	3	2	3	3	2	2	0	2	2	0	OT
4	4	4	3	4	4	4	4	4	3	3	2	2	2	2	2	1	2	2	1	OT
4	4	4	3	4	4	5	4	4	1	4	2	4	3	2	1	0	1	1	0	OT
5	5	4	4	5	4	5	5	5	3	4	2	2	3	2	2	0	1	1	1	OT
3	5	4	2	4	4	4	4	4	2	3	2	1	2	2	1	0	1	1	1	OT
5	3	4	0	2	5	5	5	4	3	4	3	2	3	2	2	0	2	2	0	OT
3	5	3	3	3	5	3	4	4	2	2	2	1	3	2	1	1	2	2	1	OT
3	4	4	2	3	3	3	4	4	3	2	2	1	2	1	2	0	2	2	1	OT
4	4	4	5	4	4	4	4	4	3	2	2	2	3	2	1	0	1	2	1	OT
3	3	3	2	3	4	4	4	4	2	4	2	3	3	2	2	0	2	2	1	OT
1	0	0	0	0	2	3	3	2	0	0	0	0	1	0	0	1	0	0	1	OT
4	5	3	3	5	4	5	5	4	2	3	2	1	2	2	1	0	1	1	1	OT
5	4	4	4	4	4	4	4	4	3	4	2	2	3	2	2	0	2	2	0	OT
2	2	3	1	1	3	2	3	3	1	2	1	1	1	0	1	1	0	0	1	OT
4	3	4	2	1	4	4	4	4	2	2	2	1	2	1	1	0	1	1	1	OT
4	3	4	3	2	3	3	4	3	2	2	2	2	2	2	2	0	2	2	1	OT
3	4	3	2	3	4	4	5	4	2	3	2	2	2	1	1	1	1	2	1	OT
0	0	0	0	0	2	2	2	2	0	2	0	0	0	2	0	2	0	0	2	OT
4	4	4	3	5	4	3	4	4	3	3	2	2	3	2	2	2	2	2	1	OT
4	3	3	2	2	3	4	4	4	2	3	1	1	2	2	1	1	1	1	1	OT
3	4	3	2	3	4	3	3	3	2	2	1	1	3	1	1	1	1	1	1	OT
1	4	3	0	2	3	4	3	4	2	3	2	1	2	1	0	1	1	1	2	OT
5	5	4	5	5	5	3	5	4	3	3	3	2	3	2	2	0	2	2	0	OT
5	3	4	2	1	4	4	5	5	3	3	1	3	2	2	2	0	2	1	0	OT
5	4	4	3	4	4	5	5	4	4	4	2	2	4	2	2	0	2	2	0	OT
1	4	4	2	2	3	4	4	3	1	1	2	1	2	0	1	0	1	1	1	OT
4	3	4	2	4	4	4	5	5	3	4	2	3	3	2	2	0	2	2	0	OT
4	3	4	2	4	4	2	4	4	2	4	1	1	2	1	2	0	1	0	0	OT
3	4	3	3	2	4	5	4	4	2	2	2	2	3	2	1	0	1	1	0	OT
4	2	4	2	2	4	3	5	4	3	2	3	1	2	1	1	1	1	2	0	OT
4	4	4	3	3	4	4	4	4	2	3	3	2	2	2	2	0	1	2	1	OT
1	0	1	0	0	1	1	1	2	0	2	0	1	1	1	1	2	0	0	2	OT
3	5	4	1	2	3	3	3	3	2	2	2	1	2	0	1	1	1	1	1	OT
4	4	4	4	3	3	3	4	4	3	3	3	3	3	1	2	0	3	2	0	OT
5	5	4	4	5	4	4	4	4	2	4	3	4	3	1	2	0	1	1	1	OT
4	3	4	2	2	3	4	4	4	2	2	1	1	2	1	1	1	1	1	1	OT
4	4	4	3	3	4	4	4	4	3	2	2	3	3	2	2	0	1	1	1	OT
5	3	3	2	0	5	5	3	5	4	5	1	2	3	2	2	0	3	2	0	OT
3	3	3	3	2	3	3	3	3	2	2	2	1	2	2	1	1	1	1	1	OT
5	4	3	3	3	4	4	4	4	2	3	2	2	3	2	2	1	2	1	0	OT
3	4	4	3	3	4	4	4	4	2	3	2	3	2	1	0	0	1	2	0	OT
3	2	2	1	1	2	3	3	3	1	2	0	1	1	1	1	1	0	0	2	OT
4	3	4	1	4	4	3	4	4	2	3	2	2	2	2	1	1	1	2	0	OT
4	2	4	3	2	3	4	4	5	2	4	2	2	2	2	1	0	2	2	1	OT
3	5	4	3	4	4	4	4	4	1	2	2	1	2	2	1	0	1	1	1	OT
5	5	5	3	3	5	4	5	5	3	4	3	3	3	1	3	0	3	2	0	OT
5	5	4	3	3	4	4	5	5	1	3	1	2	2	1	1	0	2	1	0	OT
4	4	4	3	4	4	4	4	4	2	3	2	3	2	2	2	0	1	1	1	OT
2	0	0	0	0	1	1	1	2	1	1	0	1	2	0	1	2	0	0	2	OT
3	5	4	3	4	4	4	4	4	2	3	2	3	3	2	2	0	2	1	1	OT
3	3	3	0	2	3	4	3	3	0	3	2	1	2	1	1	0	0	1	1	OT
4	4	4	3	2	4	4	5	4	3	3	2	2	2	2	2	1	2	2	1	OT
5	5	4	3	4	5	5	5	5	3	4	3	2	2	2	2	0	2	1	0	OT
4	5	4	2	3	4	4	4	4	3	3	2	1	2	2	2	0	1	1	1	OT
5	5	4	3	5	5	4	5	3	2	3	3	1	3	2	2	0	2	1	0	OT
4	4	4	4	4	4	4	4	5	2	4	2	2	3	2	2	1	1	2	1	OT
5	3	3	3	3	5	3	4	3	2	3	2	1	3	2	1	1	2	1	0	OT
1	3	4	0	2	3	3	3	3	2	2	2	2	1	0	0	2	1	1	1	OT
4	4	4	3	3	3	4	4	4	3	3	2	4	2	2	2	0	2	2	1	OT
5	4	4	3	2	3	5	4	4	2	4	2	2	2	2	2	0	2	2	1	OT
3	3	3	1	3	4	4	3	3	1	3	2	2	3	2	2	0	2	2	0	OT
5	5	3	3	3	3	4	4	3	2	3	2	3	2	1	1	0	2	2	1	OT
3	5	4	5	5	4	4	4	4	2	3	3	2	2	2	1	1	1	0	1	OT
5	3	4	3	3	4	3	5	5	2	4	2	2	3	2	2	0	2	2	0	OT
4	3	4	2	3	4	4	4	4	3	3	2	2	3	1	2	1	2	2	1	OT
5	5	4	4	4	4	4	5	4	2	4	2	2	2	1	2	0	1	1	1	OT
4	3	3	3	2	3	3	4	4	3	3	2	1	3	1	2	0	1	2	0	OT
5	5	4	4	4	4	4	5	4	2	4	2	2	3	2	3	0	2	2	0	OT
4	2	4	0	2	3	4	4	4	3	4	2	2	2	0	0	0	2	2	0	OT
5	3	4	2	1	4	4	4	4	3	3	2	3	3	2	2	0	1	2	1	OT
4	4	4	3	1	4	4	4	4	1	3	2	3	2	1	1	0	1	1	0	OT
3	4	4	3	4	4	2	4	4	2	3	2	1	3	2	2	1	1	2	1	OT
1	4	4	1	3	4	2	3	2	0	2	2	1	2	0	1	1	1	0	1	OT
3	4	3	3	3	3	3	3	4	2	3	2	1	3	1	1	0	3	1	1	OT
4	4	3	3	2	3	4	3	4	2	3	2	1	2	1	1	0	2	1	1	OT
4	4	4	3	3	4	4	4	4	1	3	2	3	2	2	2	1	1	1	1	OT
3	4	4	3	3	4	4	4	4	3	3	2	2	3	2	2	0	2	2	0	OT
4	3	4	2	3	4	4	4	4	1	3	2	1	3	2	2	0	2	2	0	OT
5	3	4	3	3	3	5	5	5	2	3	2	2	2	2	1	0	2	2	0	OT
5	5	4	3	2	4	4	4	5	3	3	2	1	2	2	1	0	1	1	1	OT
5	3	4	4	2	4	4	5	5	2	3	2	3	2	1	2	0	1	1	1	OT
3	2	3	2	2	5	2	3	3	2	1	2	0	2	0	1	0	3	1	0	OT
4	4	4	3	4	4	4	4	4	4	3	3	1	3	2	2	1	2	2	1	OT
5	3	4	3	1	3	4	5	4	3	4	2	3	3	2	2	0	2	1	1	OT
4	3	4	3	1	4	4	4	4	3	3	2	4	3	0	1	1	2	1	1	OT
3	4	4	3	4	4	4	5	3	2	3	2	2	3	2	1	0	2	1	0	OT
5	5	3	5	5	5	5	5	5	0	3	2	1	2	2	1	0	2	2	0	OT
4	2	3	2	2	5	3	4	3	2	3	2	2	2	2	2	0	2	1	0	OT
4	4	4	4	4	4	4	4	4	2	3	2	4	3	2	2	1	1	1	1	OT
5	4	5	3	5	4	2	5	5	4	4	4	2	4	2	2	0	2	2	0	OT
3	5	3	3	5	4	3	4	4	1	2	2	1	2	2	1	2	1	1	0	OT
4	5	4	3	3	3	4	4	4	2	3	2	3	2	1	2	0	1	2	1	OT
3	2	3	2	1	3	4	3	3	2	2	1	1	2	1	2	1	1	1	1	OT
5	3	4	3	2	4	4	4	4	1	4	2	3	3	2	3	0	2	1	1	OT
4	4	4	4	4	4	4	4	4	3	3	2	2	2	1	2	1	1	2	1	OT
5	5	4	4	4	5	5	4	4	2	3	2	2	3	2	3	0	2	2	0	OT
4	4	4	3	4	4	5	4	4	2	4	2	3	3	2	3	0	2	2	0	OT
4	5	4	3	3	4	4	4	4	2	3	2	2	3	1	2	0	2	1	1	OT
2	3	3	2	3	4	3	3	3	2	3	2	1	2	1	1	2	1	1	1	OT
5	3	3	3	2	3	5	5	4	3	3	0	3	3	2	3	0	2	3	0	OT
5	5	4	4	4	4	4	4	4	3	3	2	0	3	3	2	0	1	1	1	OT
3	4	4	3	2	4	5	4	4	3	3	2	4	2	1	1	1	2	2	1	OT
4	5	4	3	4	4	4	4	4	1	3	2	1	3	2	2	0	2	1	1	OT
5	4	4	2	4	4	4	4	4	4	3	2	2	2	2	2	0	1	2	0	OT
4	4	4	3	3	3	4	4	4	3	3	2	3	2	2	2	0	2	2	0	OT
4	4	4	3	4	4	4	4	4	2	3	2	1	2	2	2	0	1	1	1	OT
5	4	4	3	2	4	5	5	5	3	4	2	1	2	1	2	0	1	2	0	OT
5	4	4	3	2	3	5	5	4	4	4	2	2	2	2	2	0	2	2	1	OT
4	5	4	3	1	4	4	4	3	2	3	2	3	2	2	2	0	1	1	1	OT
4	4	4	4	4	4	5	5	5	1	2	2	2	2	2	2	0	2	1	0	OT
3	2	3	1	1	3	3	4	4	2	3	2	2	2	2	2	1	1	0	0	OT
3	4	4	3	2	5	4	5	4	2	3	3	2	3	1	2	0	2	2	0	OT
4	2	4	0	2	4	2	5	5	3	2	2	3	2	0	1	0	2	3	1	OT
2	0	0	0	0	2	2	3	2	0	0	0	0	0	1	0	2	0	0	1	OT
5	4	3	3	3	4	5	5	5	3	3	2	3	3	2	2	0	1	2	0	OT
4	4	4	2	4	4	4	4	5	3	4	2	2	3	2	2	0	2	2	1	OT
4	4	4	4	3	3	4	4	3	2	3	2	1	2	2	2	0	1	1	1	OT
4	4	4	3	3	4	3	4	4	3	3	2	2	3	1	2	1	2	1	1	OT
1	5	4	0	4	4	3	2	2	2	1	2	2	2	0	0	0	2	0	2	OT
1	3	4	0	4	3	1	3	2	2	1	2	0	2	0	0	0	1	0	0	OT
0	1	3	0	0	3	2	2	2	1	2	0	0	2	0	0	2	0	0	2	OT
4	4	3	2	3	3	4	4	4	2	3	2	2	2	2	1	1	1	1	1	OT
2	1	2	0	0	0	1	2	2	0	2	0	0	0	0	0	2	0	0	2	OT
5	5	4	3	3	3	4	5	4	3	2	0	2	2	2	1	0	2	1	0	OT
5	5	4	5	5	5	3	5	5	3	3	3	2	3	2	1	0	0	1	0	OT
4	4	4	4	2	4	4	5	4	2	3	2	2	3	1	2	0	2	1	1	OT
4	5	4	4	3	3	5	4	4	2	4	1	2	2	2	2	0	1	2	1	OT
0	0	1	0	0	2	2	0	1	0	2	0	0	1	0	0	2	0	0	2	OT
5	4	3	1	3	3	4	4	3	1	2	2	1	2	1	2	0	1	1	1	OT
4	4	4	3	3	4	4	4	4	2	3	2	2	2	2	2	0	2	2	1	OT
4	5	4	4	5	4	4	4	4	0	4	3	2	3	2	2	0	1	1	1	OT
5	5	4	3	4	4	3	5	4	2	4	4	3	2	2	1	0	1	1	1	OT
4	4	4	3	4	4	4	4	4	2	3	2	1	3	2	2	0	2	1	1	OT
4	4	4	4	4	4	3	5	4	2	2	2	2	2	2	2	0	2	2	0	OT
4	3	4	3	3	4	4	5	4	3	3	2	4	3	2	2	0	2	2	0	OT
4	2	4	1	3	4	4	5	5	2	3	3	1	3	2	2	0	0	1	0	OT
4	4	4	3	3	4	3	4	4	3	2	1	1	2	1	2	0	1	2	1	OT
0	3	3	0	5	3	3	3	3	0	2	3	1	2	0	0	1	1	0	1	OT
2	2	3	0	1	3	3	4	4	3	2	2	3	2	0	3	0	1	2	1	OT
5	4	3	2	0	3	4	3	4	3	4	2	4	3	2	2	0	3	2	0	OT
2	3	3	2	2	4	3	3	4	2	2	2	1	2	0	1	1	2	1	1	OT
3	3	3	1	2	3	3	3	3	3	2	2	1	2	2	2	0	1	1	1	OT
4	4	4	3	5	4	4	5	3	1	2	3	1	3	1	2	0	1	0	0	OT
3	3	4	0	3	3	4	4	3	1	2	2	1	2	1	1	0	1	2	0	OT
1	0	0	0	0	2	0	1	2	0	1	0	0	2	0	0	2	0	0	1	OT
0	3	3	0	4	4	3	3	2	0	1	2	0	2	0	0	0	1	0	1	OT
4	5	4	4	2	3	4	4	5	1	2	1	1	2	2	2	0	1	0	0	OT
4	3	4	3	2	4	4	4	4	2	3	2	2	2	2	2	1	1	1	1	OT
5	5	3	5	3	5	3	5	4	2	2	2	2	2	2	2	0	2	1	0	OT
3	2	3	1	3	3	4	5	3	1	1	1	1	1	1	1	1	1	1	0	OT
4	4	3	2	3	5	4	4	4	2	3	3	2	3	2	2	1	2	1	2	OT
4	5	4	3	2	4	4	5	4	2	3	2	2	2	1	2	0	2	1	2	OT
5	3	3	3	1	3	3	3	5	3	3	1	2	3	1	2	0	3	2	1	OT
5	3	4	2	2	4	5	5	5	2	3	2	2	3	2	2	0	2	2	1	OT
5	5	4	2	4	4	4	5	4	2	4	3	2	4	2	3	0	2	2	1	OT
4	5	3	3	5	5	5	5	4	2	3	3	4	3	2	2	0	2	1	0	OT
1	0	0	0	0	1	1	2	1	0	1	0	0	1	0	0	2	0	0	2	OT
3	3	3	2	3	3	3	4	3	2	2	2	2	2	0	0	0	2	2	0	OT
4	5	4	3	5	4	5	5	5	2	4	3	2	3	2	2	0	2	2	0	OT
3	4	4	3	2	4	4	5	4	2	3	2	3	2	2	1	0	1	1	0	OT
2	0	0	0	0	1	0	3	2	0	1	0	0	1	0	0	2	0	0	2	OT
5	5	4	3	2	3	5	4	5	2	3	2	2	2	2	2	0	2	2	1	OT
3	4	4	3	3	4	4	5	5	2	3	2	2	2	2	1	0	2	2	0	OT
5	5	4	4	3	4	4	4	5	3	3	2	1	2	2	2	0	2	2	0	OT
5	3	4	3	2	3	5	5	3	2	3	1	2	3	1	3	1	2	1	1	OT
4	4	3	3	2	3	4	4	4	3	4	2	4	2	2	2	0	1	1	1	OT
4	5	4	3	4	4	3	4	4	3	4	3	3	3	2	2	0	2	2	0	OT
5	3	4	4	4	4	4	5	4	1	4	2	1	3	2	2	1	2	1	1	OT
5	5	4	3	3	4	4	4	4	3	4	2	2	3	2	3	0	2	1	0	OT
1	4	4	2	2	4	4	4	3	3	3	2	3	2	0	0	0	1	2	0	OT
5	5	4	4	5	5	5	5	4	1	3	2	2	3	2	1	0	2	1	0	OT
4	5	3	3	2	3	4	4	5	2	4	1	2	2	2	2	0	1	1	1	OT
4	4	4	3	3	3	3	4	3	2	3	2	2	2	2	1	0	1	1	1	OT
2	1	1	0	0	1	2	2	2	0	2	0	0	1	0	0	2	0	0	2	OT
4	4	4	3	1	4	4	5	5	3	3	2	3	3	2	2	0	2	3	1	OT
3	4	3	3	3	3	3	3	4	2	3	2	1	2	2	2	1	2	1	0	OT
2	3	3	2	3	4	3	3	3	2	3	2	1	2	1	1	2	2	1	1	OT
3	3	4	0	4	3	4	4	3	2	2	2	2	2	2	1	1	1	1	1	OT
4	5	4	4	4	4	1	5	5	2	4	3	3	2	1	2	0	1	1	0	OT
3	4	4	2	3	4	3	4	3	2	2	2	2	3	2	1	1	2	1	0	OT
3	1	3	1	3	4	3	5	5	2	3	2	2	2	2	2	0	0	1	0	OT
5	2	4	0	4	4	4	5	5	3	4	2	2	3	2	0	0	2	3	0	OT
1	3	4	0	3	3	5	5	5	3	1	1	1	2	0	0	0	2	0	0	OT
4	5	3	3	1	3	3	3	4	2	3	1	2	1	1	1	0	1	1	1	OT
4	5	4	3	3	4	3	4	4	2	3	2	1	2	2	2	0	2	2	0	OT
4	4	4	2	4	4	4	4	4	2	3	2	2	2	1	2	0	2	2	1	OT
2	5	4	3	5	3	3	4	2	2	1	2	1	3	0	2	0	1	1	1	OT
4	4	4	3	3	4	4	5	4	3	4	2	2	3	1	2	0	1	1	1	OT
3	5	3	2	3	4	4	4	3	0	3	3	1	2	2	1	3	0	0	1	OT
4	4	4	2	2	2	4	4	4	2	3	1	2	2	2	1	0	2	1	1	OT
5	4	4	1	1	3	4	4	3	2	3	2	2	2	1	2	0	1	0	0	OT
4	5	4	3	3	4	4	4	4	3	3	3	2	3	2	2	0	2	2	0	OT
3	4	4	2	2	4	3	4	4	2	2	2	3	1	1	1	0	1	1	1	OT
4	1	4	2	4	4	3	4	4	3	3	2	0	3	1	2	0	2	0	0	OT
3	4	3	3	3	4	3	4	3	2	3	2	1	2	2	2	2	1	1	0	OT
4	4	4	3	4	4	4	4	3	0	3	2	3	2	1	2	1	1	1	1	OT
2	4	3	1	1	3	3	3	3	0	2	1	2	2	2	1	1	1	0	1	OT
5	4	4	2	5	4	3	4	4	2	3	3	2	3	1	2	1	1	1	0	OT
5	4	4	4	4	4	4	4	4	2	4	2	2	4	2	2	0	2	2	1	OT
4	3	4	2	3	3	4	4	3	2	3	2	2	2	1	1	0	2	1	0	OT
4	5	4	4	3	4	5	5	5	3	4	1	2	3	3	3	0	1	2	1	OT
4	5	4	3	3	5	5	4	5	2	3	2	2	3	2	2	0	1	1	0	OT
5	5	3	3	3	4	5	4	5	3	3	3	2	3	2	2	1	1	2	1	OT
5	4	4	4	4	4	5	4	4	2	4	2	3	2	2	2	0	1	2	1	OT
4	3	4	3	4	4	4	4	4	2	3	2	1	2	2	1	1	1	1	1	OT
4	4	4	4	3	3	4	4	4	3	3	2	2	3	1	2	0	2	1	1	OT
4	4	4	3	2	4	4	4	3	2	3	2	1	3	2	2	0	1	1	0	OT
0	2	0	0	2	3	2	2	2	0	2	0	0	0	0	0	2	0	0	2	OT
4	4	4	3	5	4	3	4	3	3	3	3	4	3	2	1	0	1	2	1	OT
3	5	4	3	4	3	3	4	4	2	3	3	2	2	2	1	0	2	2	1	OT
1	2	3	0	3	4	2	2	2	0	2	1	0	1	0	0	0	1	0	1	OT
2	2	2	0	0	2	2	2	2	1	2	0	0	2	0	0	1	2	0	2	OT
0	0	0	0	0	2	2	0	1	0	0	0	0	0	0	0	3	0	0	2	OT
1	3	3	1	1	3	4	3	3	2	2	1	1	2	1	1	0	1	1	1	OT
4	4	4	3	3	4	4	4	4	2	4	3	3	3	2	1	0	2	2	0	OT
2	2	3	0	3	3	2	4	3	2	2	2	2	2	0	0	1	2	2	1	OT
4	5	4	3	3	3	3	4	4	3	3	2	2	2	2	2	0	1	2	1	OT
3	4	3	2	3	4	5	5	4	2	3	2	2	3	2	2	0	2	1	1	OT
4	4	4	3	4	4	4	4	3	1	3	1	1	2	1	2	0	1	1	1	OT
4	4	4	3	3	4	4	4	4	2	4	2	2	3	1	2	0	2	1	0	OT
2	4	3	2	2	3	2	2	3	2	2	1	1	2	0	1	0	1	1	2	OT
3	0	0	0	0	2	2	2	2	0	1	0	0	0	0	0	2	0	0	2	OT
2	2	3	0	2	3	4	4	3	2	2	1	1	2	2	2	0	1	1	1	OT
4	5	4	2	4	4	4	5	4	3	4	2	2	2	2	2	0	2	1	1	OT
5	4	3	3	4	5	4	3	4	3	3	1	1	3	1	2	1	2	1	1	OT
4	4	4	2	4	4	4	4	2	1	3	2	1	3	1	1	1	2	1	0	OT
1	2	3	0	3	3	3	2	2	0	2	2	1	2	0	0	1	1	0	1	OT
4	4	4	2	4	3	3	4	2	3	3	3	3	2	2	3	0	2	0	1	OT
0	2	1	0	0	0	1	0	2	0	2	0	0	0	0	0	3	0	0	3	OT
4	4	4	3	5	5	4	5	5	3	4	3	2	3	2	0	0	2	2	1	OT
4	5	4	4	4	4	4	5	3	2	2	4	1	3	1	1	0	1	1	0	OT
4	3	4	3	4	4	4	5	4	2	2	2	1	2	2	1	0	2	2	1	OT
5	3	3	1	0	5	5	4	5	3	5	2	3	4	2	2	0	3	2	0	OT
4	4	4	3	3	4	4	5	5	3	4	2	2	3	2	0	0	2	2	0	OT
4	5	3	4	3	5	3	5	5	2	3	2	3	2	2	2	0	2	1	0	OT
0	1	0	0	0	0	0	1	1	0	0	0	0	0	0	0	2	0	0	2	OT
4	4	4	3	2	4	4	4	4	2	3	2	2	2	2	1	0	1	1	1	OT
4	1	4	0	2	3	3	4	5	1	2	2	1	2	2	1	2	1	2	1	OT
3	4	4	2	3	4	3	4	3	2	3	2	2	3	2	2	0	1	1	0	OT
3	4	4	3	3	4	4	4	4	3	3	2	2	2	2	2	0	2	2	1	OT
3	5	4	3	5	4	3	4	4	2	3	2	3	3	2	2	0	2	1	1	OT
4	4	4	4	2	4	4	4	4	2	4	2	2	3	2	2	1	2	2	1	OT
5	4	4	3	2	3	4	4	4	2	3	2	2	3	2	3	1	2	2	1	OT
3	4	3	3	2	4	4	4	4	0	4	1	2	2	1	2	0	1	0	1	OT
5	5	4	3	2	4	4	4	4	3	4	2	2	3	2	2	1	2	1	1	OT
3	4	3	3	3	3	3	5	3	2	2	2	1	3	2	1	0	2	0	1	OT
5	5	4	3	5	4	5	4	3	2	4	3	1	3	1	2	1	1	1	0	OT
5	5	4	3	3	4	4	5	4	3	4	3	3	3	2	2	0	1	2	0	OT
4	4	3	3	2	4	5	4	4	3	3	1	2	2	1	2	0	2	2	1	OT
4	5	4	3	3	3	3	4	3	1	3	3	3	2	2	2	0	1	0	1	OT
3	4	4	3	4	4	4	4	4	2	3	2	2	2	1	2	0	2	2	0	OT
3	5	4	4	5	5	3	5	3	2	2	2	1	2	2	1	1	1	1	0	OT
1	3	4	2	2	3	3	4	4	1	2	2	1	3	0	1	1	2	2	2	OT
4	5	4	4	4	4	4	4	4	2	2	2	1	2	1	2	0	1	1	1	OT
4	4	3	3	2	3	4	4	4	3	3	1	1	2	1	1	0	1	1	1	OT
4	5	4	2	4	4	4	4	4	3	3	2	2	3	2	2	0	1	1	1	OT
3	3	3	3	3	3	3	3	4	2	3	2	1	3	2	1	1	1	0	1	OT
4	4	4	3	4	3	4	5	3	1	2	2	1	3	1	1	0	1	1	1	OT
4	4	4	4	3	4	4	4	4	1	4	3	3	3	2	2	0	1	1	1	OT
4	4	4	3	2	3	4	5	4	2	3	2	2	3	2	2	0	2	2	0	OT
5	3	3	2	2	3	5	5	3	2	3	2	3	3	2	2	0	2	1	0	OT
4	5	4	3	4	4	4	4	4	2	3	2	2	3	1	1	0	1	2	1	OT
3	3	3	3	3	4	4	5	4	1	4	2	2	2	1	2	0	1	1	1	OT
4	5	4	4	4	4	4	5	3	2	3	2	1	2	1	2	0	2	1	0	OT
3	4	4	1	3	3	4	4	4	2	4	3	3	3	1	2	1	2	1	1	OT
5	5	4	3	3	4	3	5	5	1	4	3	4	3	2	2	0	3	1	0	OT
5	4	4	0	5	3	2	3	2	0	2	3	1	2	2	1	2	2	0	1	OT
5	3	4	3	1	4	5	5	5	2	4	2	2	2	2	2	0	2	2	1	OT
5	5	4	3	3	4	5	5	4	3	4	2	2	3	2	2	1	2	1	0	OT
4	5	3	2	4	4	3	4	3	2	2	2	1	3	2	2	0	2	1	1	OT
5	5	4	4	4	3	5	5	5	1	3	1	3	3	2	2	0	2	2	0	OT
4	4	4	3	4	4	5	4	4	2	4	2	2	2	2	2	0	1	2	1	OT
1	1	1	0	0	2	2	3	2	0	0	0	0	1	0	0	2	0	0	2	OT
4	4	4	3	3	4	4	4	4	3	3	2	2	3	2	2	0	2	2	1	OT
4	5	4	3	3	4	3	4	4	2	2	2	2	2	2	2	0	1	1	1	OT
2	4	4	0	2	3	4	4	3	0	3	2	2	2	0	0	0	1	1	1	OT
3	4	3	3	3	3	4	4	3	1	2	2	1	2	1	2	0	1	2	1	OT
5	4	4	3	4	4	4	4	4	2	3	2	2	3	2	2	1	2	2	1	OT
0	1	0	0	0	2	1	1	2	0	0	1	1	1	0	0	2	0	0	2	OT
4	3	4	3	2	4	4	5	4	2	3	2	3	2	2	2	1	2	1	1	OT
2	0	0	0	0	1	2	3	3	0	1	0	0	0	1	1	2	0	0	2	OT
4	4	3	3	3	4	4	4	4	3	3	2	2	2	2	2	1	2	1	1	OT
2	3	3	2	1	3	3	3	3	1	2	1	1	1	1	1	1	0	1	2	OT
3	5	3	3	3	3	4	5	3	2	2	2	1	2	2	1	0	2	1	0	OT
3	4	3	4	5	5	4	4	4	2	3	2	2	3	2	2	0	2	1	0	OT
4	4	4	3	2	3	4	4	4	3	3	2	1	2	2	2	0	2	2	1	OT
3	4	3	3	3	3	4	5	3	2	3	2	1	3	2	2	0	2	1	0	OT
4	2	4	3	4	4	3	4	4	3	2	3	2	2	2	1	0	2	2	0	OT
3	4	3	3	3	3	4	4	4	1	3	2	1	2	1	1	0	2	1	1	OT
4	5	4	2	1	4	5	4	5	3	4	2	4	2	2	1	0	1	1	0	OT
4	4	4	2	2	4	4	4	4	3	3	2	0	3	2	2	0	2	2	1	OT
5	3	4	3	2	4	5	5	5	3	4	2	3	3	2	2	0	2	3	0	OT
2	4	4	0	1	4	3	4	4	0	2	3	2	1	0	1	0	1	0	0	OT
3	4	3	2	3	4	3	3	3	2	2	2	1	2	1	1	1	1	1	0	OT
5	5	4	3	2	4	4	5	4	2	3	3	2	3	2	2	0	2	1	0	OT
5	4	4	3	3	3	5	5	4	2	4	2	2	3	2	2	0	2	2	0	OT
5	5	4	2	0	5	3	5	5	0	2	2	2	2	1	1	1	1	2	0	OT
4	3	4	3	2	4	4	4	4	3	3	2	2	3	2	2	0	1	2	1	OT
4	5	3	3	3	4	4	4	4	2	3	2	2	3	2	2	0	1	2	1	OT
0	0	1	0	0	2	1	2	2	0	1	0	0	1	1	0	2	0	0	3	OT
4	5	4	2	3	4	5	5	4	2	3	2	2	3	2	2	0	1	1	1	OT
4	5	4	3	3	4	5	4	4	1	3	2	1	3	2	2	0	2	1	1	OT
5	3	4	1	4	4	5	5	4	3	3	2	3	3	3	3	0	2	1	0	OT
5	4	4	3	3	4	4	4	4	3	3	2	2	3	2	3	0	2	2	0	OT
3	4	4	3	2	4	4	5	5	3	4	2	2	3	2	1	1	2	2	0	OT
3	5	4	3	2	3	2	4	3	4	3	2	0	2	2	2	2	0	0	0	OT
5	4	4	2	1	3	3	4	4	2	3	2	1	2	1	3	0	2	1	0	OT
5	4	3	2	2	3	4	3	5	3	3	1	1	3	2	2	0	3	1	1	OT
4	4	3	3	3	3	4	4	3	3	3	2	2	2	2	1	1	2	1	1	OT
5	3	4	4	3	4	5	5	5	2	4	2	3	3	2	3	0	2	2	0	OT
4	5	3	3	2	3	4	4	3	1	3	2	1	2	1	1	0	1	1	1	OT
1	0	1	0	0	1	3	1	2	0	2	0	0	1	1	1	1	0	0	2	OT
4	3	3	3	3	4	4	5	3	2	2	2	2	2	2	1	0	1	1	1	OT
3	3	3	2	2	4	3	3	3	2	3	2	1	2	2	1	0	1	1	1	OT
2	1	1	1	1	2	2	4	2	1	1	0	1	1	1	0	2	0	0	2	OT
4	5	4	4	2	4	4	5	4	1	4	2	2	2	2	2	0	1	2	1	OT
0	5	3	3	3	5	3	3	3	2	2	2	3	3	0	0	0	2	2	0	OT
3	3	3	2	2	3	4	4	3	3	3	1	2	2	2	1	1	1	1	1	OT
4	4	4	3	3	4	4	4	4	3	3	2	2	3	2	2	1	2	2	1	OT
3	4	4	2	4	4	3	4	4	2	4	2	2	2	3	2	0	2	2	1	OT
0	0	0	0	0	1	2	2	2	0	0	0	0	0	0	0	2	0	0	2	OT
3	4	4	3	2	4	4	4	5	1	3	2	1	2	1	2	0	2	2	1	OT
5	5	4	4	5	5	5	5	4	2	3	2	2	3	2	2	0	1	2	0	OT
3	3	4	3	4	3	3	4	3	2	3	2	1	2	2	1	0	1	2	1	OT
5	4	5	4	2	5	5	5	5	3	3	2	2	2	2	2	0	2	2	0	OT
4	4	4	3	4	4	5	5	5	3	4	2	3	2	2	2	0	2	2	0	OT
3	4	4	3	4	2	4	4	3	2	2	2	1	2	1	1	0	1	1	1	OT
4	3	3	2	2	3	4	4	4	2	3	1	1	2	1	2	1	1	2	1	OT
0	1	0	0	0	1	2	2	2	0	1	0	0	1	0	0	2	0	0	2	OT
5	4	4	3	3	3	4	5	4	2	3	2	2	3	2	1	0	1	1	0	OT
3	3	4	3	3	4	3	4	4	3	3	2	3	2	2	2	0	2	2	0	OT
4	3	4	2	3	4	4	4	4	2	3	2	3	3	2	2	0	2	2	1	OT
4	5	4	3	2	4	4	5	4	2	2	2	1	2	2	2	0	2	2	0	OT
3	4	4	3	4	4	2	4	4	2	2	2	2	2	2	2	0	1	2	0	OT
5	4	4	3	3	4	4	4	4	3	3	2	1	3	2	2	0	1	2	0	OT
3	3	4	2	4	3	4	4	4	1	2	2	2	2	2	1	1	1	1	1	OT
4	4	4	1	2	4	4	4	3	2	4	2	1	2	2	1	0	1	0	0	OT
4	4	4	3	5	4	1	5	5	2	4	3	2	3	2	3	0	2	1	0	OT
4	3	4	1	2	4	4	5	4	3	3	2	3	2	2	1	0	1	1	0	OT
4	5	4	2	2	4	5	4	4	2	4	2	3	2	1	2	0	1	2	1	OT
4	4	4	3	3	4	4	3	3	1	3	2	3	3	1	1	0	1	1	1	OT
5	5	3	3	3	3	4	4	3	2	3	2	2	3	2	2	0	2	1	0	OT
3	4	4	3	4	4	4	4	4	2	3	3	2	3	1	1	0	1	1	1	OT
5	4	4	3	3	4	4	4	5	3	3	2	2	3	2	2	0	2	1	1	OT
3	4	4	3	3	4	4	4	4	2	3	2	1	2	2	2	1	1	1	0	OT
3	5	3	3	5	5	4	5	3	2	3	2	1	3	2	2	1	2	1	0	OT
3	3	3	3	1	3	3	4	3	3	2	2	1	2	2	2	0	2	2	1	OT
1	4	4	0	1	4	2	3	2	0	2	2	2	2	0	0	1	2	0	1	OT
5	5	4	3	4	4	4	5	4	2	4	2	2	3	2	2	0	2	2	0	OT
3	3	3	2	2	3	3	4	3	3	3	1	1	2	2	2	0	2	1	1	OT
4	4	4	4	4	4	4	4	4	2	3	2	2	2	2	2	0	1	2	1	OT
4	5	4	2	3	5	4	4	4	2	4	2	1	2	2	1	0	2	1	0	OT
4	4	4	1	0	3	4	4	3	1	2	1	2	3	2	3	0	2	0	1	OT
1	5	4	2	5	4	2	1	3	0	1	2	1	4	0	0	0	1	0	0	OT
5	4	4	3	2	3	3	4	3	2	3	2	2	2	2	1	0	1	2	0	OT
4	3	4	2	1	4	4	5	5	2	4	1	4	2	2	1	0	1	3	0	OT
2	0	0	0	0	2	2	2	2	0	0	0	0	0	0	0	2	0	0	2	OT
4	5	4	4	2	4	4	5	4	2	2	2	2	2	2	2	0	2	1	1	OT
4	4	4	3	3	3	4	4	4	3	3	2	2	2	2	2	0	1	1	0	OT
3	5	4	3	3	3	4	4	4	2	3	2	2	2	2	2	0	1	2	1	OT
2	3	4	3	4	4	3	4	4	2	2	2	2	3	2	0	0	2	2	0	OT
3	2	3	1	3	3	5	3	3	2	2	1	1	2	2	2	0	2	1	1	OT
3	2	0	0	0	2	3	2	2	0	1	0	1	1	0	0	2	0	2	2	OT
4	4	4	4	3	4	4	4	4	2	4	2	2	2	2	2	0	2	2	0	OT
5	5	4	3	2	4	5	4	4	2	4	1	3	2	2	2	0	2	2	1	OT
3	4	4	2	2	3	4	4	3	2	2	2	2	2	1	2	0	1	1	1	OT
4	4	4	3	3	4	4	4	4	3	3	2	2	2	2	2	1	1	1	1	OT
4	5	4	3	4	4	4	4	4	3	4	2	1	3	1	2	1	2	1	1	OT
3	3	3	2	2	4	3	4	4	2	3	1	2	2	2	2	1	2	2	1	OT
3	3	3	3	4	4	5	4	4	3	3	1	3	3	3	1	0	1	1	0	OT
4	4	4	3	3	3	4	4	4	2	3	2	1	2	2	2	1	2	1	2	OT
4	5	4	4	2	4	4	4	5	2	3	2	3	1	1	1	0	1	0	0	OT
4	3	4	4	3	3	5	5	4	3	3	2	2	2	2	1	0	1	2	0	OT
4	4	4	3	0	4	1	5	5	3	3	3	2	2	1	2	0	1	1	0	OT
4	4	4	2	3	4	4	4	4	2	4	2	2	3	2	2	1	2	1	1	OT
3	3	3	3	2	3	3	5	5	3	4	2	2	2	2	1	0	1	1	0	OT
3	5	4	3	2	4	3	4	4	1	2	2	2	2	2	1	0	1	1	1	OT
4	5	4	3	3	4	4	4	4	2	3	3	2	3	2	1	0	1	2	0	OT
2	3	4	2	4	3	4	4	4	2	3	2	1	2	1	2	1	1	2	1	OT
3	4	3	3	2	4	4	4	4	2	3	2	1	3	2	2	0	1	2	1	OT
5	3	4	5	5	4	5	5	5	4	4	2	1	3	2	2	0	2	2	1	OT
3	3	3	3	3	3	4	4	3	1	2	2	2	2	2	1	0	1	1	1	OT
4	4	4	3	3	4	4	4	4	3	3	2	3	3	2	2	0	2	2	1	OT
4	5	3	2	3	5	4	4	3	2	3	2	1	2	2	1	0	1	1	1	OT
3	3	2	2	2	3	2	3	3	1	1	1	1	2	1	1	2	2	0	1	OT
5	4	4	2	4	4	4	5	4	2	4	2	2	3	2	3	1	2	2	0	OT
3	5	3	2	3	5	5	5	5	2	3	2	2	3	2	2	0	2	1	0	OT
5	5	4	3	2	4	4	5	5	3	4	3	5	2	2	2	0	2	2	0	OT
5	4	4	2	2	3	4	4	4	3	4	1	3	2	1	2	0	1	2	1	OT
4	5	4	3	2	4	2	4	4	4	3	2	2	2	2	2	0	1	1	0	OT
4	3	4	3	3	4	4	4	4	2	2	2	1	2	1	1	1	1	1	0	OT
5	4	4	3	3	4	5	4	4	2	4	2	2	3	2	2	0	2	2	1	OT
4	4	3	3	3	3	5	4	4	3	4	1	3	3	2	2	0	1	1	0	OT
2	0	0	0	0	2	2	3	2	0	1	0	0	2	0	0	2	0	0	2	OT
4	4	4	3	2	4	5	5	4	1	3	2	3	2	1	2	0	2	1	1	OT
4	3	3	3	2	2	4	3	4	2	2	2	1	2	1	2	0	1	1	1	OT
4	2	3	0	2	3	4	4	4	1	3	1	2	1	1	1	0	1	1	1	OT
4	4	4	3	3	4	4	4	4	1	3	1	3	2	2	3	0	2	2	1	OT
4	4	4	3	2	4	4	4	4	3	3	2	2	3	2	2	0	1	2	0	OT
2	4	4	2	3	3	3	3	3	2	2	2	2	2	0	1	1	2	1	1	OT
4	4	3	2	3	4	3	3	3	2	2	1	1	2	1	2	0	1	1	1	OT
4	2	4	2	2	4	3	5	4	2	3	2	2	2	2	2	0	2	1	0	OT
3	4	4	3	3	3	4	4	3	2	2	2	1	2	2	1	0	1	1	0	OT
4	5	4	4	3	4	4	4	4	2	3	3	2	3	2	2	0	2	1	1	OT
4	2	4	2	2	4	2	5	5	3	3	3	1	2	2	2	0	1	2	1	OT
3	3	3	1	1	3	4	3	3	2	3	2	1	3	1	1	1	1	1	1	OT
4	5	4	3	3	4	4	5	5	3	4	3	2	2	3	2	0	2	2	1	OT
4	3	4	3	2	3	4	4	4	3	3	2	1	2	2	2	0	1	1	1	OT
4	4	4	3	2	4	4	4	4	2	3	2	2	2	2	2	1	1	1	1	OT
4	4	4	2	3	3	4	3	3	1	2	2	1	2	2	2	0	2	1	2	OT
4	4	4	3	2	3	4	5	5	2	3	3	3	3	2	2	0	2	2	1	OT
3	5	3	3	5	5	5	5	3	2	2	2	1	3	2	1	1	1	1	0	OT
4	3	4	3	3	4	4	4	4	3	2	2	4	3	2	2	2	1	2	1	OT
4	5	4	4	3	4	5	4	4	2	4	2	3	2	2	2	0	1	1	1	OT
3	4	4	2	3	4	3	4	4	2	2	2	1	2	1	2	0	2	2	1	OT
4	5	4	3	3	4	3	4	3	2	3	2	4	3	2	2	0	2	1	0	OT
5	3	3	3	1	4	3	5	5	3	4	3	3	3	2	2	0	1	2	0	OT
4	4	4	2	3	3	4	4	3	2	2	2	1	2	2	1	1	2	2	0	OT
4	4	4	2	3	4	4	4	4	3	4	2	3	3	2	2	0	1	2	1	OT
0	0	0	0	0	2	3	0	2	0	0	0	0	0	1	0	0	0	0	0	OT
5	4	4	3	2	4	5	5	5	2	3	2	3	3	2	2	0	2	1	0	OT
5	3	4	3	3	4	2	4	4	2	4	2	3	3	2	0	0	2	2	0	OT
5	4	4	4	4	5	5	5	5	3	3	2	2	2	2	2	0	1	1	0	OT
3	5	4	2	5	5	2	4	2	1	2	2	1	2	2	1	1	1	1	0	OT
4	4	4	3	4	4	4	4	4	0	3	2	2	2	2	2	0	2	2	0	OT
5	3	4	3	2	3	5	4	4	3	4	2	3	2	2	2	0	2	2	0	OT
4	5	3	3	2	3	4	3	3	3	2	2	1	2	2	1	1	1	0	0	OT
5	4	4	3	2	4	4	4	4	3	3	2	3	3	2	2	0	1	2	0	OT
4	4	4	3	3	3	4	4	3	2	3	2	1	2	1	2	0	2	2	0	OT
5	5	4	4	5	5	4	5	4	2	2	4	1	2	1	2	0	1	1	0	OT
4	4	4	3	3	4	4	4	4	2	2	2	2	3	2	2	0	2	2	1	OT
1	3	3	0	2	3	1	3	3	1	1	2	1	1	0	0	0	0	1	2	OT
0	0	0	0	0	0	1	2	2	1	2	0	0	0	0	0	3	0	0	2	OT
5	5	4	3	4	4	5	4	5	3	4	2	2	3	2	2	0	1	2	1	OT
5	3	4	4	2	4	4	5	5	2	3	1	1	2	2	2	0	1	1	1	OT
5	4	4	4	4	4	4	5	4	2	3	2	2	3	2	2	0	2	2	0	OT
4	3	4	2	3	3	4	4	4	2	3	2	2	2	2	2	0	2	2	1	OT
4	1	3	3	1	3	4	5	5	1	2	1	1	1	2	2	0	0	1	2	OT
5	5	4	3	5	5	5	5	3	2	3	2	1	2	2	2	0	2	1	0	OT
5	4	4	4	3	4	4	5	4	2	3	3	2	2	2	2	0	1	2	0	OT
4	4	4	3	3	4	4	4	4	1	3	2	2	2	2	2	0	1	2	0	OT
4	5	4	4	5	5	4	5	4	2	3	2	1	4	2	2	0	1	1	0	OT
2	2	3	3	3	4	4	5	4	2	2	2	1	2	2	1	1	1	1	0	OT
4	2	3	3	2	4	4	4	4	2	3	2	2	2	1	1	0	1	2	1	OT
4	5	4	4	3	4	3	4	3	1	3	2	1	3	2	2	0	1	1	1	OT
4	3	4	4	4	4	4	4	4	2	2	2	1	2	2	2	1	1	1	0	OT
4	4	4	5	5	5	5	5	4	2	2	4	2	2	2	2	0	2	3	0	OT
4	4	4	2	1	4	4	4	4	1	3	2	3	2	2	2	0	1	1	0	OT
3	4	4	2	2	4	4	4	3	1	3	2	2	2	2	1	1	2	1	1	OT
4	3	3	3	1	4	4	4	4	2	3	1	2	2	2	2	1	1	1	1	OT
4	4	3	3	3	4	4	4	3	2	2	2	2	2	1	1	0	0	1	0	OT
4	3	3	2	3	3	3	4	3	2	2	2	1	2	2	2	2	2	1	0	OT
4	3	4	3	4	3	4	4	3	1	3	1	2	3	1	1	1	1	1	1	OT
5	5	4	3	3	3	4	4	4	3	3	2	2	3	2	2	1	2	1	1	OT
4	4	4	3	2	2	4	4	3	2	3	2	2	2	2	2	0	2	1	0	OT
3	3	3	3	2	4	3	3	3	1	3	2	1	2	1	1	1	1	1	0	OT
4	3	4	2	2	3	4	4	4	1	2	2	2	2	2	1	0	2	1	0	OT
4	5	4	3	3	4	4	5	5	3	3	3	3	2	1	1	0	1	2	1	OT
4	4	4	4	4	4	4	4	4	2	3	2	2	3	2	2	0	2	2	1	OT
4	4	4	1	3	4	4	4	4	2	2	2	1	3	1	1	1	2	0	0	OT
0	2	4	0	2	3	2	2	3	0	2	2	2	2	1	0	2	2	0	1	OT
4	4	4	3	3	4	3	4	3	2	3	3	2	2	1	2	0	1	2	1	OT
3	5	3	3	1	3	3	3	3	3	2	0	3	1	0	1	0	1	0	2	OT
5	4	3	3	3	5	3	4	3	2	3	2	1	3	2	2	0	2	1	0	OT
1	4	4	0	3	4	2	3	2	0	2	2	1	2	0	0	0	1	0	0	OT
3	4	4	2	3	4	3	4	3	2	3	2	2	3	2	2	0	2	2	0	OT
3	4	4	2	4	3	4	4	3	2	2	2	2	2	2	1	1	1	1	1	OT
5	5	4	4	5	4	5	4	4	3	3	2	2	3	2	2	0	2	2	1	OT
3	4	3	2	3	3	4	4	4	2	3	2	1	2	2	1	1	1	1	1	OT
4	3	4	2	3	3	3	4	2	1	2	2	2	2	2	2	0	2	0	0	OT
5	3	3	3	2	4	4	5	5	3	3	2	3	3	2	1	0	2	2	1	OT
3	4	4	2	3	4	4	4	4	1	2	2	2	2	1	2	0	1	2	1	OT
2	2	4	0	1	4	4	4	4	2	2	4	1	2	1	2	0	2	2	0	OT
2	0	2	0	0	2	0	2	2	1	2	0	0	0	0	0	2	0	0	2	OT
3	5	3	3	3	3	3	4	4	1	3	2	1	2	2	2	0	2	1	1	OT
4	5	4	3	4	4	4	4	4	0	4	2	1	3	2	2	1	1	1	1	OT
4	5	4	3	3	3	3	5	3	3	4	3	3	3	1	2	0	2	1	0	OT
5	4	4	4	2	3	5	4	4	1	3	2	2	2	2	2	0	2	2	1	OT
5	5	4	4	4	4	4	4	4	3	3	2	1	3	3	2	0	2	1	1	OT
2	2	1	0	0	2	2	2	3	0	1	0	0	1	0	1	2	0	0	1	OT
4	4	4	2	3	3	3	4	3	1	2	3	1	2	1	1	0	1	1	1	OT
2	5	3	1	3	4	3	4	3	2	3	2	2	2	1	2	0	1	1	1	OT
5	3	4	4	4	4	5	5	5	3	4	2	3	2	2	2	1	2	2	1	OT
1	3	4	0	1	4	2	3	3	1	1	2	1	3	1	1	2	1	1	1	OT
4	5	4	3	4	5	4	5	4	2	3	2	2	2	2	2	0	2	1	0	OT
3	2	4	2	2	4	4	4	5	3	3	2	1	2	1	1	1	1	1	1	OT
3	5	3	3	3	5	3	5	3	1	2	2	1	2	2	1	0	2	1	0	OT
1	5	3	0	1	4	3	3	3	0	3	1	1	2	0	0	1	1	0	2	OT
5	3	3	3	3	5	5	3	5	1	3	3	2	3	2	2	0	1	1	0	OT
4	5	4	4	3	4	4	4	4	2	3	3	2	3	1	1	0	1	1	1	OT
0	0	0	0	0	2	2	2	2	0	2	0	0	1	0	0	2	0	0	2	OT
4	3	3	3	2	4	4	3	4	3	3	2	2	3	2	2	0	2	2	2	OT
4	5	4	2	4	4	4	4	4	2	2	2	2	2	2	2	0	2	2	0	OT
3	2	4	0	3	4	2	3	4	3	0	2	1	2	0	0	2	2	1	1	OT
4	4	4	4	5	4	5	5	3	2	3	3	1	3	2	2	2	2	1	0	OT
3	3	4	3	2	5	4	5	4	2	2	2	1	2	1	2	0	2	2	0	OT
4	4	3	3	4	4	4	5	3	2	3	2	1	2	2	1	0	1	1	0	OT
5	3	4	4	4	5	5	5	5	2	3	2	2	3	2	2	0	2	2	0	OT
5	3	4	3	1	4	4	5	4	3	3	2	3	3	2	3	0	1	2	0	OT
4	4	3	2	3	4	4	4	4	2	3	2	2	2	1	1	0	2	2	0	OT
4	3	4	2	3	4	4	4	4	2	3	2	2	3	2	2	1	2	2	1	OT
5	3	4	3	3	4	4	5	4	3	4	2	1	2	2	3	0	2	2	0	OT
4	4	4	2	3	4	5	4	4	2	3	2	3	2	1	2	0	1	2	1	OT
4	5	3	4	5	5	4	5	2	1	2	2	2	2	2	2	0	1	0	0	OT
4	3	4	3	2	4	4	5	4	3	3	2	1	2	1	2	0	2	2	1	OT
3	3	3	3	2	5	3	5	4	2	3	2	3	2	2	2	0	2	2	0	OT
4	4	4	4	4	4	5	4	4	1	2	1	2	3	1	2	0	2	1	0	OT
4	5	4	3	3	3	4	4	3	2	3	2	1	2	1	1	0	2	1	1	OT
1	4	3	0	4	4	3	3	3	0	2	2	1	2	1	1	0	1	1	1	OT
2	4	4	3	5	4	2	4	3	2	2	3	2	2	1	0	0	2	2	0	OT
5	3	3	2	3	4	3	4	4	3	3	1	2	3	1	2	2	3	2	1	OT
5	5	4	3	4	4	5	5	5	3	3	2	2	3	2	1	0	2	1	0	OT
4	3	3	2	2	3	4	4	4	3	4	2	2	2	2	2	1	2	2	1	OT
4	4	4	3	2	4	4	4	4	2	3	2	1	2	1	2	0	1	2	1	OT
1	1	0	0	0	1	1	2	2	0	1	0	1	1	0	0	2	0	0	1	OT
3	3	2	2	2	2	3	3	3	2	3	0	1	2	1	2	2	1	1	2	OT
2	3	3	0	0	3	2	3	3	1	2	2	2	2	0	0	1	0	0	2	OT
5	5	3	3	3	5	3	5	4	2	3	3	2	2	2	2	0	2	1	0	OT
5	3	4	3	3	5	3	4	4	3	3	2	1	3	2	2	0	2	1	0	OT
4	4	4	2	3	4	4	4	4	2	3	2	4	2	2	2	1	1	2	1	OT
4	5	4	3	4	4	5	4	4	2	3	2	2	3	2	2	1	2	1	1	OT
3	4	4	3	4	5	4	5	4	2	3	2	2	2	2	1	1	2	2	0	OT
4	4	4	3	3	4	5	4	5	3	4	2	2	3	2	2	0	1	2	0	OT
2	5	3	3	3	3	1	3	4	1	2	1	1	1	2	1	1	1	1	1	OT
4	4	4	3	3	4	4	4	3	3	3	2	2	2	2	2	0	2	2	1	OT
5	4	4	4	4	4	4	4	5	2	4	2	2	3	2	2	0	2	2	1	OT
4	3	4	0	2	4	5	4	3	3	4	3	1	3	2	2	0	1	1	1	OT
3	2	3	2	3	3	3	3	3	1	2	2	1	3	1	0	1	2	1	1	OT
3	4	3	3	5	5	3	4	3	1	2	2	2	2	2	1	0	1	1	0	OT
5	5	3	3	3	5	4	3	4	2	3	2	1	3	3	2	0	2	2	1	OT
4	3	3	3	3	4	4	4	4	2	3	2	2	3	2	1	1	2	1	1	OT
4	3	3	3	1	3	4	4	4	2	3	1	2	2	1	2	0	1	2	1	OT
5	4	3	4	3	3	5	4	4	3	3	2	3	3	3	2	0	1	2	1	OT
4	5	4	3	3	4	4	4	3	2	3	2	2	1	2	2	0	1	1	0	OT
1	2	3	0	1	3	1	2	3	2	2	2	0	2	0	0	0	0	0	2	OT
5	3	4	2	2	4	4	4	3	2	3	3	3	2	2	2	0	2	2	1	OT
4	5	4	3	5	4	4	4	4	2	3	2	2	3	2	2	1	2	1	1	OT
5	5	3	3	3	3	3	3	5	3	3	1	3	3	1	2	0	3	2	1	OT
4	4	4	3	4	4	5	4	4	3	3	2	2	3	2	2	0	2	2	0	OT
5	5	3	3	0	3	5	5	5	2	3	1	3	2	2	2	0	2	1	1	OT
5	5	4	2	3	5	4	5	4	2	3	2	2	3	2	2	0	2	2	0	OT
4	4	4	2	2	4	4	4	4	4	3	2	1	1	2	2	0	1	2	1	OT
3	5	3	3	3	3	5	4	5	3	3	2	3	3	2	2	0	1	2	1	OT
3	5	3	3	5	5	5	5	5	3	3	2	2	3	1	1	0	3	2	0	OT
4	4	4	2	3	4	4	4	4	2	4	2	1	3	2	2	0	2	2	1	OT
1	0	1	0	1	2	3	1	2	0	3	0	0	1	0	0	1	0	0	1	OT
1	2	1	0	1	2	1	2	2	0	1	0	0	1	0	0	2	0	0	1	OT
3	3	3	1	0	4	4	3	4	2	3	1	1	2	1	1	1	1	1	1	OT
4	4	4	4	2	4	4	4	4	3	3	1	1	2	2	2	1	1	2	1	OT
4	3	4	3	4	4	4	4	4	2	3	2	1	3	2	1	1	1	1	1	OT
5	3	3	2	1	4	5	4	5	2	4	1	2	3	2	2	0	1	2	0	OT
1	1	0	0	0	0	1	2	1	0	1	0	0	1	0	0	2	0	0	2	OT
4	4	4	2	3	3	5	4	4	0	3	2	2	2	2	1	0	1	1	0	OT
2	2	1	0	2	2	0	3	3	0	2	0	0	2	0	0	2	0	0	2	OT
4	5	4	3	4	4	5	5	4	3	4	3	2	3	3	2	0	1	1	0	OT
5	5	4	4	3	4	4	4	4	2	4	2	2	3	2	2	0	1	1	1	OT
4	4	3	3	3	3	4	4	3	2	3	2	1	2	2	2	1	1	1	1	OT
2	1	1	0	0	2	2	2	2	1	2	0	1	2	0	0	2	1	0	2	OT
0	0	0	0	0	0	1	2	1	0	0	0	0	0	0	0	3	0	0	2	OT
4	5	4	4	5	4	4	4	4	2	3	2	1	2	2	2	1	1	2	1	OT
5	4	4	3	3	4	3	4	4	1	4	2	1	3	1	3	0	1	1	0	OT
4	5	4	2	2	4	3	4	3	3	3	1	2	2	1	2	0	2	1	0	OT
4	3	4	1	2	4	4	5	4	2	3	3	2	2	1	2	0	2	2	0	OT
4	4	4	2	3	4	4	4	4	2	3	2	1	3	2	2	0	2	2	1	OT
5	4	4	3	5	5	3	5	5	4	4	3	2	4	2	2	0	2	2	0	OT
1	0	0	0	0	3	0	3	2	1	2	0	0	1	0	1	2	0	0	2	OT
5	5	4	4	4	4	4	4	4	1	3	2	2	2	2	2	1	2	2	1	OT
4	4	4	4	4	3	2	4	4	3	3	1	1	2	2	2	1	1	0	1	OT
4	4	4	3	1	4	4	4	4	2	3	2	2	2	1	2	0	1	2	1	OT
5	4	4	4	3	5	5	5	4	2	3	2	2	3	2	3	0	2	2	0	OT
3	5	3	3	2	3	4	4	4	1	3	1	3	3	1	2	0	2	1	1	OT
3	3	3	1	2	3	2	3	3	1	2	1	0	2	1	1	1	1	0	1	OT
4	5	3	3	5	3	4	3	4	2	3	2	1	3	2	2	0	2	2	0	OT
3	4	4	2	3	4	3	4	3	0	2	2	3	2	2	2	0	1	1	1	OT
4	4	4	3	2	3	4	4	4	2	3	2	2	3	2	2	0	1	1	1	OT
4	4	4	3	5	4	5	5	5	4	4	3	2	3	2	2	0	2	3	1	OT
1	2	2	0	0	1	2	2	1	0	1	0	1	1	1	0	2	0	0	2	OT
4	3	3	3	3	5	3	5	3	1	3	3	2	3	2	2	0	1	1	0	OT
5	5	4	3	2	3	4	4	5	2	3	2	2	2	1	2	0	2	1	1	OT
5	4	4	3	3	4	4	4	3	2	3	2	2	2	1	2	0	1	0	0	OT
4	4	4	3	3	4	4	5	4	3	3	3	0	3	2	2	0	1	1	0	OT
2	0	0	0	0	0	1	0	1	0	0	0	0	1	0	0	3	0	0	2	OT
2	4	4	2	2	4	3	4	4	1	2	2	1	3	0	1	0	1	1	1	OT
5	5	4	3	4	4	4	4	5	3	4	2	2	3	2	2	0	2	2	0	OT
3	4	3	3	3	3	4	4	4	2	3	2	2	3	2	2	0	1	1	1	OT
1	0	0	0	0	0	0	3	2	0	0	0	0	0	0	0	2	0	0	2	OT
4	4	3	2	3	3	5	5	4	1	3	2	2	3	3	2	0	1	1	0	OT
0	3	4	0	4	5	1	2	2	0	2	2	0	2	0	0	0	0	0	0	OT
5	2	4	3	2	4	5	4	4	2	3	2	3	3	2	2	0	2	2	0	OT
2	4	4	1	1	4	3	3	4	2	2	2	2	2	0	0	0	1	2	1	OT
4	3	4	1	2	3	4	4	3	1	2	1	1	3	1	2	0	1	1	1	OT
3	4	4	3	4	4	4	4	4	2	3	2	2	3	2	2	1	1	1	1	OT
4	3	4	3	3	3	4	4	4	2	3	2	3	2	1	2	0	2	1	1	OT
3	5	3	3	4	4	4	4	4	2	3	2	1	2	2	2	0	1	2	1	OT
3	3	3	2	3	3	3	3	3	2	3	2	1	3	1	2	1	1	1	1	OT
2	4	4	1	1	4	3	4	3	2	2	2	1	2	1	1	0	1	1	2	OT
3	4	4	2	3	3	3	4	3	1	3	3	3	2	1	1	0	1	1	0	OT
4	3	4	3	3	5	4	4	4	2	3	2	2	2	2	2	1	2	1	1	OT
3	3	4	3	4	4	4	5	5	2	3	3	1	3	2	2	1	2	2	0	OT
4	4	3	2	3	4	4	4	4	3	3	2	2	3	2	2	1	2	2	1	OT
4	4	4	3	2	3	3	5	4	2	3	2	3	2	2	2	0	1	1	0	OT
4	4	4	4	2	4	4	5	4	3	3	3	1	3	1	1	1	1	1	1	OT
2	3	4	0	4	3	3	4	3	1	1	2	1	2	0	0	0	0	0	1	OT
4	4	3	3	3	4	5	5	4	2	2	2	1	2	2	2	0	2	1	1	OT
1	3	3	1	3	3	3	3	2	1	2	2	2	2	1	1	1	1	1	1	OT
4	5	4	4	4	5	4	4	4	2	2	3	1	2	2	2	0	1	2	0	OT
5	4	4	3	5	4	5	5	4	3	4	2	2	3	2	2	0	1	2	0	OT
4	4	4	4	3	4	4	4	5	3	3	2	1	3	1	1	0	1	1	1	OT
4	3	4	3	2	4	3	5	5	3	3	2	2	2	2	2	0	2	2	0	OT
4	4	3	2	3	3	3	4	3	3	3	2	3	3	2	3	0	1	1	1	OT
5	4	4	4	4	4	4	4	4	3	4	2	3	3	1	2	0	2	2	0	OT
0	4	4	2	3	4	4	4	4	2	2	2	2	2	1	0	1	1	1	1	OT
5	5	4	4	5	4	4	4	5	2	3	3	2	2	2	2	0	1	1	1	OT
4	5	4	2	2	4	5	5	4	1	4	3	3	3	2	2	0	2	2	0	OT
4	4	3	3	1	3	4	4	5	3	3	2	2	3	1	2	1	2	1	2	OT
1	0	0	0	0	0	1	1	2	0	1	0	0	0	0	0	2	0	0	1	OT
3	5	3	2	5	5	3	5	3	2	3	2	1	2	2	2	1	2	1	0	OT
4	5	4	3	3	3	3	5	4	3	4	2	3	3	2	2	0	2	1	0	OT
2	2	1	0	0	2	2	2	2	2	1	0	1	0	0	0	2	0	0	2	OT
0	0	0	0	0	1	1	3	2	0	1	0	0	0	0	0	2	0	0	2	OT
5	1	4	2	1	4	4	5	5	4	4	2	4	2	2	3	0	2	2	0	OT
5	4	3	3	2	4	4	4	4	3	3	3	2	3	2	2	0	2	1	1	OT
0	1	0	0	0	2	3	1	0	1	1	0	1	1	2	0	1	0	0	0	OT
5	5	4	3	4	4	4	4	4	1	3	2	2	2	1	2	1	2	1	1	OT
5	5	3	4	5	5	5	5	3	2	3	2	3	4	2	3	0	2	2	0	OT
4	5	4	3	4	4	4	5	4	3	3	2	1	2	2	1	0	1	2	1	OT
4	5	4	4	3	3	4	4	3	2	2	2	2	2	2	3	0	2	1	1	OT
2	2	1	0	0	2	2	2	3	1	2	1	1	1	0	0	1	0	0	2	OT
5	5	4	4	2	4	5	5	5	2	4	1	2	2	2	2	0	2	2	0	OT
3	3	3	2	3	3	4	3	3	1	3	2	3	3	2	2	1	2	2	1	OT
5	4	4	3	3	3	4	5	5	2	3	2	2	2	2	2	0	2	1	0	OT
4	4	4	4	2	4	4	4	4	2	3	3	4	3	2	2	0	0	1	1	OT
4	3	4	1	4	4	4	5	5	3	3	2	2	3	1	2	0	2	2	0	OT
4	4	4	2	5	5	5	5	5	3	3	2	2	3	2	2	0	2	2	0	OT
2	2	3	0	2	2	2	4	2	1	1	2	2	2	0	0	1	1	1	1	OT
4	2	4	2	2	3	5	5	4	2	2	2	1	2	1	2	0	3	0	0	OT
5	4	4	3	3	4	4	4	4	3	3	2	3	2	2	2	0	1	2	0	OT
4	4	4	2	3	3	5	4	4	2	3	2	2	2	2	2	0	1	2	1	OT
3	3	4	2	2	3	3	4	4	2	2	2	1	2	1	1	1	2	1	1	OT
4	4	4	3	3	4	4	4	4	2	4	2	1	2	2	2	0	1	2	1	OT
3	5	4	3	4	4	4	4	4	1	2	2	1	2	1	2	0	1	1	2	OT
3	5	4	3	4	4	3	4	3	2	3	3	1	2	2	2	0	1	1	1	OT
5	2	4	2	0	3	4	5	4	2	3	2	2	1	2	2	0	1	2	0	OT
4	4	4	3	3	4	5	4	4	2	3	2	2	3	2	2	0	2	1	1	OT
5	5	5	2	4	5	5	5	5	3	5	3	3	3	2	3	0	2	2	0	OT
4	4	3	3	2	3	4	4	4	2	3	2	2	2	2	2	0	2	2	1	OT
3	5	3	3	5	4	3	3	3	2	2	2	1	2	2	1	0	1	0	0	OT
3	4	3	3	2	3	4	4	4	2	2	1	1	2	2	2	1	1	1	1	OT
4	4	4	3	1	4	3	4	4	4	3	4	2	2	1	3	0	1	1	1	OT
5	5	4	4	3	4	4	4	5	2	3	2	2	2	1	2	0	2	1	1	OT
5	3	4	2	3	4	4	5	4	2	2	2	2	3	2	2	2	2	2	1	OT
5	4	4	2	3	4	4	4	5	4	4	2	2	3	2	2	0	2	2	1	OT
5	5	5	3	4	4	4	5	5	2	4	2	2	2	2	2	0	1	2	0	OT
4	4	4	2	2	3	4	4	4	3	3	2	2	2	2	1	1	2	2	1	OT
1	4	3	1	2	3	3	3	2	0	2	2	1	2	1	1	1	0	0	1	OT
1	0	0	0	0	0	2	2	3	0	1	0	1	1	0	1	1	0	0	2	OT
4	4	3	3	3	4	4	4	4	2	3	2	2	3	1	2	0	1	0	0	OT
5	4	4	3	1	4	4	5	5	3	3	3	4	3	2	3	0	2	1	0	OT
3	4	4	3	4	4	3	4	3	2	3	2	2	2	2	1	0	1	1	1	OT
5	4	4	3	3	4	3	4	5	3	3	2	1	2	2	2	0	2	2	0	OT
5	3	3	2	1	3	3	3	3	3	3	1	1	3	1	2	0	3	1	1	OT
4	3	4	2	3	4	4	4	4	2	3	2	2	3	2	2	0	1	1	1	OT
4	4	4	4	4	4	5	4	4	2	4	3	4	3	2	2	0	2	2	1	OT
0	1	2	0	0	2	2	2	2	0	2	0	0	1	0	0	2	0	0	2	OT
4	2	4	2	2	3	3	4	4	1	3	3	2	2	2	2	0	1	1	0	OT
2	2	3	0	1	4	4	4	4	2	3	2	1	2	0	1	0	1	1	1	OT
4	4	3	4	2	3	4	4	3	1	2	2	1	2	1	2	0	1	1	0	OT
5	4	4	3	3	4	4	4	4	2	4	2	3	2	2	2	0	2	3	1	OT
0	3	0	1	0	1	0	0	1	0	1	0	0	0	0	0	2	0	0	1	OT
3	5	3	2	3	4	3	4	4	1	2	2	2	2	2	3	0	1	2	1	OT
4	5	4	4	4	4	4	4	4	1	3	2	2	2	2	2	1	1	1	1	OT
4	4	4	3	2	4	4	4	4	2	2	2	1	2	2	1	0	1	1	0	OT
4	4	4	3	4	4	5	4	4	2	3	2	2	2	2	2	0	1	2	0	OT
5	5	4	4	3	4	4	5	5	1	4	3	3	3	3	3	0	1	0	0	OT
4	5	4	4	5	5	1	4	4	2	2	4	4	2	2	2	0	1	1	0	OT
4	5	4	2	3	4	4	4	5	3	4	2	2	3	2	2	0	1	1	1	OT
4	4	3	3	3	4	3	4	3	3	3	2	2	3	2	2	0	1	2	1	OT
4	4	4	4	2	4	4	4	4	2	4	2	2	3	2	2	1	1	2	2	OT
5	4	4	3	2	4	4	4	5	2	3	2	2	2	2	2	0	2	2	1	OT
3	3	3	3	3	4	3	5	3	3	2	3	2	3	2	1	0	1	1	0	OT
4	5	3	3	2	4	4	4	3	2	2	2	3	3	2	2	0	2	0	0	OT
1	1	1	0	0	2	2	2	2	0	2	0	0	2	0	0	2	0	0	2	OT
5	5	4	3	2	4	4	5	4	3	3	3	2	3	1	2	1	2	2	1	OT
5	4	4	3	4	4	4	5	4	1	2	2	2	3	2	2	0	2	2	1	OT
3	3	3	2	3	3	4	4	3	2	3	2	2	3	1	1	0	1	2	1	OT
5	4	4	3	3	4	5	4	4	3	4	2	2	3	2	2	0	2	1	0	OT
3	4	3	2	2	4	4	4	4	2	3	2	2	3	2	1	1	1	1	0	OT
4	5	4	3	4	5	4	4	5	3	3	2	1	3	2	3	0	2	2	1	OT
4	4	4	2	2	4	4	4	4	2	2	2	1	3	2	3	0	2	1	1	OT
5	4	3	3	2	4	4	5	4	3	4	2	2	2	1	2	0	1	2	0	OT
4	3	4	3	3	3	3	4	4	2	3	2	2	3	2	2	0	2	1	1	OT
1	2	3	0	1	3	2	2	2	0	2	1	1	1	1	0	0	0	0	1	OT
4	5	3	3	4	4	4	3	4	2	4	2	2	3	2	2	1	2	2	1	OT
3	4	3	3	3	3	3	4	3	2	3	2	2	3	3	2	0	1	0	0	OT
5	3	4	4	3	4	5	5	4	2	2	2	2	3	2	2	0	2	2	1	OT
3	5	4	3	4	4	4	4	4	2	3	2	2	2	2	2	1	2	1	1	OT
4	4	4	3	3	4	3	4	4	2	3	2	3	2	2	1	0	1	1	1	OT
4	5	4	3	3	4	4	5	4	2	3	2	2	2	2	2	0	1	1	1	OT
1	2	2	0	2	2	2	2	2	0	2	0	1	2	0	0	2	0	0	1	OT
5	3	4	3	4	4	4	4	5	3	3	1	2	2	1	2	0	1	1	1	OT
5	5	4	2	2	4	4	4	4	2	3	2	0	1	2	2	0	2	2	0	OT
4	4	4	3	2	3	3	4	4	2	3	2	1	2	2	2	2	2	1	1	OT
4	5	4	2	4	4	3	4	4	2	4	2	2	2	1	2	0	2	2	1	OT
2	2	1	0	0	1	2	3	2	0	2	0	0	0	0	0	2	0	0	1	OT
4	4	4	3	3	4	4	4	4	1	4	2	2	3	2	2	0	2	2	1	OT
4	5	4	3	5	3	3	4	5	2	3	2	2	2	2	1	0	1	1	1	OT
4	4	4	3	2	4	3	4	4	3	4	3	2	3	2	3	0	2	2	0	OT
4	4	4	3	4	4	4	4	4	1	3	2	2	3	2	2	0	2	2	1	OT
5	5	5	4	5	5	5	5	3	2	3	2	2	3	2	2	0	3	2	0	OT
4	3	4	3	3	4	4	4	4	2	3	2	1	3	2	1	0	1	2	1	OT
5	4	4	3	3	4	4	4	4	3	3	2	3	3	2	2	0	2	2	0	OT
3	4	3	3	5	4	3	5	3	2	3	2	1	3	2	1	1	2	1	1	OT
5	4	4	3	4	4	4	5	4	3	4	3	2	3	2	2	0	2	2	0	OT
4	4	4	3	3	4	5	4	4	2	3	2	1	2	2	2	0	1	1	0	OT
5	4	4	2	2	4	5	4	5	3	4	2	1	2	2	2	0	2	2	0	OT
4	5	4	3	5	4	5	5	5	2	3	2	2	2	2	2	0	1	2	1	OT
3	5	3	3	5	5	5	5	3	2	2	2	2	2	2	1	0	2	2	0	OT
3	4	3	3	3	4	5	4	4	3	3	1	2	2	2	2	1	1	1	1	OT
4	5	4	4	5	4	5	5	4	2	3	2	3	3	2	1	1	2	1	1	OT
1	5	4	3	3	3	3	3	3	1	1	3	0	3	0	0	1	1	0	2	OT
3	3	3	2	2	3	5	4	4	2	3	2	2	3	2	1	1	1	2	1	OT
4	4	4	4	2	4	4	4	4	2	2	2	1	1	1	1	0	1	1	1	OT
4	5	4	4	3	4	5	5	3	2	3	2	2	3	2	2	0	2	2	1	OT
3	4	4	3	3	3	4	4	3	2	2	2	2	2	1	1	0	1	1	1	OT
2	3	4	1	3	3	4	4	3	1	3	2	3	2	1	2	0	1	1	1	OT
2	2	3	0	2	4	2	3	3	0	1	2	1	2	1	0	2	1	0	0	OT
3	4	4	3	2	3	3	3	3	2	2	2	1	2	2	2	1	1	1	1	OT
4	3	3	3	3	3	4	4	4	2	3	2	3	2	2	2	2	2	2	1	OT
4	4	4	2	4	3	3	4	3	3	3	3	1	2	2	2	1	2	0	0	OT
1	2	3	0	0	2	2	3	3	1	2	1	1	1	0	0	1	2	0	2	OT
4	4	4	3	1	4	5	4	4	3	4	2	2	3	2	2	0	2	1	1	OT
4	5	3	3	3	4	4	4	3	2	2	2	2	1	2	2	0	2	2	0	OT
5	4	4	3	3	4	4	4	5	1	3	2	2	2	2	2	0	2	2	1	OT
4	4	4	3	3	4	4	4	4	2	4	2	1	3	2	2	0	2	1	1	OT
4	3	4	0	4	4	3	4	4	3	3	3	2	3	1	2	0	2	1	2	OT
3	3	3	3	3	4	4	4	5	2	3	2	2	2	2	2	1	2	2	1	OT
4	3	4	4	2	4	4	4	4	2	4	2	1	3	2	2	0	1	2	1	OT
4	2	3	0	3	4	4	4	4	2	2	1	1	2	2	2	0	1	2	2	OT
4	5	4	4	5	4	4	4	4	3	3	3	2	3	2	2	0	2	1	0	OT
1	1	3	0	1	3	1	2	2	0	2	0	1	2	0	1	1	1	0	2	OT
3	3	3	2	1	3	3	3	3	2	3	1	1	3	1	1	1	3	1	1	OT
4	4	4	2	3	4	4	5	4	2	3	2	2	3	2	2	0	2	2	1	OT
4	3	4	2	2	4	4	5	4	3	3	2	2	3	1	2	1	3	2	1	OT
3	3	3	2	3	4	4	5	4	3	3	2	1	3	2	2	0	2	2	1	OT
4	4	4	3	3	3	4	4	4	3	3	3	1	2	2	2	0	1	1	1	OT
0	0	3	0	0	2	0	0	1	0	0	0	0	0	0	0	2	1	0	3	OT
0	0	2	0	0	2	2	4	2	2	2	0	0	1	1	0	2	0	0	2	OT
4	4	3	3	2	3	3	3	4	1	2	2	1	2	1	2	0	1	1	1	OT
5	5	4	3	3	5	5	5	5	2	2	2	2	2	2	2	0	2	2	1	OT
3	4	4	3	5	4	3	4	4	2	3	2	2	2	1	1	1	2	2	1	OT
5	3	5	2	3	4	3	5	5	3	3	3	2	3	0	2	0	2	2	0	OT
5	5	4	4	3	3	5	4	4	3	3	2	2	2	2	2	0	2	1	0	OT
5	5	4	4	2	4	5	5	5	4	4	3	2	3	2	2	0	2	2	0	OT
4	5	4	4	4	4	5	5	3	2	3	2	1	2	2	1	1	1	1	0	OT
5	5	4	4	5	5	4	4	3	2	2	2	2	2	2	2	0	2	2	0	OT
4	4	4	4	2	4	4	4	4	2	4	2	1	2	2	2	0	3	1	1	OT
3	5	3	3	2	3	4	4	3	3	3	2	2	2	1	1	0	2	1	1	OT
2	0	1	0	0	2	2	4	3	0	0	0	0	1	1	0	2	0	0	2	OT
4	5	4	2	2	5	5	5	5	2	3	2	2	2	2	2	0	2	2	0	OT
4	4	4	3	5	4	5	4	4	2	3	2	1	3	2	2	0	1	2	0	OT
4	3	4	3	2	3	4	4	4	2	4	2	2	2	2	2	0	2	2	0	OT
4	4	4	4	2	3	4	4	4	4	2	1	3	2	1	2	0	1	1	1	OT
1	1	0	0	0	1	1	2	2	0	1	0	1	1	0	1	1	0	0	2	OT
5	4	4	2	4	4	5	5	5	0	4	2	4	3	2	2	0	1	2	1	OT
5	3	4	3	2	4	5	4	4	2	3	2	2	3	2	2	0	2	2	1	OT
0	1	0	0	0	1	1	3	1	1	0	2	0	0	0	0	2	0	0	2	OT
5	5	4	3	2	4	5	5	3	3	3	2	2	3	1	2	0	2	1	0	OT
4	4	4	4	2	4	4	4	5	2	4	2	2	2	1	2	1	2	1	1	OT
5	5	4	3	3	5	3	4	5	2	3	2	1	2	2	2	0	1	1	1	OT
3	3	3	3	4	3	4	3	3	2	2	1	2	2	1	1	1	2	0	1	OT
3	3	4	3	3	3	4	4	4	2	3	2	2	2	1	2	0	1	0	1	OT
5	4	4	3	3	4	4	4	5	2	4	2	2	3	2	2	0	1	2	1	OT
5	4	4	2	3	4	4	4	4	3	3	2	1	2	2	2	0	2	1	1	OT
4	3	3	3	3	3	4	4	4	2	3	1	1	2	2	2	0	1	2	1	OT
3	3	4	3	3	5	5	5	5	2	3	2	2	3	3	2	0	2	1	1	OT
3	3	4	2	3	4	3	4	3	1	2	2	1	2	2	1	1	2	1	1	OT
5	4	5	3	2	5	5	5	5	1	5	3	1	2	2	2	0	2	1	0	OT
4	4	4	3	3	4	4	5	4	2	3	2	3	2	2	2	1	2	2	1	OT
4	5	4	4	4	4	4	4	3	3	3	2	0	2	1	2	0	2	1	1	OT
5	4	4	3	3	3	4	4	4	3	3	2	3	2	2	2	0	1	1	0	OT
3	4	4	2	4	4	4	4	3	2	3	2	2	3	2	2	0	2	1	1	OT
2	3	3	2	2	3	3	2	3	1	2	1	2	2	1	1	1	1	0	2	OT
4	3	3	2	4	3	4	4	4	1	3	3	3	3	3	1	1	1	1	1	OT
5	3	4	3	1	4	4	4	4	3	4	2	2	3	2	3	0	2	2	0	OT
5	1	4	0	1	3	5	4	5	1	4	2	3	2	2	2	0	2	2	0	OT
5	5	4	4	4	4	4	5	4	4	4	3	2	4	2	1	0	2	1	1	OT
2	2	4	2	2	4	4	5	4	1	2	2	1	2	2	1	1	2	2	0	OT
3	3	4	2	2	3	4	4	4	3	3	2	1	2	1	1	0	2	1	1	OT
5	2	3	3	2	3	5	3	5	2	3	1	2	2	2	2	0	2	1	1	OT
2	4	4	2	2	4	4	4	2	2	2	2	1	2	2	1	0	2	2	0	OT
3	3	3	1	2	3	3	4	3	1	2	1	1	1	1	1	0	1	0	2	OT
0	2	3	0	3	3	3	1	3	0	2	1	3	1	0	0	1	0	0	3	OT
5	4	4	4	5	5	5	5	4	1	3	2	2	3	1	2	0	2	1	0	OT
3	3	3	2	3	3	3	5	3	2	2	2	2	1	2	1	0	1	1	0	OT
3	5	3	3	5	4	3	3	3	1	3	2	2	3	2	1	1	0	1	0	OT
3	3	3	2	2	4	3	4	3	2	3	2	1	2	2	2	1	2	1	0	OT
0	0	1	0	0	1	1	2	2	0	1	0	1	1	0	0	2	0	0	2	OT
2	2	0	0	0	1	2	3	2	0	1	1	1	1	0	0	0	0	0	2	OT
3	5	3	3	5	5	4	5	3	1	2	2	2	2	2	2	0	1	1	0	OT
1	3	4	0	0	3	3	2	3	0	2	2	0	1	0	0	0	1	0	1	OT
4	4	4	3	3	4	4	4	4	2	3	2	2	2	2	2	0	2	2	0	OT
3	3	3	2	3	3	3	3	3	2	2	2	2	2	1	1	1	2	1	1	OT
3	3	3	2	1	3	4	4	4	2	3	2	2	2	1	1	0	1	1	1	OT
4	5	4	3	4	4	4	5	3	1	3	3	1	3	2	1	1	1	1	0	OT
1	0	0	0	0	0	1	0	1	0	0	0	0	0	0	0	3	0	0	2	OT
5	3	5	3	4	4	4	5	5	4	4	2	2	3	2	3	0	2	3	0	OT

### Sheet: GEO-MICROARRAY-BRCA-FEATURE
ESR1	AGR2	FOXA1	AGR3	TFF3	MLPH	Group
1	1	2	0	2	2	TN
0	0	1	0	2	2	TN
0	1	2	0	2	2	TN
1	0	3	0	3	3	TN
0	0	1	0	2	2	TN
1	1	3	0	1	3	OT
0	3	3	0	2	3	OT
0	4	3	0	3	3	OT
3	3	3	1	2	3	OT
3	5	3	3	4	3	OT
4	3	4	0	2	3	OT
5	5	3	3	3	3	OT
2	2	2	0	2	3	OT
3	3	3	0	3	3	OT
4	5	3	2	3	3	OT
4	4	3	3	3	4	OT
4	3	3	0	2	3	OT
3	3	3	3	3	3	OT
0	0	2	0	1	0	OT

### Sheet: TCGA-BRCA-top2-up-FEATURE
BCL11A	B3GNT5	Group
2	2	TN
1	2	TN
2	2	TN
2	2	TN
2	2	TN
2	2	TN
2	2	TN
0	1	TN
2	3	TN
2	2	TN
3	2	TN
1	0	TN
2	1	TN
2	2	TN
2	2	TN
2	2	TN
2	1	TN
0	1	TN
2	2	TN
2	1	TN
2	2	TN
1	1	TN
2	2	TN
1	2	TN
3	3	TN
2	1	TN
2	2	TN
2	2	TN
2	2	TN
2	2	TN
2	2	TN
2	2	TN
2	2	TN
2	2	TN
1	0	TN
2	2	TN
2	2	TN
2	2	TN
2	3	TN
2	2	TN
2	2	TN
2	2	TN
2	2	TN
2	2	TN
2	2	TN
1	0	TN
1	1	TN
2	2	TN
2	2	TN
0	3	TN
2	2	TN
3	2	TN
0	3	TN
2	2	TN
2	2	TN
2	2	TN
2	2	TN
1	2	TN
2	2	TN
2	2	TN
2	1	TN
0	2	TN
1	2	TN
2	3	TN
3	2	TN
2	2	TN
2	2	TN
2	2	TN
2	2	TN
0	2	TN
2	3	TN
1	2	TN
1	1	TN
2	2	TN
2	1	TN
2	2	TN
2	2	TN
2	2	TN
1	1	TN
1	1	TN
1	2	TN
1	1	TN
2	2	TN
1	2	TN
2	2	TN
2	2	TN
2	2	TN
2	2	TN
3	2	TN
2	2	TN
2	3	TN
2	1	TN
2	2	TN
1	2	TN
2	2	TN
2	2	TN
1	2	TN
2	2	TN
2	2	TN
2	2	TN
2	2	TN
2	2	TN
1	1	TN
2	2	TN
2	1	TN
2	2	TN
3	3	TN
2	1	TN
2	2	TN
2	2	TN
2	2	TN
2	2	TN
2	2	TN
2	2	TN
2	1	TN
1	1	TN
0	0	OT
0	0	OT
0	1	OT
2	2	OT
0	1	OT
0	1	OT
0	0	OT
1	1	OT
0	0	OT
0	1	OT
0	1	OT
0	0	OT
1	1	OT
0	1	OT
0	1	OT
0	1	OT
1	1	OT
0	1	OT
0	0	OT
1	1	OT
0	1	OT
0	1	OT
1	1	OT
2	2	OT
2	1	OT
1	1	OT
1	1	OT
1	2	OT
0	0	OT
0	0	OT
0	0	OT
0	1	OT
0	0	OT
0	0	OT
0	0	OT
1	0	OT
0	1	OT
2	2	OT
1	1	OT
0	0	OT
0	1	OT
1	1	OT
0	1	OT
0	0	OT
1	1	OT
1	0	OT
0	0	OT
1	2	OT
1	0	OT
0	1	OT
0	1	OT
0	0	OT
0	0	OT
0	1	OT
2	2	OT
0	1	OT
0	1	OT
1	1	OT
0	0	OT
0	1	OT
0	0	OT
1	1	OT
1	0	OT
2	1	OT
0	1	OT
0	1	OT
0	0	OT
0	1	OT
1	1	OT
0	0	OT
1	1	OT
0	1	OT
0	0	OT
0	0	OT
0	0	OT
0	1	OT
0	0	OT
1	1	OT
1	1	OT
0	1	OT
0	1	OT
1	1	OT
0	0	OT
0	0	OT
0	0	OT
0	1	OT
0	1	OT
0	0	OT
1	1	OT
0	1	OT
1	1	OT
0	0	OT
0	0	OT
0	0	OT
1	1	OT
0	0	OT
2	0	OT
0	1	OT
1	1	OT
0	1	OT
1	1	OT
0	0	OT
0	0	OT
0	1	OT
2	1	OT
0	0	OT
0	1	OT
1	1	OT
0	1	OT
0	0	OT
0	0	OT
0	1	OT
0	0	OT
0	1	OT
0	1	OT
0	0	OT
1	0	OT
0	0	OT
0	1	OT
2	1	OT
0	0	OT
0	1	OT
0	1	OT
1	1	OT
0	2	OT
0	0	OT
2	2	OT
1	1	OT
2	2	OT
0	0	OT
0	0	OT
0	1	OT
0	1	OT
2	2	OT
0	1	OT
0	1	OT
0	1	OT
0	1	OT
0	1	OT
0	0	OT
0	0	OT
0	0	OT
0	1	OT
1	1	OT
0	1	OT
0	0	OT
1	1	OT
0	1	OT
0	0	OT
0	0	OT
2	1	OT
0	1	OT
0	0	OT
1	1	OT
0	0	OT
1	0	OT
1	2	OT
0	2	OT
0	1	OT
0	1	OT
0	1	OT
0	0	OT
2	2	OT
0	0	OT
0	0	OT
0	0	OT
2	2	OT
0	1	OT
0	0	OT
0	0	OT
1	1	OT
0	1	OT
0	0	OT
1	1	OT
0	0	OT
0	0	OT
0	0	OT
0	1	OT
0	1	OT
2	2	OT
0	1	OT
1	0	OT
2	1	OT
1	1	OT
0	0	OT
1	0	OT
0	0	OT
0	0	OT
0	0	OT
0	1	OT
0	0	OT
0	1	OT
0	1	OT
0	1	OT
3	1	OT
0	1	OT
0	0	OT
0	0	OT
0	1	OT
0	0	OT
2	0	OT
1	1	OT
1	1	OT
1	0	OT
0	1	OT
0	0	OT
0	1	OT
0	0	OT
1	1	OT
0	1	OT
1	1	OT
0	1	OT
0	0	OT
2	2	OT
0	1	OT
0	1	OT
0	1	OT
1	2	OT
3	2	OT
0	1	OT
0	0	OT
1	1	OT
0	1	OT
0	1	OT
0	1	OT
0	0	OT
0	2	OT
2	2	OT
0	1	OT
0	1	OT
1	1	OT
1	0	OT
1	1	OT
0	1	OT
3	3	OT
0	1	OT
0	0	OT
0	1	OT
0	0	OT
0	0	OT
0	0	OT
2	2	OT
0	1	OT
2	1	OT
0	0	OT
0	1	OT
0	1	OT
1	1	OT
1	1	OT
0	1	OT
1	1	OT
0	1	OT
1	0	OT
0	0	OT
0	1	OT
0	1	OT
0	0	OT
1	0	OT
1	2	OT
0	1	OT
0	1	OT
0	1	OT
1	1	OT
0	1	OT
0	1	OT
0	0	OT
0	0	OT
0	1	OT
0	1	OT
0	0	OT
1	1	OT
0	0	OT
2	1	OT
0	1	OT
1	0	OT
0	1	OT
0	0	OT
0	1	OT
2	2	OT
0	1	OT
0	1	OT
0	1	OT
0	1	OT
1	1	OT
2	2	OT
1	1	OT
2	2	OT
1	1	OT
1	2	OT
0	0	OT
0	0	OT
0	1	OT
0	0	OT
0	0	OT
0	1	OT
0	0	OT
0	1	OT
0	0	OT
0	0	OT
1	0	OT
0	0	OT
0	0	OT
1	0	OT
0	1	OT
0	1	OT
2	3	OT
0	1	OT
0	1	OT
0	0	OT
0	0	OT
1	0	OT
2	0	OT
0	0	OT
0	1	OT
1	1	OT
0	0	OT
0	1	OT
1	2	OT
0	1	OT
0	1	OT
2	2	OT
0	1	OT
0	0	OT
1	1	OT
1	1	OT
0	1	OT
2	2	OT
0	1	OT
0	0	OT
0	1	OT
0	0	OT
0	0	OT
0	1	OT
1	1	OT
2	2	OT
0	0	OT
0	0	OT
0	1	OT
0	0	OT
0	0	OT
0	0	OT
1	1	OT
0	0	OT
0	0	OT
0	0	OT
0	1	OT
0	1	OT
0	0	OT
0	1	OT
0	1	OT
1	0	OT
1	0	OT
0	1	OT
1	1	OT
0	0	OT
0	1	OT
0	1	OT
0	0	OT
0	1	OT
0	0	OT
0	0	OT
0	0	OT
2	2	OT
0	1	OT
0	0	OT
0	1	OT
0	0	OT
0	1	OT
2	2	OT
0	0	OT
0	1	OT
0	1	OT
1	1	OT
1	1	OT
1	1	OT
0	0	OT
1	2	OT
0	0	OT
0	0	OT
0	0	OT
1	1	OT
0	0	OT
0	1	OT
0	0	OT
1	1	OT
0	1	OT
0	1	OT
0	1	OT
0	1	OT
0	1	OT
2	1	OT
1	0	OT
0	0	OT
0	0	OT
0	1	OT
0	0	OT
1	0	OT
0	1	OT
0	0	OT
2	2	OT
0	1	OT
0	1	OT
0	1	OT
0	1	OT
0	0	OT
1	1	OT
0	1	OT
0	0	OT
0	0	OT
0	1	OT
0	1	OT
1	1	OT
0	1	OT
0	1	OT
1	1	OT
0	2	OT
0	1	OT
1	0	OT
2	1	OT
0	1	OT
0	1	OT
0	0	OT
0	0	OT
1	0	OT
0	1	OT
0	0	OT
0	0	OT
0	0	OT
0	0	OT
1	0	OT
0	0	OT
0	0	OT
1	0	OT
0	0	OT
0	0	OT
0	0	OT
0	1	OT
0	2	OT
3	2	OT
0	1	OT
0	1	OT
0	0	OT
0	1	OT
0	2	OT
0	0	OT
0	0	OT
0	0	OT
0	0	OT
1	0	OT
0	1	OT
0	1	OT
1	0	OT
0	0	OT
0	0	OT
1	1	OT
1	1	OT
0	0	OT
2	0	OT
1	1	OT
1	1	OT
0	0	OT
1	0	OT
0	0	OT
0	1	OT
0	1	OT
1	0	OT
2	1	OT
0	1	OT
0	2	OT
0	0	OT
0	0	OT
0	0	OT
1	1	OT
0	1	OT
1	1	OT
0	0	OT
0	1	OT
0	1	OT
0	0	OT
2	2	OT
0	1	OT
1	1	OT
0	0	OT
0	1	OT
0	1	OT
2	1	OT
0	1	OT
0	1	OT
1	1	OT
2	1	OT
0	0	OT
1	1	OT
0	0	OT
1	2	OT
0	0	OT
0	1	OT
2	2	OT
0	2	OT
0	0	OT
2	1	OT
2	0	OT
0	0	OT
0	0	OT
0	0	OT
0	0	OT
0	0	OT
1	1	OT
0	0	OT
0	1	OT
0	0	OT
0	1	OT
0	0	OT
0	0	OT
0	1	OT
0	1	OT
0	0	OT
2	1	OT
0	0	OT
1	1	OT
0	1	OT
2	1	OT
2	2	OT
1	2	OT
0	0	OT
0	0	OT
1	1	OT
1	1	OT
1	0	OT
0	0	OT
1	1	OT
0	1	OT
0	1	OT
0	1	OT
1	1	OT
0	0	OT
0	1	OT
1	1	OT
0	1	OT
0	1	OT
0	0	OT
0	2	OT
0	1	OT
1	1	OT
0	1	OT
0	0	OT
0	1	OT
0	0	OT
0	1	OT
0	1	OT
0	0	OT
0	1	OT
1	1	OT
2	1	OT
1	1	OT
1	1	OT
1	1	OT
0	0	OT
2	2	OT
0	0	OT
2	2	OT
0	0	OT
0	1	OT
1	1	OT
2	2	OT
3	2	OT
1	1	OT
0	0	OT
0	0	OT
0	0	OT
0	1	OT
0	0	OT
2	2	OT
1	1	OT
1	1	OT
0	1	OT
0	0	OT
0	1	OT
1	1	OT
0	0	OT
0	1	OT
0	1	OT
0	1	OT
2	2	OT
0	0	OT
0	1	OT
0	0	OT
0	0	OT
3	2	OT
0	1	OT
0	0	OT
0	1	OT
2	2	OT
0	0	OT
0	0	OT
0	0	OT
0	1	OT
0	1	OT
1	1	OT
0	1	OT
0	1	OT
1	1	OT
0	2	OT
0	0	OT
1	1	OT
1	0	OT
1	1	OT
0	0	OT
1	1	OT
0	1	OT
0	1	OT
1	1	OT
0	0	OT
0	0	OT
0	1	OT
0	0	OT
0	1	OT
0	0	OT
1	1	OT
0	1	OT
0	0	OT
1	2	OT
2	1	OT
1	0	OT
0	0	OT
2	2	OT
2	2	OT
0	0	OT
0	1	OT
1	0	OT
1	1	OT
0	0	OT
0	1	OT
0	1	OT
1	2	OT
0	0	OT
1	1	OT
0	0	OT
0	1	OT
0	0	OT
0	0	OT
1	1	OT
0	0	OT
0	0	OT
0	1	OT
1	1	OT
0	1	OT
0	2	OT
0	1	OT
0	0	OT
0	1	OT
0	0	OT
0	1	OT
0	0	OT
1	1	OT
0	1	OT
0	1	OT
2	1	OT
0	1	OT
0	0	OT
1	1	OT
1	1	OT
1	2	OT
0	0	OT
0	0	OT
0	1	OT
0	0	OT
0	1	OT
0	1	OT
0	1	OT
2	2	OT
0	0	OT
0	1	OT
0	0	OT
0	1	OT
2	1	OT
0	1	OT
1	1	OT
0	0	OT
0	0	OT
0	0	OT
0	0	OT
0	1	OT
0	1	OT
1	2	OT
0	1	OT
0	0	OT
0	0	OT
2	2	OT
1	1	OT
0	1	OT
0	1	OT
0	0	OT
1	0	OT
0	1	OT
0	1	OT
0	0	OT
0	1	OT
0	1	OT
1	1	OT
0	0	OT
0	1	OT
1	1	OT
0	1	OT
0	1	OT
2	1	OT
0	1	OT
0	0	OT
2	1	OT
0	1	OT
2	1	OT
0	1	OT
0	1	OT
0	0	OT
0	1	OT
0	0	OT
0	1	OT
0	0	OT
1	1	OT
0	0	OT
0	0	OT
0	0	OT
0	1	OT
0	0	OT
1	1	OT
1	1	OT
1	2	OT
1	1	OT
0	1	OT
0	1	OT
0	1	OT
0	1	OT
2	0	OT
1	1	OT
2	1	OT
1	0	OT
1	2	OT
0	1	OT
0	0	OT
0	1	OT
0	1	OT
0	2	OT
1	1	OT
0	1	OT
0	2	OT
0	0	OT
1	2	OT
1	1	OT
0	1	OT
1	1	OT
0	1	OT
0	1	OT
2	3	OT
2	2	OT
0	1	OT
0	1	OT
1	1	OT
0	0	OT
0	0	OT
0	0	OT
1	0	OT
0	0	OT
0	1	OT
0	1	OT
2	2	OT
0	0	OT
0	0	OT
0	0	OT
0	1	OT
1	2	OT
0	1	OT
0	1	OT
2	2	OT
0	0	OT
1	1	OT
0	1	OT
1	1	OT
0	1	OT
0	1	OT
0	1	OT
0	1	OT
0	1	OT
1	1	OT
0	0	OT
1	1	OT
0	1	OT
0	0	OT
0	1	OT
1	2	OT
1	1	OT
0	0	OT
0	0	OT
0	1	OT
1	0	OT
0	1	OT
0	1	OT
0	0	OT
0	2	OT
1	3	OT
0	0	OT
0	0	OT
1	0	OT
1	0	OT
2	2	OT
0	2	OT
0	0	OT
0	1	OT
0	0	OT
1	1	OT
0	1	OT
1	0	OT
3	2	OT
0	0	OT

### Sheet: GEO-MICROARRAY-BRCA-2-up-FEATUR
BCL11A	B3GNT5	Group
2	2	TN
2	2	TN
2	2	TN
1	0	TN
3	3	TN
2	1	OT
1	0	OT
1	3	OT
0	0	OT
0	0	OT
0	0	OT
0	0	OT
1	0	OT
1	0	OT
0	1	OT
0	0	OT
1	0	OT
1	0	OT
0	0	OT
