## Supplementary Excel VIII for "Multiplatform Biomarker Identification using a Data-driven Approach Enables Single-sample Classification"

### Sheet: DEGs_WNTvsOTHERS
genes	adjusted pvalue	ED
WIF1	8.66943e-08	3.30303
GAD1	8.66943e-08	2.90909
DKK2	8.66943e-08	2.86364
TCRDV2 /// TRDC /// TRDC /// YME1L1	8.40268e-07	2.64015
TRDV3	7.39183e-07	2.60227
SHOX2	5.67454e-07	2.55682
RP11-401P9.4	8.66943e-08	2.39394
DMRT2	8.66943e-08	2.375
OSR2	2.22928e-07	2.35606
DKK4	8.66943e-08	2.29545
SLC35D3	9.75311e-07	2.28409
FGF20	8.66943e-08	2.27273
FZD10	4.53048e-07	2.26136
TNC	8.66943e-08	2.25758
RUNX2	4.53048e-07	2.2197
MYOT	4.76819e-06	2.19697
RNF43	2.22928e-07	2.12879
EPHA7	8.66943e-08	2.12121
LOC440934	7.39183e-07	2.12121
PDE11A	8.66943e-08	2.10606
LOC101926913	8.66943e-08	2.09848
BHMT	1.37691e-06	2.06061
CNGA3	6.68785e-07	2.02652
MGC45800	4.87655e-07	2.02652
TMEM51	8.66943e-08	2.00379
PGM5	1.58994e-06	2.00379
CLYBL	8.66943e-08	1.98485
ADAMTSL1	1.64263e-07	1.9697
GPR64	8.66943e-08	1.95833
COL6A3	9.30658e-06	1.95076
PCSK9	4.53048e-07	1.93561
DKK1	9.30658e-06	1.93182
NKD1	1.37691e-06	1.86742
TNFRSF19	7.2553e-06	1.83333
BMP4	1.99539e-06	1.83333
CALHM2	8.66943e-08	1.81818
HAND2-AS1	3.14429e-06	1.81818
LRIG3	9.89584e-07	1.79924
AMHR2	7.39183e-07	1.75379
FAM179A	1.37691e-06	1.70076
LRP4	6.01002e-06	1.70076
MSX2	4.53048e-07	1.68561
SLFN11	1.37691e-06	1.68561
LOC101927272	2.03871e-06	1.66288
RSPO1	1.37691e-06	1.625
PIWIL4	8.66943e-08	1.62121
CD82	2.47279e-06	1.62121
LOC101927760	4.53048e-07	1.62121
RASL11B	8.66943e-08	1.60606
ADAM12	3.62651e-06	1.57576
TNNC1	2.21883e-06	1.56818
SELENBP1	6.07554e-06	1.55303
DLX3	5.45105e-06	1.53788
RAI2	1.64719e-06	1.52652
TENM2	6.42679e-06	1.52652
CEP112	8.66943e-08	1.5
LEF1	3.62651e-06	1.49242
LOC100506388	1.74256e-06	1.48485
PDZK1	1.74256e-06	1.47727
MGC70870	3.62651e-06	1.4697
ASCL5	1.04033e-06	1.46591
PDLIM4	2.57719e-06	1.43561
KCNH5	1.74256e-06	1.42803
WNK4	1.37691e-06	1.41288
BAMBI	4.53048e-07	1.39394
SLC1A3	4.53048e-07	1.36364
CCBE1	1.74256e-06	1.36364
IL20RA	9.38072e-06	1.3447
STK3	1.37691e-06	1.31818
LOC158402	1.74256e-06	1.31439
TRIM6	1.37691e-06	1.30682
IL11RA	4.53048e-07	1.30303
KCNQ1	3.62651e-06	1.27652
FOXL2	9.30658e-06	1.26136
IFT57	9.38072e-06	1.25379
LOC101928703 /// MGC45800	9.30658e-06	1.21212
CYP4F12	9.30658e-06	1.19697
GJA3	6.68785e-07	0.962121
PAPSS1	9.38072e-06	0.875
RARS2	9.38072e-06	-0.859848
UHRF1BP1	9.38072e-06	-0.859848
REPS1	1.74256e-06	-0.875
MARCKS	9.30658e-06	-0.939394
TBPL1	4.53048e-07	-0.984848
TLE2	9.76626e-06	-1.01515
KLHL29	1.58994e-06	-1.23485
INSM2	2.20451e-06	-1.98106
ENC1	1.37691e-06	-2.05682
DCX	4.2559e-07	-2.25758

### Sheet: DEGs_SHHvsOTHERS
genes	adjusted pvalue	ED
IGHG1 /// IGHM /// LOC102725426 /// MIR8071-1 /// MIR8071-2	4.00128e-08	2.33911
PDLIM3	1.8756e-09	2.32035
EYA1	2.66729e-07	2.01732
HHIP	1.76133e-07	2.00577
CRB1	1.92919e-08	1.97258
LINC00632	5.94405e-06	1.84271
SFRP1	2.03374e-06	1.78788
NDP	1.8756e-08	1.78211
SATB2	2.22821e-06	1.77778
POU3F2	1.86196e-07	1.73016
NDST3	1.90373e-07	1.65224
PRLR	3.9812e-06	1.61616
IRAK3	6.99707e-06	1.56566
PAWR	4.5577e-07	1.55267
CXCR4	5.27125e-06	1.52092
CNTN2	3.37862e-06	1.51804
NRIP2	4.5577e-07	1.49351
PPP2R2C	3.2621e-06	1.48773
MRAP2	4.12677e-06	1.46898
SOX2	1.38552e-06	1.43579
CYYR1	6.12342e-06	1.35354
ABCA8	8.24727e-07	1.34199
ABLIM3	1.34647e-06	1.34199
TMEM144	4.36115e-06	1.33622
GCNT2	5.27125e-06	1.33333
PPFIBP1	1.83256e-06	1.32756
SYT7	5.27125e-06	1.32756
TSPAN18	2.1912e-06	1.29004
GLI1	2.66729e-07	1.28571
ADAMTS6	2.1079e-06	1.24531
ABCB4	5.15142e-06	1.24531
UNC5C	5.11181e-06	1.21501
HSD11B2	1.34804e-06	1.16017
DLX6	8.26106e-06	1.16017
ARHGEF26	1.02576e-06	1.11544
ABCB1 /// ABCB4	5.08992e-06	1.11255
SRGAP1	4.62785e-06	1.09524
FAR2	2.03374e-06	1.09524
GAB1	7.70601e-06	1.04329
DAGLA	9.30465e-06	0.924964
FAM210B	4.87655e-07	0.818182
RHPN2	9.30465e-06	-0.865801
GRAMD1B	2.1912e-06	-0.952381
ABHD14A /// ACY1	2.1912e-06	-0.952381
EEF2K /// LOC101930123	5.15142e-06	-1.02742
CSPG5	4.87655e-07	-1.04762
C12orf5	3.68615e-06	-1.12987
GABBR2	3.37862e-06	-1.20491
DSCAML1	5.13665e-06	-1.27561
CPEB3	3.37862e-06	-1.28139
CLCN4	3.7534e-07	-1.30014
ASS1	4.97859e-07	-1.31602
MAK	5.49368e-06	-1.35786
CHN2	2.03374e-06	-1.36508
CPLX3	1.08633e-06	-1.36652
BC045805	1.41947e-06	-1.43579
ATP2B3	1.39402e-06	-1.47042
PTPRR	1.39402e-06	-1.51515
CACNA1G	2.99041e-06	-1.52381
C1QTNF4	2.99041e-06	-1.52814
NEUROG1	4.5577e-07	-1.5469
CA4	3.24781e-06	-1.56421
ANO2	8.95027e-06	-1.56999
UNC119	6.89932e-07	-1.60029
DAB1	3.68615e-06	-1.63925
COL27A1	3.68615e-06	-1.64935
SLC17A7	1.8756e-08	-1.69841
ST8SIA2	6.08991e-06	-1.75469
BLACAT1	2.66729e-07	-1.78932
USH2A	2.09008e-07	-1.81818
RPGRIP1	1.8756e-09	-1.84127
CHRM3	4.5577e-07	-1.84993
LPPR4	4.00128e-08	-1.86724
SEZ6	8.96407e-07	-1.88456
PEX5L	8.24727e-07	-2.08658
KCNA5	5.11181e-06	-2.27561
OTX2-AS1	2.8134e-09	-2.30014
FBXL21	3.81997e-07	-2.32179
OTX2	1.8756e-09	-2.36364

### Sheet: DEGs_GsvsOTHERS
genes	adjusted pvalue	ED
TRIM58	5.00029e-10	1.96767
GABRA5	5.96948e-07	1.92457
HLX	6.78265e-06	1.7694
NPR3	6.25043e-06	1.56034
PALMD	6.56858e-07	1.29526
GAS1	6.25043e-06	-1.03664
FGF9	3.02757e-06	-1.29957
EN2	4.21961e-06	-1.30172
AK021804	6.56858e-07	-1.41595
AFF3	3.02757e-06	-1.42241
KLF3-AS1	1.19733e-06	-1.55603
MIR100HG	5.96948e-07	-1.62284

### Sheet: DEGs_G4vsOTHERS
genes	adjusted pvalue	ED
EOMES	3.06999e-10	2.05495
NWD2	7.27295e-10	1.69817
PTPN5	2.43341e-08	1.67253
RBM24	7.58781e-11	1.64908
UNC5D	4.56289e-09	1.63883
KCNA1	8.46389e-07	1.58315
FBXL21	5.0979e-07	1.53773
SIX6	2.93928e-06	1.43004
GRM1	3.26962e-07	1.38388
ZNF804A	3.26962e-07	1.35971
LGI1	9.19276e-06	1.35311
MPP3	1.63848e-07	1.32894
CDH18	2.37082e-06	1.32527
PNMAL2	1.06002e-09	1.31941
CHL1	1.33608e-06	1.28059
RPH3A	1.69879e-06	1.27179
KIAA0319	2.579e-08	1.26593
GRM8	6.1042e-07	1.26447
SH3GL3	6.28618e-11	1.22857
PPP1R1A	2.46696e-06	1.21392
SLC6A3	5.17847e-07	1.19487
LINGO2	9.96135e-07	1.13187
SYT13	2.75055e-06	1.12381
LINC00461 /// MIR9-2	3.47525e-07	1.12308
ELFN2	1.59933e-06	1.1011
RP11-180N14.1	4.44902e-06	1.08938
FAM101A /// ZNF664-FAM101A	4.41464e-06	1.07619
TES	8.78142e-08	1.04908
SLC10A4	1.54546e-06	1.04396
LOC100507165	7.29987e-06	1.03443
CPEB3	1.69879e-06	1.03004
LEMD1	3.22318e-06	1.02857
CDYL2	4.20445e-06	1.01319
NEUROD2	8.61836e-09	1.01172
DNM3	7.65412e-06	0.995604
CDH1	3.23903e-06	0.983883
BD495725	4.65009e-07	0.9663
PCDHB7	8.00487e-06	0.947253
ACHE	9.51784e-07	0.942857
CLEC2L	9.10734e-08	0.912088
TMEM151B	5.17847e-07	0.903297
SCN3B	3.73856e-07	0.888645
YPEL2	2.59221e-06	0.884249
NNAT	3.61806e-06	0.852747
SDCCAG8	1.01235e-09	0.8
MTSS1	4.27199e-09	0.78315
CXXC4	5.84274e-06	0.78022
2019-09-06	6.12719e-08	0.771429
PTCHD2	1.65554e-06	0.76044
LOC100130705	7.02056e-06	0.76044
LOC283075	5.05374e-07	0.753846
EBF1	7.75261e-06	0.749451
RALGPS1	5.33163e-09	0.745788
ASTN2	1.97791e-06	0.739927
METRNL	5.68867e-08	0.739927
GABBR2	1.49918e-06	0.714286
DDX31	3.26962e-07	0.711355
MAB21L1 /// MIR548F5	1.19475e-06	0.688645
SLC16A14	3.5527e-06	0.688645
HIP1R	4.24764e-07	0.682784
MID2	1.49903e-06	0.673993
NBEA	9.86864e-07	0.666667
THRA	2.0821e-07	0.660073
TMEM35	9.19276e-06	0.660073
VASH2	9.24594e-06	0.657143
SMIM11	1.69879e-06	0.654945
THAP2	2.82708e-06	0.632234
STX7	2.37082e-06	0.631502
PCDHGA3	2.37082e-06	0.631502
CXADR	6.4157e-06	0.626374
ZFAND5	8.54536e-06	0.617582
RCAN1	6.75754e-06	0.611722
RNF157	6.75754e-06	0.611722
CBX1	4.81243e-06	0.608791
MACF1	7.29987e-06	0.606593
AK055981 /// RP11-617F23.1	5.05374e-07	0.6
ERC1	3.68321e-06	0.574359
NFIL3	7.29987e-06	0.514286
TRIM58	7.30743e-06	-0.408791
PABPC3	9.19276e-06	-0.545788
RPE	9.19276e-06	-0.545788
RPL36A /// RPL36A-HNRNPH2	8.9373e-06	-0.561172
FEZ2	9.19276e-06	-0.564103
BCCIP	7.74542e-06	-0.577289
BCAT2	1.1212e-06	-0.589744
GNB2L1 /// SNORD95 /// SNORD96A	7.29987e-06	-0.606593
SLC9B2	7.87726e-06	-0.614652
EIF4E2	8.54536e-06	-0.617582
ANKRD65	9.19276e-06	-0.622711
GNL2	6.4157e-06	-0.626374
RBBP8	4.54456e-06	-0.629304
AK2	2.37082e-06	-0.640293
NENF	2.71317e-06	-0.643223
GALNT7	2.71317e-06	-0.643223
ADCY7	5.12602e-06	-0.643956
EEF1B2 /// SNORA41	2.79584e-06	-0.646154
RP3-334F4.1	2.79584e-06	-0.646154
PABPC1	2.70935e-06	-0.649084
PBX1	1.69879e-06	-0.654945
HEATR2	3.23903e-06	-0.665934
EIF3E	6.41061e-07	-0.665934
C9orf3	2.2051e-06	-0.668864
SNHG6 /// SNORD87	6.41061e-07	-0.680586
REXO2	1.06303e-06	-0.686447
WDR12	2.84209e-07	-0.697436
RPL29P7 /// RPL29P7	4.88942e-06	-0.697436
BDH2	7.29987e-06	-0.699634
NIT2	2.01328e-07	-0.717216
MATR3	4.23499e-06	-0.717216
CLIC1	4.80213e-06	-0.720147
LDHB	7.84915e-08	-0.728938
MTHFD2	1.67858e-08	-0.769231
TCF7L2	2.63452e-06	-0.769231
TMEM123	6.12719e-08	-0.789011
CRTAP	6.1042e-07	-0.791209
DLEU1	1.08816e-06	-0.794872
LOXL1	7.4716e-06	-0.796337
ROR1	6.68848e-06	-0.807326
CCDC8	9.86864e-07	-0.822711
PSMG1	1.5303e-07	-0.828571
AHCY	1.06002e-09	-0.834432
FAM20C	9.96135e-07	-0.841026
ATP11C	9.10734e-08	-0.842491
SLC25A37	9.68218e-06	-0.855678
TRIP6	6.29129e-06	-0.89011
SIPA1L2	1.1212e-06	-0.897436
GAS2	8.77321e-08	-0.898168
MIR1204 /// PVT1	1.33608e-06	-0.902564
CRYZ	7.06255e-08	-0.911355
CDKN1C	5.58473e-06	-0.915751
SERTAD4	1.19475e-06	-0.92674
NEK7	9.10734e-08	-0.928205
SNX7	3.48626e-06	-0.932601
ITPRIP	1.27561e-06	-0.988278
LY6E	8.10699e-06	-1.01026
ANKDD1A	9.27476e-07	-1.01319
PDGFA	1.19475e-06	-1.02857
AGAP2-AS1	1.19475e-06	-1.06081
PDZRN3	9.99579e-06	-1.07179
KCNQ1OT1 /// LOC101927338	5.05899e-07	-1.08498
ROR2	1.69879e-06	-1.08938
SDC2	9.35269e-09	-1.09963
POU3F2	7.02056e-06	-1.11429
HDAC1	1.01235e-09	-1.11941
ROBO1	9.10734e-08	-1.12821
CXCR4	2.00979e-06	-1.13114
C8orf88	2.00224e-06	-1.14872
TOP1MT	3.2541e-07	-1.20659
COL4A5	6.12719e-08	-1.30623
PRPH	2.54238e-06	-1.35092
MFAP4	4.56289e-09	-1.81612

### Sheet: DEGs_G3vsG4(pvalue<0.0001
genes	adjusted pvalue	ED
HLX	3.19806e-05	1.89583
TRIM58	4.42722e-08	1.73558
MFAP4	6.13525e-05	1.73397
GABRA5	3.19806e-05	1.67788
SLITRK1	9.89228e-05	1.32051
PALMD	6.93485e-06	1.17147
HDAC1	3.19806e-05	1.08013
GAS2	6.96516e-05	1.07853
AGAP2-AS1	6.94555e-05	1.03045
CTSV	9.78065e-06	0.966346
AHCY	8.94962e-05	0.761218
ZFAND1	3.74011e-05	0.75
CAMKV	6.51119e-05	0.25

### Sheet: DEGs_G4vsG3(pvalue<0.00001)
genes	adjusted pvalue	ED
EOMES	9.76755e-07	1.89423
MIR100HG	4.2691e-08	1.76122
RBM24	2.95578e-06	1.57051
KLF3-AS1	4.52549e-06	1.5609
EN2	2.1609e-07	1.51923
AK021804	2.25116e-07	1.51763
KIAA0319	6.93485e-06	1.42308
FGF9	9.78065e-06	1.36058
LINC00461 /// MIR9-2	2.95578e-06	1.23558
SH3GL3	1.29654e-06	1.0625
HIP1R	2.52984e-07	0.963141
