## Supplementary Excel IX for "Multiplatform Biomarker Identification using a Data-driven Approach Enables Single-sample Classification"

### Sheet: GSE37418_20_signature_Feature
WIF1	GAD1	DKK2	TRDV3	SHOX2	PDLIM3	EYA1	HHIP	CRB1	SFRP1	TRIM58	GABRA5	PALMD	NPR3	HLX	EOMES	NWD2	PTPN5	RBM24	UNC5D	Group
4	4	2	3	3	0	0	0	2	1	0	0	1	0	1	2	0	2	0	1	WNT
4	4	3	4	4	1	0	1	2	1	0	1	1	0	0	1	0	1	1	1	WNT
4	4	3	4	4	1	0	0	1	2	1	2	1	1	1	2	1	0	2	2	WNT
4	4	4	3	4	0	0	0	2	1	0	1	1	1	1	3	1	1	1	2	WNT
4	4	4	3	4	0	1	0	2	1	0	1	1	1	1	2	0	0	1	1	WNT
4	4	4	3	4	2	0	1	2	2	0	0	2	1	0	2	2	1	2	2	WNT
4	4	4	4	4	0	1	1	2	1	0	1	1	1	0	1	0	1	1	1	WNT
4	4	4	3	4	0	0	1	2	1	0	1	1	1	0	1	1	1	1	1	WNT
1	1	1	0	0	3	3	3	3	4	0	1	2	1	2	2	1	1	1	2	SHH
0	2	1	2	3	3	3	2	3	4	1	1	1	1	2	1	1	1	1	1	SHH
1	1	1	2	1	3	3	3	3	4	1	1	2	1	2	2	1	1	2	2	SHH
1	1	1	3	3	3	3	3	3	3	0	0	1	1	0	2	1	2	1	2	SHH
0	1	0	2	3	3	3	2	2	3	1	0	1	1	1	0	0	1	0	1	SHH
0	2	1	1	3	4	3	3	3	4	0	1	1	1	0	1	1	0	2	1	SHH
1	1	1	2	3	4	3	3	3	4	1	0	1	1	2	1	1	1	1	3	SHH
1	3	1	1	1	3	2	2	3	3	1	0	1	1	1	1	1	1	1	1	SHH
2	3	0	0	0	3	0	1	3	1	0	0	2	1	2	2	0	0	1	2	SHH
1	1	1	1	3	3	3	3	3	4	1	0	2	1	2	2	0	2	1	2	SHH
0	1	1	0	0	4	3	3	3	4	0	1	1	0	2	2	1	2	1	1	SHH
1	0	1	0	0	1	0	0	0	2	3	4	3	3	3	1	3	1	2	3	G3
2	2	0	1	2	2	1	1	1	1	2	3	2	2	3	3	1	2	2	3	G3
1	1	0	0	1	1	0	0	0	2	3	3	3	3	3	3	1	0	0	2	G3
2	1	1	1	2	1	2	2	1	2	3	3	2	3	3	3	2	2	2	2	G3
0	0	1	1	1	1	1	1	0	2	3	3	3	3	3	3	1	0	1	2	G3
1	0	1	0	0	1	1	0	1	1	3	3	3	2	4	0	1	1	1	2	G3
0	1	1	0	1	1	2	0	0	1	3	3	3	3	1	3	1	0	0	2	G3
2	3	1	1	3	2	2	1	1	2	3	3	3	2	3	1	2	3	2	3	G3
0	0	0	0	3	1	2	0	2	2	2	3	3	2	2	2	1	0	2	1	G3
0	2	1	1	2	1	1	1	1	1	3	3	3	3	3	1	1	1	2	1	G3
1	1	1	1	1	2	0	1	1	1	3	3	2	3	3	1	0	0	0	2	G3
2	1	1	0	1	1	1	1	1	1	2	3	3	3	3	1	2	1	1	2	G3
1	3	0	0	2	1	1	1	2	3	3	3	3	3	4	1	1	1	2	2	G3
0	0	1	0	2	1	1	1	0	1	3	3	3	3	1	3	1	1	1	3	G3
0	3	1	1	3	1	0	0	1	0	3	3	3	3	1	1	1	0	1	1	G3
1	2	1	1	2	1	2	0	0	0	3	3	3	3	1	3	1	1	1	2	G3
1	1	1	0	2	1	1	1	1	2	1	1	2	1	0	4	2	3	3	3	G4
1	1	0	1	0	1	0	0	1	2	1	1	2	1	0	4	3	2	3	4	G4
1	1	1	1	2	1	0	0	1	2	1	1	1	1	1	4	3	3	3	4	G4
0	2	1	2	0	2	0	0	1	2	2	1	2	1	0	4	3	3	3	4	G4
1	1	1	1	1	1	0	1	0	1	1	1	1	1	1	4	3	3	3	3	G4
1	1	1	0	1	0	1	0	0	2	1	1	1	1	1	1	3	3	3	4	G4
0	1	1	0	0	1	1	0	1	2	1	1	2	1	1	4	2	3	3	4	G4
0	0	0	1	0	1	1	1	0	2	1	1	1	1	0	4	3	3	3	4	G4
0	1	1	2	2	1	0	1	1	2	1	1	2	1	0	4	3	3	3	4	G4
1	0	1	1	0	1	1	0	1	1	1	1	1	1	1	4	3	2	3	2	G4
0	1	1	1	2	1	0	0	1	1	2	3	2	3	1	4	3	2	2	3	G4
0	0	1	1	2	1	1	0	0	2	1	3	2	3	1	4	3	1	2	3	G4
0	0	1	1	1	1	0	1	1	2	1	1	1	1	1	4	2	3	3	4	G4
0	1	0	0	2	1	1	1	1	2	1	2	2	3	1	3	3	3	2	3	G4
0	1	0	0	2	1	0	0	1	2	1	1	2	1	0	3	2	3	3	2	G4
1	1	1	0	1	1	1	1	2	1	2	3	3	3	2	2	2	2	1	3	G4
0	1	0	1	0	1	0	0	0	2	0	1	2	2	1	4	2	3	3	3	G4
1	0	0	1	1	1	0	0	1	2	1	1	1	0	1	4	3	3	3	4	G4
2	2	0	0	1	2	1	1	1	2	1	2	1	1	1	4	2	2	3	3	G4
1	1	0	1	0	1	1	0	1	3	1	1	2	1	0	4	3	2	3	4	G4
0	1	1	0	1	1	0	1	0	1	1	0	1	1	1	4	1	1	3	3	G4
1	1	0	1	2	1	1	0	1	1	1	3	2	3	1	4	3	2	2	3	G4
0	2	0	2	2	1	0	1	0	2	2	3	2	2	2	4	3	2	3	3	G4
1	1	1	1	1	1	1	0	1	3	1	1	1	1	0	4	3	3	3	4	G4
0	1	0	0	3	2	0	1	1	1	1	2	1	1	1	2	3	3	2	3	G4
1	2	1	1	3	1	1	1	2	3	2	2	2	1	1	4	3	2	3	3	G4
1	2	0	1	0	1	0	1	1	2	1	2	2	1	1	4	2	3	3	3	G4
1	0	0	0	1	0	1	0	1	1	1	0	2	1	0	4	3	3	3	4	G4
2	1	1	0	1	0	1	0	1	2	1	1	2	1	1	4	2	3	3	3	G4
1	1	1	1	1	1	0	0	1	3	2	2	1	2	0	4	3	3	3	3	G4
0	1	0	1	1	1	1	1	1	2	1	2	1	2	0	4	2	2	3	3	G4
1	0	1	1	1	1	1	1	1	2	1	1	2	1	1	4	2	3	3	4	G4
0	0	0	0	0	0	0	1	0	2	1	2	2	1	0	4	3	3	3	4	G4
1	2	0	1	1	1	0	1	1	2	1	1	2	2	0	4	3	2	3	3	G4
0	0	1	1	1	1	0	1	1	2	0	1	2	1	1	4	3	3	3	4	G4
1	0	0	1	1	1	0	0	0	2	1	1	1	1	0	4	3	3	3	4	G4
1	2	1	1	1	1	1	1	1	2	1	1	2	1	1	4	3	3	3	4	G4
1	1	1	1	0	1	1	1	1	1	1	1	2	2	1	4	3	3	3	3	G4
0	0	0	0	0	0	1	0	1	2	0	0	1	0	0	4	2	3	3	4	G4

### Sheet: GSE21140_19_signature_feature
WIF1	GAD1	DKK2	TRDV3	SHOX2	PDLIM3	EYA1	HHIP	CRB1	SFRP1	TRIM58	GABRA5	PALMD	NPR3	HLX	EOMES	PTPN5	RBM24	UNC5D	Group
4	4	4	0	4	0	0	0	0	0	0	2	0	0	1	0	0	0	0	WNT
4	4	4	0	4	0	0	0	0	0	0	2	0	1	1	0	1	0	0	WNT
4	4	4	0	4	0	0	1	2	0	1	1	0	1	1	0	1	0	0	WNT
4	4	4	0	4	0	0	0	1	0	0	1	0	0	1	0	0	0	0	WNT
4	4	4	0	4	0	0	1	0	0	0	1	0	1	1	1	1	1	0	WNT
4	4	4	0	4	0	0	0	2	0	0	3	0	0	1	0	1	0	0	WNT
4	4	4	0	4	0	0	2	2	0	0	2	0	0	2	0	0	0	0	WNT
4	4	4	0	4	0	0	0	1	0	0	1	2	1	1	0	0	0	0	WNT
0	0	0	0	4	4	3	4	2	3	0	1	0	1	1	0	3	0	0	SHH
0	1	0	0	2	3	0	0	1	2	0	0	1	1	1	3	2	0	0	SHH
0	0	0	0	3	4	3	3	2	3	0	1	0	1	1	0	1	0	0	SHH
0	0	3	0	3	4	3	3	3	3	0	1	0	1	1	0	2	2	1	SHH
0	0	0	0	0	4	4	3	3	4	0	2	0	2	2	0	2	2	2	SHH
0	0	3	0	4	4	4	4	3	4	0	0	0	0	0	0	2	0	0	SHH
0	1	0	0	3	4	4	4	2	3	0	1	0	1	1	0	1	0	0	SHH
0	0	0	0	1	4	3	3	1	3	0	1	0	0	1	0	1	0	0	SHH
0	0	0	0	0	4	4	4	3	4	0	1	0	1	1	0	1	0	0	SHH
0	1	0	0	1	2	3	0	2	0	0	0	0	0	1	0	1	0	0	SHH
0	0	0	0	0	4	3	3	3	4	0	3	1	0	1	0	2	0	0	SHH
0	0	0	0	0	4	4	4	2	3	0	0	0	1	1	0	1	0	0	SHH
0	0	3	0	3	4	4	3	3	3	0	1	0	1	1	0	1	0	3	SHH
0	0	0	0	3	4	4	4	3	3	0	0	0	1	0	0	1	0	1	SHH
0	1	0	0	4	4	4	4	3	4	0	1	1	1	1	0	1	0	0	SHH
0	0	0	0	4	4	4	4	4	3	0	0	0	0	1	0	1	0	0	SHH
0	0	0	0	4	4	4	4	3	3	0	0	0	1	1	0	1	0	0	SHH
0	0	0	0	4	4	4	4	3	4	0	1	0	1	1	0	1	0	1	SHH
0	1	0	0	2	4	4	4	3	3	0	1	0	1	1	0	1	0	1	SHH
0	0	0	0	3	4	4	4	2	3	0	1	1	1	1	0	1	0	0	SHH
0	1	2	0	4	4	4	4	3	4	0	1	1	1	1	0	0	0	0	SHH
0	2	0	0	0	4	3	3	2	4	0	2	0	2	0	0	3	0	0	SHH
0	0	0	0	2	4	4	4	4	4	0	1	0	0	1	0	1	0	0	SHH
0	0	0	0	0	4	4	4	3	4	0	3	0	2	2	0	3	0	0	SHH
0	1	0	0	1	4	4	3	3	3	0	1	0	1	0	0	1	0	0	SHH
0	0	2	0	4	4	4	4	3	3	0	1	0	1	1	0	1	0	0	SHH
0	0	0	0	1	4	4	4	3	4	0	1	0	1	1	0	2	0	0	SHH
0	2	0	0	2	2	2	2	0	2	0	2	0	2	2	0	2	2	0	SHH
0	1	0	0	2	4	4	2	2	1	0	1	0	0	0	0	1	0	0	SHH
0	0	0	0	2	2	2	0	1	1	0	0	0	1	2	0	0	0	0	SHH
0	0	0	0	0	4	3	2	2	4	0	1	0	0	0	0	2	0	0	SHH
0	0	0	0	3	4	3	3	2	3	0	1	0	0	0	0	2	0	0	SHH
0	1	0	0	3	3	3	4	3	3	0	1	1	1	1	0	2	0	0	SHH
0	0	0	0	1	0	1	0	0	1	3	4	4	1	1	4	1	0	1	G3
0	0	0	0	2	0	0	0	0	0	4	3	0	2	2	2	2	0	3	G3
0	0	0	0	4	0	0	0	1	0	3	4	3	1	1	3	1	0	0	G3
0	0	0	0	0	0	0	0	0	0	2	4	3	3	3	4	2	0	0	G3
0	0	0	0	2	0	0	0	0	0	3	4	4	2	1	0	1	0	0	G3
0	0	0	0	1	0	0	0	0	0	3	4	1	1	1	2	1	0	3	G3
0	0	0	0	0	0	0	0	0	0	2	4	2	1	0	3	2	1	2	G3
0	0	0	0	0	0	0	0	0	0	3	4	1	1	0	3	1	0	3	G3
0	0	0	0	0	1	0	0	0	3	4	4	1	1	3	3	0	0	0	G3
0	0	0	0	0	0	0	0	0	0	4	4	4	1	0	2	0	0	3	G3
0	0	0	0	1	0	1	0	0	0	4	4	1	1	1	0	1	0	2	G3
0	0	0	0	1	0	0	0	0	0	4	4	3	1	1	3	1	0	0	G3
0	1	0	0	0	2	0	1	0	0	4	4	4	1	2	0	1	1	3	G3
0	0	0	0	2	0	0	0	0	0	0	2	2	2	2	4	3	2	4	G3
0	0	0	0	1	2	4	0	0	0	4	4	4	1	2	0	1	1	0	G3
0	0	0	0	0	0	0	0	0	0	2	4	3	1	1	1	0	0	0	G3
0	0	0	0	3	0	0	0	0	0	0	4	0	2	2	0	0	0	0	G3
0	0	0	0	2	0	0	0	0	0	2	4	3	2	2	2	1	0	3	G3
0	0	0	0	2	0	0	0	0	0	0	4	2	2	2	4	2	0	2	G3
0	0	0	0	1	0	0	0	0	0	4	4	4	2	2	1	1	0	0	G3
0	0	0	0	2	0	0	0	0	0	1	3	0	1	1	3	2	2	3	G3
0	1	0	0	1	0	1	0	0	0	4	4	4	1	1	3	0	0	0	G3
0	0	0	0	3	0	0	0	0	0	1	2	3	1	1	3	1	2	3	G3
0	0	0	0	4	0	0	0	1	0	0	1	0	1	1	0	1	0	2	G3
0	0	0	0	0	0	0	0	0	1	4	4	3	1	2	0	2	0	4	G3
0	0	0	0	0	0	0	0	0	0	3	4	2	2	0	0	0	0	0	G3
0	0	0	0	0	0	0	0	0	0	0	4	0	1	2	4	1	0	1	G3
0	0	0	0	1	0	0	0	0	2	0	2	0	1	1	4	2	3	3	G4
0	0	0	0	1	0	0	0	0	0	2	4	2	1	1	3	2	1	3	G4
0	0	0	0	3	0	0	0	0	0	0	1	0	0	0	3	3	2	4	G4
0	0	0	0	3	0	0	0	0	0	0	1	0	1	1	0	3	0	3	G4
0	0	0	0	0	0	0	0	0	1	2	3	0	1	1	4	3	4	4	G4
0	0	0	0	3	0	0	0	0	0	2	1	0	0	1	4	3	3	4	G4
0	0	0	0	2	0	0	0	0	0	0	1	1	1	1	4	2	4	4	G4
0	0	0	0	3	0	0	0	0	0	0	0	0	2	2	4	3	3	4	G4
0	0	0	0	1	0	0	0	0	0	0	1	1	0	0	4	2	3	4	G4
0	0	0	0	0	0	0	0	1	2	3	3	0	1	1	0	1	1	3	G4
0	0	0	0	1	0	0	0	0	0	1	2	0	1	1	4	2	3	3	G4
0	0	0	0	2	0	0	0	0	0	0	0	0	0	0	4	2	3	4	G4
0	0	0	0	2	0	0	0	0	0	0	2	0	0	0	0	3	0	4	G4
0	0	0	0	0	0	0	0	0	0	0	1	0	1	0	4	2	3	4	G4
0	0	0	0	1	0	0	0	0	1	0	0	0	1	1	4	2	3	4	G4
0	0	0	0	0	0	0	0	0	0	0	0	1	1	0	3	2	3	4	G4
0	0	0	0	1	0	0	0	0	0	0	2	1	1	1	4	1	3	4	G4
0	0	0	0	1	0	0	0	0	0	1	1	3	1	1	4	2	2	3	G4
0	0	0	0	3	0	0	0	0	0	0	0	0	1	0	3	2	3	4	G4
0	0	0	0	0	0	0	0	0	0	0	1	0	1	0	4	2	3	3	G4
0	0	0	0	1	0	0	0	0	0	3	3	2	2	1	0	2	2	3	G4
0	0	0	0	1	0	0	0	0	0	1	1	1	1	1	4	2	3	3	G4
0	0	0	0	3	0	0	0	0	0	0	1	1	1	1	4	2	3	4	G4
0	0	0	0	4	0	0	0	0	0	0	0	0	1	0	4	2	2	3	G4
0	0	0	0	0	0	0	0	0	0	0	0	0	1	0	4	2	4	4	G4
0	0	0	0	0	0	0	0	0	1	1	1	1	1	1	4	2	3	4	G4
0	1	0	0	0	0	0	0	0	0	0	0	0	1	0	4	1	3	4	G4
0	0	0	0	1	0	0	0	0	0	0	1	2	1	0	4	1	3	3	G4
0	0	0	0	2	0	0	0	0	0	0	1	1	1	1	4	2	4	4	G4
0	0	0	0	1	0	0	0	0	0	0	2	1	1	0	3	2	3	3	G4
0	0	0	0	0	0	0	0	0	0	0	0	0	0	0	4	1	3	4	G4
0	0	0	0	0	0	0	0	0	0	0	0	0	1	0	4	3	3	4	G4
0	0	0	0	1	0	0	0	0	0	3	3	1	1	1	4	1	4	3	G4
0	1	0	0	1	0	0	0	0	1	1	3	3	1	1	4	2	2	0	G4
0	0	0	0	0	0	0	0	0	0	0	2	0	1	1	4	3	3	4	G4

### Sheet: GSE37382_19_signature_feature
PDLIM3	EYA1	HHIP	CRB1	SFRP1	TRIM58	GABRA5	PALMD	NPR3	HLX	EOMES	PTPN5	RBM24	UNC5D	Group
3	3	3	3	3	0	0	2	0	1	1	1	0	1	SHH
4	4	3	3	3	0	0	2	0	1	0	0	0	3	SHH
4	4	3	3	3	0	0	1	0	1	1	1	0	1	SHH
3	3	3	2	3	0	0	1	0	0	2	1	0	1	SHH
3	3	3	2	3	0	1	1	0	0	1	1	1	2	SHH
4	4	3	2	3	0	1	2	1	1	2	2	2	2	SHH
4	4	4	3	3	0	0	2	0	0	1	2	0	0	SHH
3	3	3	2	3	0	0	1	0	1	1	1	0	1	SHH
3	3	3	2	3	0	2	2	0	1	2	2	0	1	SHH
4	3	4	1	3	0	0	1	0	1	1	0	0	1	SHH
3	3	3	2	3	0	1	2	0	1	1	1	0	1	SHH
4	3	3	3	3	0	0	1	0	1	1	1	0	1	SHH
3	3	3	3	3	0	0	1	0	1	1	1	0	1	SHH
3	3	3	1	2	0	1	1	0	1	1	1	0	0	SHH
3	1	1	3	1	0	1	3	0	1	0	1	0	1	SHH
2	2	0	1	2	0	0	1	0	1	1	0	0	0	SHH
3	2	3	2	2	0	1	1	0	1	3	1	1	1	SHH
4	3	3	2	3	0	0	2	0	2	2	0	0	2	SHH
4	4	3	2	3	0	0	2	0	0	1	2	0	1	SHH
4	4	4	3	3	0	0	1	0	0	1	1	0	1	SHH
3	0	1	1	0	0	0	1	0	2	1	0	0	0	SHH
4	4	3	3	3	0	1	2	0	1	1	1	0	1	SHH
3	4	3	2	3	0	0	1	0	1	1	1	0	1	SHH
3	2	3	2	3	1	1	2	0	1	1	2	0	0	SHH
4	3	3	2	3	0	1	2	0	1	1	1	0	1	SHH
4	3	4	3	3	0	0	1	0	1	1	1	0	1	SHH
4	3	3	2	3	0	2	2	1	1	1	1	0	1	SHH
4	3	4	3	2	0	2	2	0	2	2	0	2	2	SHH
3	3	3	3	3	0	0	1	0	1	1	1	0	1	SHH
3	4	3	2	3	1	0	1	0	1	1	1	0	0	SHH
4	3	3	2	3	0	1	2	0	1	2	1	1	1	SHH
3	3	1	3	3	0	0	1	0	1	1	1	0	1	SHH
4	4	3	3	3	0	0	1	0	1	1	1	0	1	SHH
4	4	4	3	3	1	0	2	0	1	1	1	0	1	SHH
4	3	3	2	3	0	1	1	0	1	1	1	0	1	SHH
2	0	1	2	3	0	3	2	0	1	2	0	1	1	SHH
3	3	3	2	3	1	0	1	0	1	1	1	0	0	SHH
4	3	3	3	3	1	1	2	0	1	1	1	0	1	SHH
3	4	3	2	3	0	0	1	0	1	1	0	0	1	SHH
3	3	3	3	3	0	0	2	0	1	1	1	0	0	SHH
3	4	3	2	3	0	2	2	0	1	1	0	0	2	SHH
1	3	1	2	3	0	0	3	0	1	1	0	0	1	SHH
4	3	4	2	3	0	0	1	0	2	0	2	0	0	SHH
3	3	3	0	3	0	0	2	0	1	2	2	0	0	SHH
3	3	3	1	3	0	0	2	0	0	0	3	0	0	SHH
3	3	3	2	3	1	1	2	1	1	1	0	0	2	SHH
4	4	3	3	3	0	0	2	0	1	2	0	0	1	SHH
4	4	3	3	3	0	0	1	0	1	1	2	0	1	SHH
4	4	4	3	3	0	0	0	0	1	2	2	0	0	SHH
3	3	4	3	3	0	0	2	0	2	1	2	0	1	SHH
4	4	4	3	3	0	0	2	0	1	1	0	0	0	SHH
0	1	0	0	1	1	1	3	1	1	3	1	2	3	G3
0	1	1	0	1	2	3	2	2	1	3	1	0	3	G3
0	1	0	0	1	3	3	3	2	1	2	0	1	2	G3
0	2	0	0	1	1	3	3	2	1	3	2	1	3	G3
0	1	0	0	1	2	3	2	3	1	3	2	1	3	G3
1	1	0	0	1	3	3	3	3	3	3	1	0	1	G3
1	0	0	0	1	1	3	3	3	1	2	1	0	2	G3
1	1	0	1	1	1	3	3	1	1	3	1	1	3	G3
1	1	0	1	1	2	2	3	2	1	3	1	1	3	G3
1	2	0	1	1	2	3	2	1	1	2	1	1	3	G3
0	0	0	0	1	2	2	3	2	2	3	0	1	3	G3
1	1	0	0	1	3	2	3	2	3	4	0	1	3	G3
1	1	0	0	1	2	3	2	1	1	2	1	1	3	G3
0	0	0	0	1	3	4	3	4	2	2	0	0	3	G3
0	0	0	0	1	1	3	1	2	2	3	1	1	3	G3
0	2	0	0	2	2	3	3	1	2	1	2	2	3	G3
2	0	0	0	1	2	3	3	3	3	3	0	0	2	G3
1	1	0	0	1	2	3	3	1	3	2	1	0	2	G3
1	1	0	0	1	2	2	3	2	2	3	1	1	3	G3
0	2	0	0	1	3	3	3	2	3	3	0	0	1	G3
0	1	0	0	1	1	3	3	2	1	3	2	2	3	G3
0	1	0	0	1	3	3	3	3	3	3	0	0	3	G3
1	2	0	1	1	2	2	3	1	1	3	0	0	3	G3
1	3	1	2	1	3	3	4	1	3	1	0	0	1	G3
0	0	0	0	1	1	3	1	2	3	3	1	0	2	G3
0	0	0	0	2	2	3	2	3	2	2	2	2	3	G3
2	2	0	0	2	2	2	2	2	1	1	2	1	3	G3
1	1	1	0	2	3	3	3	1	3	2	1	1	3	G3
2	0	0	0	1	3	0	3	3	1	1	0	0	1	G3
0	1	0	0	1	3	3	3	3	3	1	0	0	3	G3
0	1	0	0	1	1	3	1	3	1	3	2	0	3	G3
1	1	0	0	1	3	3	1	3	1	3	1	0	3	G3
1	2	1	0	2	1	3	3	3	3	1	0	2	3	G3
1	1	0	0	1	2	3	3	3	1	1	1	1	3	G3
1	2	0	0	1	3	4	3	3	3	2	1	0	1	G3
0	1	0	0	1	1	2	2	0	3	3	0	0	2	G3
0	1	0	1	1	3	3	3	1	1	3	2	2	3	G3
1	3	1	0	2	2	3	3	3	3	1	0	0	2	G3
1	1	0	1	2	2	3	3	1	2	2	2	1	3	G3
1	3	0	1	1	3	3	4	1	3	1	0	0	2	G3
0	0	0	0	2	1	2	2	1	1	3	1	1	3	G3
1	0	0	0	1	1	3	3	2	1	3	2	1	3	G3
0	0	0	0	1	2	3	2	3	2	1	0	0	2	G3
1	1	0	0	1	3	3	4	1	3	1	1	1	3	G3
0	0	1	0	1	1	1	2	2	1	3	2	2	3	G3
0	0	0	0	1	1	0	2	1	1	3	1	2	3	G3
0	0	0	0	1	1	0	1	0	0	4	1	2	3	G4
0	0	0	0	1	1	0	1	0	0	4	2	3	3	G4
0	0	0	0	3	1	2	3	0	0	3	3	1	1	G4
1	0	1	0	1	1	1	2	0	1	4	2	3	3	G4
1	0	0	0	1	1	1	2	0	1	3	3	3	3	G4
0	0	0	0	1	1	2	3	0	1	3	2	2	3	G4
1	0	0	0	1	1	2	1	0	1	4	1	3	3	G4
0	0	0	0	1	1	1	1	0	1	0	2	3	3	G4
0	0	0	0	3	1	1	1	0	1	3	2	3	3	G4
0	1	0	0	1	1	4	3	1	1	3	3	1	3	G4
1	0	0	0	1	1	1	2	0	1	1	2	1	3	G4
0	0	0	0	3	2	3	2	0	0	4	3	3	3	G4
0	0	0	0	2	1	1	2	0	0	3	3	2	3	G4
0	0	0	0	1	1	1	2	0	1	3	2	3	3	G4
0	0	0	1	3	1	2	1	0	1	1	2	1	3	G4
0	1	0	0	1	1	2	1	0	1	3	2	2	3	G4
0	0	0	0	1	1	0	1	0	0	4	3	3	3	G4
1	0	0	0	1	1	1	2	0	0	2	2	1	3	G4
1	0	1	0	1	1	1	2	0	0	4	2	3	3	G4
0	0	0	0	2	1	0	2	0	0	4	3	3	3	G4
1	0	0	0	1	1	1	2	0	1	3	2	3	3	G4
0	0	0	0	1	1	1	2	0	1	4	1	2	3	G4
0	0	1	1	1	1	1	1	0	1	4	2	3	3	G4
0	1	0	0	2	2	2	2	1	0	1	2	2	3	G4
1	0	0	0	1	1	1	1	0	1	4	2	3	3	G4
0	0	0	0	2	1	0	2	0	1	3	3	2	3	G4
0	0	0	0	1	1	0	1	0	0	4	2	3	3	G4
0	0	0	0	2	1	1	1	0	1	4	3	3	3	G4
1	1	0	1	1	1	1	1	0	1	1	3	2	3	G4
0	0	0	0	1	1	1	3	0	1	4	2	2	3	G4
0	0	0	0	1	0	0	2	0	0	3	3	3	3	G4
0	0	0	0	3	1	3	1	0	1	4	1	2	3	G4
0	2	0	0	2	2	2	2	0	1	0	2	2	3	G4
0	0	0	0	1	1	0	1	0	1	4	2	2	4	G4
0	1	0	0	2	2	3	3	0	1	4	1	2	3	G4
0	0	0	0	1	1	2	1	0	0	1	1	3	3	G4
0	0	0	0	1	1	1	2	0	0	4	2	2	4	G4
1	1	0	0	1	1	2	2	0	1	1	2	3	3	G4
0	0	0	0	2	1	1	2	0	1	4	3	3	3	G4
0	0	0	0	2	1	1	1	0	1	4	3	3	4	G4
0	0	1	0	1	1	0	3	1	1	3	2	2	3	G4
0	0	0	0	1	1	1	1	2	1	3	2	3	3	G4
1	0	0	0	2	1	0	2	0	1	4	3	3	4	G4
0	1	0	0	1	1	1	1	0	1	4	2	3	3	G4
1	0	0	0	1	1	1	2	0	1	4	2	1	3	G4
0	0	0	0	1	1	1	2	0	1	4	3	3	4	G4
0	0	0	0	2	1	2	2	0	1	1	3	1	3	G4
0	0	0	0	2	1	1	2	0	1	3	2	3	3	G4
1	0	0	0	1	1	0	2	0	1	4	2	2	4	G4
0	1	0	0	1	2	3	2	1	1	4	2	2	3	G4
1	1	0	0	1	1	1	2	0	1	1	3	3	3	G4
1	0	0	0	1	1	1	3	0	1	4	3	2	4	G4
0	0	0	0	1	1	1	2	0	1	4	3	3	3	G4
1	0	0	0	1	1	1	2	0	1	4	3	3	4	G4
0	1	0	0	2	1	3	1	0	1	3	2	1	3	G4
0	1	0	0	1	2	3	2	0	1	3	3	3	3	G4
0	0	0	0	1	1	0	2	0	1	4	2	2	3	G4
0	0	0	0	2	1	0	3	0	1	3	3	2	3	G4
0	0	0	0	2	1	1	1	0	0	4	3	2	3	G4
1	0	0	0	1	1	1	2	0	1	1	2	2	3	G4
0	0	0	0	2	1	1	1	0	1	2	3	3	3	G4
0	0	0	0	1	1	0	2	0	0	4	3	3	4	G4
0	0	1	0	1	1	0	3	0	0	4	3	2	3	G4
1	1	1	0	1	1	1	2	0	1	1	2	3	3	G4
0	1	0	0	2	1	0	3	1	0	2	3	2	3	G4
3	0	0	1	1	1	1	3	0	1	4	3	1	3	G4
0	1	1	0	1	2	1	3	0	1	3	1	3	3	G4
1	0	1	0	3	1	0	2	0	0	4	2	3	3	G4
0	1	0	0	1	2	3	3	0	1	1	2	1	3	G4
0	0	0	0	2	1	1	1	0	1	2	3	3	3	G4
0	0	0	0	1	1	0	1	0	0	4	2	3	3	G4
0	0	0	0	2	1	0	1	0	0	4	2	3	3	G4
0	0	0	0	1	1	0	2	0	0	4	3	3	3	G4
1	0	0	0	1	1	1	3	0	1	4	2	1	3	G4
1	0	0	0	1	1	0	2	0	1	4	2	3	3	G4
1	1	0	1	2	1	3	1	1	1	3	2	2	2	G4
0	0	0	0	2	2	3	2	0	0	2	2	2	3	G4
1	0	0	0	1	3	3	2	0	1	4	2	2	3	G4
0	0	0	0	2	1	0	2	0	0	3	3	3	4	G4
2	0	0	0	2	1	0	3	0	1	4	3	3	3	G4
0	0	0	0	1	2	1	3	0	1	4	3	2	3	G4
0	0	0	0	2	1	3	3	0	1	4	3	3	3	G4
0	0	0	0	1	1	1	2	0	1	4	3	3	3	G4
1	0	0	0	1	1	0	2	0	1	4	1	3	3	G4
0	0	0	0	1	1	1	3	0	1	4	3	3	4	G4
0	1	0	0	1	1	0	2	0	0	1	3	2	3	G4
1	0	0	0	1	1	1	2	0	1	4	3	3	4	G4
0	0	0	0	1	1	0	2	0	0	3	3	2	3	G4
1	1	1	0	3	1	1	2	0	1	2	2	3	3	G4
1	0	0	0	2	1	1	2	0	1	4	1	3	3	G4
1	1	0	1	1	2	1	2	0	1	4	2	3	3	G4
0	0	0	0	1	2	1	2	0	1	4	3	3	4	G4
0	0	0	0	2	1	1	2	0	1	4	3	2	3	G4
0	0	0	0	1	1	1	3	0	1	4	2	2	3	G4
1	0	1	0	2	1	1	1	0	1	4	3	2	3	G4
0	0	0	0	1	1	1	3	0	1	4	2	3	3	G4
1	1	0	0	2	1	1	2	0	1	4	3	3	3	G4
0	0	0	0	2	1	0	2	0	1	3	3	3	3	G4
0	1	0	0	1	1	1	1	0	1	0	1	2	3	G4
1	1	0	0	2	1	3	2	0	1	3	2	2	3	G4
1	0	0	0	1	1	3	1	1	1	2	1	1	3	G4
0	0	0	0	2	1	1	2	0	1	3	3	3	3	G4
1	1	0	0	1	1	1	3	0	1	4	2	3	3	G4
1	0	0	0	1	1	1	2	0	1	4	3	3	3	G4
0	0	0	0	2	1	1	1	0	0	4	2	3	3	G4
0	1	0	0	3	2	0	2	0	1	0	1	3	3	G4
1	0	1	0	1	1	1	3	0	1	3	3	3	3	G4
0	0	1	0	1	1	1	3	0	1	3	2	3	3	G4
0	0	1	0	1	1	1	3	0	1	4	2	2	3	G4
1	2	1	0	3	1	1	3	1	1	3	2	2	3	G4
0	0	0	0	1	1	0	1	0	1	4	3	3	3	G4
0	0	0	0	1	1	1	2	0	1	4	3	3	4	G4
1	1	1	1	1	1	1	1	0	0	4	3	2	3	G4
1	0	0	0	1	1	0	3	0	1	3	2	2	3	G4
1	0	0	1	1	0	0	2	0	1	4	2	1	3	G4
0	0	0	0	1	1	0	2	0	1	4	3	3	4	G4
1	0	0	1	2	1	0	1	0	1	3	1	3	3	G4
1	0	1	0	1	1	1	2	0	1	4	3	3	4	G4
1	0	0	0	2	1	1	2	0	1	4	3	3	3	G4
0	0	0	0	1	1	1	2	0	0	3	2	3	3	G4
1	0	0	0	1	1	1	1	0	0	3	3	3	3	G4
1	0	0	0	1	1	1	3	0	1	3	3	3	3	G4
1	0	0	0	1	2	3	1	0	1	2	1	2	3	G4
0	0	0	0	1	1	1	2	0	1	4	3	2	4	G4
1	0	1	1	2	1	0	2	0	1	4	2	2	3	G4
0	0	0	0	1	1	0	1	0	1	4	2	3	3	G4
2	0	0	0	1	1	1	3	0	1	2	3	2	3	G4
0	0	0	0	1	1	1	2	0	1	3	3	3	3	G4
1	0	0	0	1	1	0	2	0	1	4	3	3	3	G4
1	0	0	0	2	2	1	2	0	1	2	3	3	3	G4
0	1	0	0	1	1	3	1	0	1	4	1	1	3	G4
1	0	0	0	1	1	0	1	0	1	3	1	2	3	G4
1	0	1	0	1	1	1	2	0	0	4	2	2	3	G4
1	1	1	0	2	1	2	2	1	1	3	1	1	3	G4
0	1	0	0	2	2	2	2	1	1	4	2	3	3	G4
2	0	2	1	3	1	1	1	0	1	3	1	0	3	G4
1	1	0	0	1	1	0	3	0	1	3	2	3	3	G4
0	0	0	0	1	3	2	2	0	1	4	3	3	3	G4
1	0	0	1	2	1	0	1	0	0	2	2	3	3	G4
0	0	0	0	1	1	0	2	0	1	4	1	2	3	G4
0	0	0	0	1	1	0	2	0	1	4	2	2	3	G4
0	0	0	0	2	1	2	2	0	1	4	3	3	3	G4
0	0	0	0	1	2	2	3	0	1	4	2	2	3	G4
0	1	0	0	1	1	2	3	0	1	4	2	2	3	G4
1	0	0	0	2	1	1	1	0	1	3	1	2	3	G4
0	0	0	0	1	1	0	1	0	1	4	2	0	3	G4
0	0	0	0	2	1	0	1	0	1	4	3	2	4	G4
4	4	4	3	4	1	0	1	0	1	1	1	0	1	G4
0	0	0	0	1	1	3	1	0	1	4	2	3	3	G4
1	0	0	0	2	2	1	1	0	0	3	2	3	2	G4
1	0	0	0	1	1	2	2	0	1	1	3	3	3	G4
0	0	0	0	1	1	1	1	0	1	4	2	3	3	G4
0	0	0	0	1	1	3	2	0	1	4	1	3	3	G4
0	0	0	0	1	1	2	2	0	0	4	2	3	3	G4
0	0	0	0	1	2	3	1	0	1	3	2	2	2	G4
0	0	0	0	1	1	3	2	0	1	4	2	2	3	G4
0	0	0	0	3	2	1	1	0	1	1	3	3	3	G4
1	0	0	0	1	1	0	2	0	1	4	2	3	3	G4
0	0	0	0	1	1	1	2	0	1	3	2	2	3	G4
2	0	0	3	2	3	2	1	0	1	1	1	2	3	G4
1	0	1	0	2	1	1	2	0	1	4	3	2	3	G4
1	0	0	0	0	1	1	3	0	1	3	2	2	3	G4
0	0	0	0	1	1	0	2	0	1	4	3	3	3	G4
0	0	0	1	1	1	2	2	0	1	3	3	3	3	G4
1	0	0	0	1	1	1	2	0	1	3	2	2	3	G4
0	1	0	1	1	1	2	1	0	1	4	2	2	3	G4
0	0	0	0	1	1	1	2	0	0	4	1	3	4	G4
1	0	1	0	1	1	1	3	1	1	4	2	2	3	G4
1	0	0	0	2	1	1	2	0	0	4	3	3	3	G4
0	0	0	0	1	1	1	3	1	1	4	2	2	3	G4
1	3	0	0	3	1	1	3	1	1	2	2	3	3	G4
0	0	0	0	2	1	0	1	0	0	4	3	3	4	G4
0	0	0	0	1	1	1	1	0	0	4	3	3	3	G4
0	0	0	1	1	1	1	1	0	1	1	3	3	3	G4
1	0	1	1	2	1	1	2	0	1	4	3	3	3	G4
1	0	0	0	1	1	2	2	0	1	4	2	3	3	G4
0	0	0	0	1	1	1	2	1	1	4	2	3	3	G4
1	0	0	0	1	2	3	3	1	1	4	2	2	4	G4
0	0	0	0	2	1	0	2	0	0	4	2	3	3	G4
0	0	0	0	2	1	0	2	0	0	4	3	3	4	G4
0	0	0	0	2	2	0	1	0	1	4	3	3	4	G4
0	1	0	0	1	1	3	3	3	1	3	1	0	3	G4
1	0	1	0	1	1	0	2	0	1	4	3	3	3	G4
0	0	0	0	2	1	1	1	0	0	3	2	3	3	G4
0	0	0	0	1	1	0	3	0	1	4	3	2	3	G4
1	1	0	0	1	1	2	2	0	1	3	2	2	3	G4
0	0	0	0	1	1	0	2	0	0	4	3	3	4	G4
0	0	0	0	1	1	1	1	0	0	4	3	3	4	G4

### Sheet: GSE37418_G3vsG4_feature
HLX	TRIM58	MFAP4	EOMES	RBM24	EN2	Group
3	3	1	1	2	1	G3
3	2	2	3	2	3	G3
3	3	3	3	0	1	G3
3	3	3	3	2	1	G3
3	3	3	3	1	1	G3
4	3	2	0	1	1	G3
1	3	3	3	0	1	G3
3	3	2	1	2	1	G3
2	2	3	2	2	1	G3
3	3	1	1	2	1	G3
3	3	3	1	0	1	G3
3	2	2	1	1	3	G3
4	3	3	1	2	1	G3
1	3	3	3	1	1	G3
1	3	2	1	1	1	G3
1	3	2	3	1	1	G3
0	1	0	4	3	3	G4
0	1	1	4	3	3	G4
1	1	0	4	3	3	G4
0	2	1	4	3	3	G4
1	1	0	4	3	3	G4
1	1	1	1	3	3	G4
1	1	1	4	3	2	G4
0	1	0	4	3	3	G4
0	1	0	4	3	3	G4
1	1	1	4	3	3	G4
1	2	2	4	2	2	G4
1	1	1	4	2	2	G4
1	1	1	4	3	3	G4
1	1	0	3	2	3	G4
0	1	0	3	3	3	G4
2	2	1	2	1	2	G4
1	0	1	4	3	3	G4
1	1	0	4	3	3	G4
1	1	0	4	3	3	G4
0	1	0	4	3	3	G4
1	1	0	4	3	2	G4
1	1	2	4	2	2	G4
2	2	2	4	3	2	G4
0	1	0	4	3	3	G4
1	1	0	2	2	2	G4
1	2	1	4	3	3	G4
1	1	1	4	3	3	G4
0	1	1	4	3	3	G4
1	1	0	4	3	3	G4
0	2	1	4	3	3	G4
0	1	2	4	3	2	G4
1	1	0	4	3	3	G4
0	1	0	4	3	3	G4
0	1	1	4	3	3	G4
1	0	0	4	3	3	G4
0	1	0	4	3	3	G4
1	1	0	4	3	3	G4
1	1	1	4	3	3	G4
0	0	2	4	3	3	G4

### Sheet: GSE21140_G3vsG4_feature
HLX	TRIM58	MFAP4	EOMES	RBM24	EN2	Group
1	3	4	4	0	1	G3
2	4	0	2	0	3	G3
1	3	3	3	0	0	G3
3	2	3	4	0	0	G3
1	3	4	0	0	0	G3
1	3	1	2	0	0	G3
0	2	2	3	1	1	G3
0	3	4	3	0	0	G3
3	4	3	3	0	0	G3
0	4	2	2	0	0	G3
1	4	4	0	0	0	G3
1	4	4	3	0	0	G3
2	4	1	0	1	1	G3
2	0	0	4	2	2	G3
2	4	1	0	1	0	G3
1	2	2	1	0	2	G3
2	0	4	0	0	0	G3
2	2	3	2	0	0	G3
2	0	2	4	0	2	G3
2	4	4	1	0	0	G3
1	1	0	3	2	0	G3
1	4	4	3	0	0	G3
1	1	1	3	2	1	G3
1	0	0	0	0	0	G3
2	4	4	0	0	0	G3
0	3	2	0	0	0	G3
2	0	3	4	0	2	G3
1	0	2	4	3	2	G4
1	2	3	3	1	1	G4
0	0	0	3	2	3	G4
1	0	0	0	0	3	G4
1	2	0	4	4	3	G4
1	2	0	4	3	3	G4
1	0	0	4	4	3	G4
2	0	0	4	3	4	G4
0	0	0	4	3	3	G4
1	3	0	0	1	3	G4
1	1	0	4	3	1	G4
0	0	0	4	3	3	G4
0	0	0	0	0	3	G4
0	0	0	4	3	3	G4
1	0	0	4	3	3	G4
0	0	0	3	3	2	G4
1	0	0	4	3	3	G4
1	1	1	4	2	3	G4
0	0	0	3	3	3	G4
0	0	0	4	3	2	G4
1	3	0	0	2	3	G4
1	1	1	4	3	3	G4
1	0	0	4	3	3	G4
0	0	0	4	2	3	G4
0	0	0	4	4	4	G4
1	1	0	4	3	4	G4
0	0	0	4	3	4	G4
0	0	0	4	3	3	G4
1	0	0	4	4	4	G4
0	0	0	3	3	3	G4
0	0	0	4	3	3	G4
0	0	0	4	3	3	G4
1	3	2	4	4	3	G4
1	1	0	4	2	3	G4
1	0	0	4	3	3	G4

### Sheet: GSE37382_G3vsG4_feature
HLX	TRIM58	MFAP4	EOMES	RBM24	EN2	Group
1	1	1	3	2	1	G3
1	2	3	3	0	1	G3
1	3	3	2	1	1	G3
1	1	2	3	1	1	G3
1	2	4	3	1	1	G3
3	3	3	3	0	1	G3
1	1	2	2	0	1	G3
1	1	2	3	1	2	G3
1	2	2	3	1	2	G3
1	2	1	2	1	2	G3
2	2	3	3	1	2	G3
3	3	2	4	1	1	G3
1	2	4	2	1	1	G3
2	3	3	2	0	1	G3
2	1	3	3	1	1	G3
2	2	3	1	2	2	G3
3	2	3	3	0	1	G3
3	2	4	2	0	1	G3
2	2	3	3	1	1	G3
3	3	3	3	0	1	G3
1	1	2	3	2	3	G3
3	3	4	3	0	1	G3
1	2	2	3	0	1	G3
3	3	3	1	0	1	G3
3	1	2	3	0	2	G3
2	2	3	2	2	2	G3
1	2	3	1	1	2	G3
3	3	3	2	1	1	G3
1	3	1	1	0	1	G3
3	3	2	1	0	1	G3
1	1	3	3	0	1	G3
1	3	3	3	0	1	G3
3	1	3	1	2	1	G3
1	2	3	1	1	1	G3
3	3	3	2	0	1	G3
3	1	3	3	0	1	G3
1	3	3	3	2	2	G3
3	2	3	1	0	1	G3
2	2	2	2	1	3	G3
3	3	3	1	0	1	G3
1	1	1	3	1	2	G3
1	1	2	3	1	1	G3
2	2	2	1	0	1	G3
3	3	2	1	1	1	G3
1	1	1	3	2	2	G3
1	1	1	3	2	2	G3
0	1	1	4	2	3	G4
0	1	0	4	3	3	G4
0	1	0	3	1	3	G4
1	1	1	4	3	3	G4
1	1	1	3	3	3	G4
1	1	1	3	2	2	G4
1	1	1	4	3	3	G4
1	1	0	0	3	3	G4
1	1	2	3	3	2	G4
1	1	3	3	1	2	G4
1	1	1	1	1	3	G4
0	2	0	4	3	3	G4
0	1	0	3	2	3	G4
1	1	1	3	3	3	G4
1	1	1	1	1	3	G4
1	1	1	3	2	2	G4
0	1	1	4	3	3	G4
0	1	1	2	1	3	G4
0	1	0	4	3	3	G4
0	1	0	4	3	3	G4
1	1	0	3	3	3	G4
1	1	1	4	2	3	G4
1	1	1	4	3	3	G4
0	2	0	1	2	3	G4
1	1	1	4	3	3	G4
1	1	1	3	2	3	G4
0	1	0	4	3	3	G4
1	1	0	4	3	3	G4
1	1	1	1	2	3	G4
1	1	1	4	2	3	G4
0	0	1	3	3	3	G4
1	1	3	4	2	2	G4
1	2	3	0	2	3	G4
1	1	0	4	2	3	G4
1	2	3	4	2	2	G4
0	1	0	1	3	2	G4
0	1	1	4	2	3	G4
1	1	1	1	3	2	G4
1	1	0	4	3	3	G4
1	1	0	4	3	3	G4
1	1	1	3	2	2	G4
1	1	1	3	3	3	G4
1	1	0	4	3	3	G4
1	1	3	4	3	3	G4
1	1	1	4	1	2	G4
1	1	0	4	3	3	G4
1	1	1	1	1	3	G4
1	1	0	3	3	3	G4
1	1	1	4	2	3	G4
1	2	3	4	2	2	G4
1	1	2	1	3	3	G4
1	1	1	4	2	3	G4
1	1	1	4	3	3	G4
1	1	1	4	3	3	G4
1	1	2	3	1	2	G4
1	2	3	3	3	3	G4
1	1	1	4	2	3	G4
1	1	1	3	2	3	G4
0	1	1	4	2	3	G4
1	1	1	1	2	3	G4
1	1	1	2	3	3	G4
0	1	0	4	3	3	G4
0	1	1	4	2	3	G4
1	1	1	1	3	3	G4
0	1	1	2	2	3	G4
1	1	3	4	1	3	G4
1	2	2	3	3	3	G4
0	1	2	4	3	3	G4
1	2	3	1	1	3	G4
1	1	0	2	3	3	G4
0	1	0	4	3	3	G4
0	1	0	4	3	3	G4
0	1	1	4	3	3	G4
1	1	1	4	1	3	G4
1	1	1	4	3	3	G4
1	1	1	3	2	3	G4
0	2	2	2	2	3	G4
1	3	3	4	2	3	G4
0	1	0	3	3	3	G4
1	1	2	4	3	3	G4
1	2	1	4	2	3	G4
1	1	2	4	3	3	G4
1	1	1	4	3	3	G4
1	1	3	4	3	3	G4
1	1	1	4	3	3	G4
0	1	2	1	2	3	G4
1	1	1	4	3	3	G4
0	1	0	3	2	3	G4
1	1	3	2	3	3	G4
1	1	3	4	3	3	G4
1	2	2	4	3	3	G4
1	2	1	4	3	3	G4
1	1	1	4	2	3	G4
1	1	1	4	2	3	G4
1	1	1	4	2	3	G4
1	1	1	4	3	3	G4
1	1	2	4	3	3	G4
1	1	0	3	3	3	G4
1	1	1	0	2	3	G4
1	1	2	3	2	2	G4
1	1	1	2	1	3	G4
1	1	0	3	3	3	G4
1	1	1	4	3	3	G4
1	1	1	4	3	3	G4
0	1	1	4	3	3	G4
1	2	2	0	3	3	G4
1	1	0	3	3	2	G4
1	1	1	3	3	3	G4
1	1	1	4	2	2	G4
1	1	2	3	2	2	G4
1	1	0	4	3	3	G4
1	1	1	4	3	3	G4
0	1	1	4	2	3	G4
1	1	0	3	2	3	G4
1	0	2	4	1	3	G4
1	1	0	4	3	3	G4
1	1	1	3	3	3	G4
1	1	0	4	3	3	G4
1	1	0	4	3	3	G4
0	1	1	3	3	3	G4
0	1	1	3	3	3	G4
1	1	1	3	3	3	G4
1	2	1	2	2	3	G4
1	1	1	4	2	3	G4
1	1	1	4	2	3	G4
1	1	0	4	3	3	G4
1	1	0	2	2	3	G4
1	1	0	3	3	3	G4
1	1	1	4	3	3	G4
1	2	1	2	3	3	G4
1	1	3	4	1	3	G4
1	1	1	3	2	3	G4
0	1	1	4	2	3	G4
1	1	2	3	1	2	G4
1	2	2	4	3	3	G4
1	1	0	3	0	3	G4
1	1	2	3	3	3	G4
1	3	3	4	3	3	G4
0	1	0	2	3	3	G4
1	1	1	4	2	2	G4
1	1	1	4	2	2	G4
1	1	1	4	3	3	G4
1	2	1	4	2	3	G4
1	1	2	4	2	2	G4
1	1	1	3	2	3	G4
1	1	1	4	0	3	G4
1	1	0	4	2	3	G4
1	1	3	1	0	3	G4
1	1	1	4	3	3	G4
0	2	1	3	3	3	G4
1	1	1	1	3	3	G4
1	1	0	4	3	3	G4
1	1	1	4	3	3	G4
0	1	1	4	3	3	G4
1	2	2	3	2	3	G4
1	1	2	4	2	2	G4
1	2	2	1	3	3	G4
1	1	1	4	3	3	G4
1	1	0	3	2	3	G4
1	3	1	1	2	1	G4
1	1	1	4	2	3	G4
1	1	3	3	2	1	G4
1	1	1	4	3	3	G4
1	1	2	3	3	3	G4
1	1	1	3	2	3	G4
1	1	2	4	2	2	G4
0	1	1	4	3	3	G4
1	1	2	4	2	1	G4
0	1	0	4	3	3	G4
1	1	1	4	2	2	G4
1	1	3	2	3	3	G4
0	1	0	4	3	3	G4
0	1	1	4	3	3	G4
1	1	1	1	3	3	G4
1	1	1	4	3	3	G4
1	1	1	4	3	3	G4
1	1	1	4	3	3	G4
1	2	1	4	2	3	G4
0	1	0	4	3	3	G4
0	1	1	4	3	3	G4
1	2	0	4	3	3	G4
1	1	3	3	0	2	G4
1	1	1	4	3	2	G4
0	1	0	3	3	3	G4
1	1	1	4	2	3	G4
1	1	1	3	2	3	G4
0	1	0	4	3	3	G4
0	1	1	4	3	3	G4
